# Identifying neuron subtype-specific metabolic network changes in single cell transcriptomics of Alzheimer’s Disease using perturb-Met

**DOI:** 10.1101/2021.01.18.427154

**Authors:** Yuliang Wang

**Affiliations:** Institute for Stem Cell and Regenerative Medicine, University of Washington, Seattle, WA 98109, USA; Paul G. Allen School of Computer Science & Engineering, University of Washington, Seattle, WA 98195, USA

## Abstract

Metabolic aberrations are a prominent feature of Alzheimer’s Disease (AD). Different neuronal subtypes have selective vulnerability in AD. Despite the recent advance of single cell and single nucleus RNA-seq of AD brains, genome-scale metabolic network changes in neuronal subtypes have not been systematically studied with detail. To bridge this knowledge gap, I developed a computational method called perturb-Met that can uncover transcriptional dysregulation centered at hundreds of metabolites in a metabolic network. perturb-Met successfully recapitulated known glycolysis, cholesterol, and other metabolic defects in APOE4-neurons and microglia, many of which are missed by current methods. Applying perturb-Met on AD snRNA-seq data, I revealed that the four neuronal subtypes in the entorhinal cortex shows subtype-specific metabolic changes, namely mitochondrial complex I metabolism, ganglioside metabolism, galactose and heparan sulfate metabolism, as well as glucose and lipid metabolism, respectively. perturb-Met also revealed significant changes in protein glycosylation in the neuron subtype specifically found in AD brains. These subtype-specific metabolic changes may potentially underlie their selective vulnerability in AD. perturb-Met is a valuable tool to discover potential metabolic network changes in many other single cell or bulk transcriptomic studies.
