## Supplementary material for "Identifying neuron subtype-specific metabolic network changes in single cell transcriptomics of Alzheimer’s Disease using perturb-Met": Table S1

### Sheet: Sheet 1
mets	KL	Dirichlet	pval_KL	pval_Dirichlet	combined_pval	names
glyc	0.48158	0.323336	0	0.107	1.57802e-05	Glycerol
tyr_l	0.211502	1.24109	0.116	0	1.70138e-05	L-Tyrosine
thbpt	0.517308	1.01708	0.004	0.003	0.000147967	5,6,7,8-Tetrahydrobiopterin
34dhphe	0.733693	0.455363	0.009	0.005	0.000495398	L-Dopa
e4p	0.482337	0.634999	0.006	0.013	0.000815787	D-Erythrose 4-Phosphate
thbpt4acam	0.308933	1.07342	0.053	0.002	0.00107612	4A-Hydroxytetrahydrobiopterin
gcald	0.505486	0.216074	0.003	0.054	0.00157592	Glycolaldehyde
dhap	0.440843	0.485619	0.006	0.034	0.00193747	Dihydroxyacetone Phosphate
dtmp	0.263068	0.781191	0.056	0.004	0.00210647	Deoxythymidine-5'-Phosphate
alpam	0.606389	0.139978	0.013	0.024	0.00283062	S-Aminomethyldihydrolipoamide
dhbpt	0.226494	1.04738	0.081	0.004	0.00292726	6,7-Dihydrobiopterin
alpro	0.606389	0.139978	0.024	0.019	0.00396402	S-Aminomethyldihydrolipoylprotein
lpro	0.606389	0.139978	0.019	0.025	0.00410979	Lipoylprotein
3mop	0.370134	0.320648	0.006	0.082	0.00423958	3-Methyl-2-Oxopentanoate
dhlpro	0.606389	0.139978	0.019	0.033	0.00525085	Dihydrolipolprotein
dlnlcg	0.575837	0.160132	0.009	0.076	0.00566869	Dihomo-Gamma-Linolenate
dump	0.261585	0.78459	0.073	0.01	0.0060024	Deoxyuridine-5'-Monophosphate
trp_l	0.340456	0.337548	0.022	0.038	0.00676063	L-Tryptophan
2pg	0.293095	0.413078	0.039	0.023	0.00719076	2-Phospho-D-Glycerate
mlthf	0.259301	1.00017	0.052	0.018	0.00746357	5,10-Methylenetetrahydrofolate
3mob	0.370134	0.320648	0.011	0.088	0.00768619	3-Methyl-2-Oxobutanoate
andrstrn	0.24718	0.671108	0.067	0.015	0.00794228	Androsterone
hc00664	0.382172	0.189932	0.014	0.078	0.00853916	D-Tagatofuranose 6-Phosphate
fdp	0.341927	0.328813	0.02	0.059	0.00913584	D-Fructose 1,6-Bisphosphate
4mop	0.376146	0.197403	0.034	0.035	0.00920322	4-Methyl-2-Oxopentanoate
hc02217	0.47222	0.108287	0.03	0.041	0.00947191	Prostaglandin-G2
pep	0.301607	0.488261	0.031	0.041	0.00974597	Phosphoenolpyruvate
pyr	0.36555	0.335416	0.002	0.693	0.0105077	Pyruvate
g3p	0.203511	0.72546	0.135	0.011	0.0111558	Glyceraldehyde 3-Phosphate
dhf	0.200844	0.43695	0.136	0.011	0.0112274	7,8-Dihydrofolate
ethamp	0.336798	0.283494	0.018	0.096	0.0127194	Ethanolamine Phosphate
chsterol	0.349312	0.407202	0.013	0.137	0.0130558	Cholesterol
datp	0.14283	0.590229	0.299	0.007	0.015005	Deoxyadenosine Triphosphate
hc00361	0.379822	0.164151	0.025	0.087	0.0155093	Sedoheptulose 1,7-Bisphosphate
oxa	0.36927	0.181199	0.009	0.257	0.0163511	Oxalate
5htrp	0.353141	0.106258	0.034	0.072	0.0171666	5-Hydroxy-L-Tryptophan
mercppyr	0.391964	0.148663	0.008	0.31	0.0173588	3-Mercaptopyruvate
gam	0.139559	0.585878	0.285	0.009	0.0178673	D-Glucosamine
dudp	0.272424	0.221794	0.068	0.045	0.0207754	Deoxyuridine-5'-Diphosphate
2obut	0.393589	0.209926	0.016	0.192	0.0208448	2-Oxobutanoate
man	0.142722	0.625913	0.285	0.011	0.0212087	D-Mannose
glx	0.378709	0.2053	0.009	0.361	0.0218638	Glyoxylate
dtdp	0.0707263	0.223939	0.302	0.011	0.0222813	Deoxythymidine-5'-Diphosphate
lfmkynr	0.232818	0.286313	0.092	0.037	0.0227483	N-Formyl-L-Kynurenine
hpyr	0.379309	0.193293	0.018	0.194	0.0232472	3-Hydroxypyruvate
itp	0.11587	0.577134	0.389	0.009	0.0232981	Iinosine-5'-Triphosphate
2hb	0.367992	0.135388	0.02	0.206	0.0267466	2-Hydroxybutyrate
ura	0.361292	0.0932066	0.026	0.174	0.0289462	Uracil
ascb_l	0.323164	0.131699	0.03	0.153	0.029302	L-Ascorbate
3pg	0.326527	0.24797	0.02	0.231	0.0294634	3-Phospho-D-Glycerate
ser_l	0.282927	0.333981	0.03	0.158	0.0301071	L-Serine
thf	0.237992	0.608691	0.069	0.07	0.0305879	5,6,7,8-Tetrahydrofolate
mercplac	0.367992	0.135388	0.025	0.207	0.0324158	3-Mercaptolactate
ile_l	0.286368	0.0605037	0.067	0.088	0.036163	L-Isoleucine
idp	0.100117	0.579006	0.466	0.013	0.0369924	Inosine-5'-Diphosphate
dadp	0.132886	0.612527	0.358	0.017	0.0371353	Deoxyadenosine Diphosphate
3php	0.207408	0.0942325	0.113	0.054	0.0372169	3-Phosphonatooxypyruvate
lac_l	0.316021	0.191634	0.017	0.379	0.0389464	(S)-Lactate
hco3	0.258784	0.44775	0.033	0.205	0.0405629	Bicarbonate
dhdascb	0.323164	0.131699	0.045	0.151	0.0407127	Dehydroascorbide
man6p	0.134108	0.646598	0.359	0.019	0.0408424	D-Mannose 6-Phosphate
glyc3p	0.307026	0.188074	0.044	0.16	0.0419313	Glycerol 3-Phosphate
hista	0.253527	0.0978753	0.076	0.094	0.042446	Histamine
val_l	0.286368	0.0605037	0.075	0.097	0.0430921	L-Valine
acmana	0.167279	0.171816	0.188	0.042	0.0461237	N-Acetyl-D-Mannosamine
fadh2	0.261827	0.507155	0.029	0.278	0.0469256	Flavin Adenine Dinucleotide Reduced
pap	0.163289	1.35987	0.292	0.028	0.0474744	Adenosine 3,5-Bismonophosphate
meoh	0.185538	0.178078	0.176	0.047	0.0479352	Methanol
srtn	0.0546518	0.138553	0.395	0.022	0.0499291	Serotonin
his_l	0.24681	0.194765	0.083	0.108	0.0512251	L-Histidine
f6p	0.103285	1.18871	0.619	0.015	0.0527328	D-Fructose 6-Phosphate
udpglcur	0.244209	0.734255	0.052	0.179	0.0528404	Uridine-5'-Diphosphate-Glucuronate
dopa	0.243599	0.321051	0.068	0.138	0.0531955	Dopamine
adrncoa	0.256874	0.0805206	0.079	0.119	0.0532749	Adrenoyl Coenzyme A
leuktrb4	0.184042	0.371859	0.187	0.051	0.0539086	Leukotriene B4
gam6p	0.10735	0.658799	0.527	0.019	0.0561116	D-Glucosamine-6-Phosphate
3ohodcoa	0.256874	0.0805206	0.083	0.123	0.057012	3-Oxooctadecanoyl Coenzyme A
s7p	0.0686286	0.421101	0.638	0.017	0.0599129	Sedoheptulose 7-Phosphate
fad	0.261232	0.526946	0.036	0.307	0.0608429	Flavin Adenine Dinucleotide Oxidized
cholcoas	0.203519	0.0484568	0.112	0.099	0.061005	(25S)-3Alpha,7Alpha,12Alpha-Trihydroxy-5Beta-Cholestan-26-Oyl Coenzyme A
xu5p_d	0.0891802	0.430467	0.498	0.023	0.0626467	D-Xylulose 5-Phosphate
ce5166	0.203519	0.0484568	0.116	0.107	0.0668894	25(S)-Trihydroxycoprostanoyl Coenzyme A
ce4843	0.256874	0.0805206	0.091	0.139	0.0679274	(11Z,14Z)-Icosadienoyl Coenzyme A
thr_l	0.280622	0.0591551	0.067	0.191	0.0685733	L-Threonine
gly	0.228368	0.640223	0.091	0.142	0.0691175	Glycine
thcholoylcoa	0.203519	0.0484568	0.117	0.125	0.076416	3Alpha,7Alpha,24-Trihydroxy-5Beta-Cholestanoyl Coenzyme A
cpppg3	0.252788	0.0337625	0.091	0.173	0.0810979	Coproporphyrinogen Iii
2dr1p	0.241404	0.0669233	0.098	0.161	0.0812431	2-Deoxy-D-Ribose 1-Phosphate
ach	0.0573143	0.204592	0.479	0.033	0.0813634	Acetylcholine
leuktra4	0.11536	0.339168	0.382	0.042	0.0823446	Leukotriene A4
fru	0.147036	0.648722	0.33	0.05	0.0842225	D-Fructose
air	0.240766	0.0365398	0.102	0.165	0.0855737	5-Amino-1-(5-Phospho-D-Ribosyl)Imidazole
sph1p	0.232799	0.177867	0.086	0.196	0.0856799	(2S,3R)-2-Azaniumyl-3-Hydroxyoctadecyl Phosphate
paps	0.150536	1.37202	0.381	0.045	0.0868574	3'-Phosphoadenylyl Sulfate
mn	0.21781	0.0340077	0.102	0.172	0.0884752	Beta-1,4-Mannose-N-Acetylglucosamine
cmpacna	0.287613	0.188124	0.034	0.522	0.0892988	Cytidine-5'-Monophosphate-N-Acetyl-Beta-Neuraminate
triodthy	0.186832	0.125143	0.159	0.112	0.0895405	3,3,5-Triiodo-L-Thyronine
dhlam	0.0584418	0.260086	0.6	0.03	0.0903129	Dihydrolipoamide
fald	0.179346	0.194935	0.189	0.096	0.0908908	Formaldehyde
agm	0.173767	0.0291962	0.121	0.156	0.0938112	Agmatine
mi14p	0.246551	0.489068	0.081	0.235	0.0944417	(1R,2R,3R,4R,5R,6S)-2,3,5,6-Tetrahydroxy-4-(Phosphonatooxy)Cyclohexyl Phosphate
5pmev	0.202933	0.0352366	0.113	0.173	0.096471	(R)-5-Phosphonatomevalonate
acgam	0.179985	0.327285	0.202	0.097	0.096648	N-Acetyl-D-Glucosamine
tym	0.100469	0.0572208	0.232	0.09	0.101664	Tyramine
ddsmsterol	0.193753	0.0360775	0.138	0.157	0.10469	Cholesta-5,7,24-Trien-3Beta-Ol
mi145p	0.227965	0.561576	0.093	0.234	0.105058	1D-Myo-Inositol 1,4,5-Trisphosphate
tmndnc	0.0237632	0.194131	0.732	0.03	0.105815	Timnodonic Acid C20:5, N-3
i	0.141775	0.0903671	0.216	0.102	0.10609	Iodide
dha	0.134304	0.0448372	0.185	0.122	0.108136	Glycerone
cholp	0.232217	0.209644	0.09	0.259	0.110929	Choline Phosphate
nrvnccoa	0.196773	0.0901112	0.125	0.187	0.111174	Cis-15-Tetracosenoyl Coenzyme A
r1p	0.192657	0.0864376	0.129	0.185	0.113009	Alpha-D-Ribose 1-Phosphate
ttccoa	0.196773	0.0901112	0.138	0.173	0.113043	Tetracosanoyl Coenzyme A
3sala	0.167638	0.147985	0.172	0.143	0.115728	3-Sulfino-L-Alanine
l2xser	0.215845	0.0869803	0.13	0.193	0.117554	(Gal)2-Xyl-L-Ser (Protein)
ser_gly_ala_x_gly	0.222519	0.0329053	0.076	0.336	0.119194	Protein-Linked Serine Residue (Glycosaminoglycan Attachment Site)
acgal	0.238692	0.0778805	0.088	0.299	0.122028	N-Acetyl-D-Galactosamine
lnlncacoa	0.171046	0.0924143	0.164	0.165	0.124738	Alpha-Linolenoyl Coenzyme A
ctp	0.239068	0.176572	0.078	0.348	0.125042	Cytidine-5'-Triphosphate
ac	0.161743	0.663558	0.297	0.094	0.127822	Acetate
lpam	0.102039	0.384235	0.529	0.053	0.128248	Lipoamide
ppbng	0.149169	0.0338973	0.176	0.16	0.128687	Porphobilinogen
lac_d	0.162214	0.103744	0.191	0.15	0.130432	(R)-Lactate
g6p	0.0754969	0.618328	0.756	0.038	0.130709	D-Glucose 6-Phosphate
fucgalacgalfuc12gal14acglcgalgluside_hs	0.109127	0.0374606	0.207	0.14	0.131603	Type Iiih Glycolipid
arachd	0.146548	0.544128	0.358	0.081	0.131666	Arachidonate
r5p	0.104789	0.487362	0.544	0.054	0.133002	Alpha-D-Ribose 5-Phosphate
argsuc	0.00113034	0.0976135	0.906	0.033	0.134839	L-Arginosuccinic Acid
3htmelys	0.136801	0.0385902	0.193	0.157	0.136251	3-Hydroxy-N6,N6,N6-Trimethyl-L-Lysine
ddcacoa	0.149616	0.0660224	0.204	0.155	0.140834	Lauroyl Coenzyme A
dmgly	0.274783	0.0455366	0.06	0.541	0.143725	N,N-Dimethylglycine
cdpchol	0.22149	0.0496381	0.097	0.337	0.144509	Cytidine-5'-Diphosphatecholine
co2	0.191706	1.82385	0.139	0.236	0.144902	Carbon Dioxide
7dhchsterol	0.193827	0.0363555	0.114	0.289	0.145387	Cholesta-5,7-Dien-3Beta-Ol
arachcoa	0.0370895	0.0968587	0.472	0.072	0.148913	Arachidoyl Coenzyme A
sphs1p	0.194881	0.195122	0.143	0.238	0.149082	Sphingosine 1-Phosphate
5fthf	0.163677	0.0270939	0.161	0.214	0.1505	5-Formyltetrahydrofolate
arg_l	0.154435	0.22392	0.277	0.13	0.155706	L-Arginine
m2mn	0.16062	0.048908	0.172	0.211	0.156642	(Alpha-D-Mannosyl)2-Beta-D-Mannosyl-N-Acetylglucosamine
f1p	0.116101	0.12316	0.342	0.107	0.157642	D-Fructose 1-Phosphate
xu1p_d	0.116101	0.12316	0.343	0.108	0.159128	D-Xylulose 1-Phosphate
dcacoa	0.149616	0.0660224	0.22	0.173	0.162463	Decanoyl Coenzyme A (N-C10:0 Coenzyme A)
etha	0.167209	0.274591	0.25	0.155	0.164712	Ethanolamine
7dhf	0.130957	0.0255122	0.194	0.205	0.168014	Heptaglutamyl Folate (Dhf)
dhor_s	0.131821	0.029445	0.196	0.207	0.170592	(S)-Dihydroorotate
xylu_d	0.150227	0.0213113	0.175	0.238	0.174033	D-Xylulose
hc02203	0.166285	0.0183102	0.15	0.28	0.175144	Prostaglandin-A2
xoltri27	0.170969	0.0188961	0.152	0.279	0.176435	7Alpha,27-Dihydroxycholesterol
13dpg	0.224826	0.15565	0.094	0.462	0.179646	3-Phospho-D-Glyceroyl Phosphate
lnlncgcoa	0.0408608	0.0567308	0.462	0.095	0.181093	Gamma-Linolenoyl Coenzyme A
hc02056	0.185181	0.26648	0.172	0.256	0.181537	1,2-Diacylglycerol-Ld-Pc-Pool
citr_l	0.143485	0.114243	0.266	0.166	0.181924	L-Citrulline
camp	0.200135	0.520517	0.138	0.321	0.182367	3,5-Cyclic Adenosine Monophosphate
m00012	0.160171	0.0961442	0.199	0.224	0.183232	11Z,14Z,17Z-Eicosatrienoyl Coenzyme A
leu_l	0.232064	0.145094	0.084	0.558	0.190316	L-Leucine
phe_l	0.163497	0.223641	0.247	0.195	0.194255	L-Phenylalanine
23dpg	0.19821	0.0254016	0.123	0.395	0.195527	2,3-Bisphosphonato-D-Glycerate
occoa	0.159083	0.0676229	0.197	0.253	0.19931	Octanoyl Coenzyme A (N-C8:0 Coenzyme A)
5dpmev	0.14643	0.0156587	0.173	0.298	0.204418	(R)-5-Diphosphomevalonate
malcoa	0.0961709	0.256994	0.537	0.097	0.206002	Malonyl Coenzyme A
stcoa	0.101202	0.105889	0.391	0.135	0.208054	Stearoyl Coenzyme A (N-C18:0 Coenzyme A)
hmbil	0.0808351	0.0303692	0.317	0.167	0.208506	Hydroxymethylbilane
m00606	0.190878	0.0253717	0.124	0.434	0.211076	Cholest-5-En-3Beta,22R-Diol
accoa	0.185658	0.571763	0.199	0.271	0.211406	Acetyl Coenzyme A
uppg3	0.123766	0.0221194	0.212	0.256	0.212407	Uroporphyrinogen Iii
hc02057	0.192271	0.285306	0.167	0.325	0.212416	1,2-Diacylglycerol-Ld-Pe-Pool
mmcoa_r	0.127517	0.0168069	0.195	0.279	0.212794	(R)-Methylmalonyl Coenzyme A
ca2	0.178045	0.064817	0.187	0.292	0.213373	Calcium
orot	0.127481	0.0188644	0.208	0.263	0.213664	Orotate
hyptaur	0.0818707	0.125417	0.469	0.118	0.215514	Hypotaurine
gthox	0.148882	0.307717	0.334	0.169	0.218698	Glutathione Disulfide (Oxidized Glutathione)
sbt_d	0.101596	0.0287398	0.265	0.215	0.220217	D-Sorbitol
dsmsterol	0.0172414	0.0439931	0.575	0.1	0.221718	Desmosterol
ppi	0.226698	0.883308	0.071	0.821	0.223972	Diphosphate
hc01415	0.0804758	0.024945	0.27	0.224	0.230153	(2E)-Octenoyl Coenzyme A
thymd	0.0522827	0.201841	0.687	0.089	0.23201	Thymidine
hc01412	0.0804758	0.024945	0.289	0.222	0.240362	(2E)-Tetradecenoyl Coenzyme A
nadp	0.191128	2.38006	0.087	0.747	0.242639	Nicotinamide Adenine Dinucleotide Phosphate
chol	0.132149	0.362101	0.411	0.163	0.248086	Choline
3snpyr	0.152021	0.0136389	0.182	0.371	0.249514	3-Sulfinopyruvate
hdcoa	0.0681715	0.0258126	0.339	0.2	0.250263	Palmitoleyl Coenzyme A
mi34p	0.165037	0.0277786	0.17	0.401	0.251258	1D-Myo-Inositol 3,4-Bisphosphate
atp	0.142483	4.22232	0.15	0.463	0.254683	Adenosine Triphosphate
biliverd	0.110268	0.0816916	0.36	0.193	0.254763	Biliverdin
nadph	0.191794	2.35151	0.105	0.663	0.255123	Nicotinamide Adenine Dinucleotide Phosphate - Reduced
hdd2coa	0.0804758	0.024945	0.3	0.234	0.25668	Trans-Hexadec-2-Enoyl Coenzyme A
adp	0.137986	3.77803	0.197	0.363	0.26015	Adenosine Diphosphate
galside_hs	0.190135	0.0772197	0.174	0.418	0.263361	D-Galactosyl-N-Acylsphingosine
pppg9	0.143651	0.0125359	0.194	0.378	0.264931	Protoporphyrinogen Ix
asp_l	0.167661	0.224583	0.21	0.357	0.269192	L-Aspartate
docoscoa	0.153103	0.101968	0.252	0.307	0.275357	Docosanoyl Coenzyme A
m02491	0.135964	0.0330018	0.225	0.344	0.275449	Monosialylgalactosylgloboside
nrpphr	0.114595	0.109654	0.415	0.189	0.27809	Norepinephrine
4fumacac	0.0924539	0.0204695	0.292	0.269	0.278378	4-Fumarylacetoacetate
gal1p	0.103841	0.0487175	0.341	0.232	0.27981	(2R,3R,4S,5R,6R)-3,4,5-Trihydroxy-6-(Hydroxymethyl)Oxan-2-Yl Phosphate
lkynr	0.1794	0.0568466	0.183	0.433	0.280133	L-Kynurenine
f26bp	0.121927	0.1201	0.351	0.227	0.281242	Beta-D-Fructofuranose 2,6-Bisphosphate
ncam	0.0666506	0.061187	0.482	0.166	0.282089	Nicotinamide
tdcoa	0.109534	0.10846	0.397	0.203	0.283549	Myristoyl Coenzyme A
coa	0.19652	1.09363	0.141	0.574	0.284412	Coenzyme A
hmgcoa	0.126828	0.117781	0.367	0.227	0.290348	Hydroxymethylglutaryl Coenzyme A
glcur	0.160576	0.0447021	0.215	0.401	0.29752	D-Glucuronate
acmanap	0.148016	0.0227632	0.199	0.436	0.298864	N-Acetyl-D-Mannosamine 6-Phosphate
mi1345p	0.158806	0.2195	0.288	0.302	0.299382	1D-Myo-Inositol 1,3,4,5-Tetrakisphosphate
dcdp	0.108797	0.0136739	0.249	0.35	0.299807	Deoxycytidine-5'-Diphosphate
glyald	0.0265194	0.0862995	0.715	0.122	0.300002	D-Glyceraldehyde
lgt_s	0.0371047	0.0718255	0.615	0.142	0.300246	(R)-S-Lactoylglutathionate
mi134p	0.161776	0.146653	0.259	0.338	0.300762	1D-Myo-Inositol 1,3,4-Trisphosphate
prostgh2	0.0696464	0.316591	0.763	0.115	0.301257	Prostaglandin H2
dolp_l	0.138678	0.0286743	0.228	0.387	0.30245	Dolichyl Phosphate
g1p	0.160288	0.201896	0.287	0.314	0.306999	D-Glucose 1-Phosphate
c04805	0.0706728	0.351616	0.752	0.12	0.307293	5-Hydroxyeicosatetraenoate
msa	0.089995	0.0135382	0.264	0.344	0.308676	3-Oxopropanoate
2mop	0.179666	0.0294128	0.17	0.537	0.309812	2-Methyl-3-Oxopropanoate
ppp9	0.147417	0.0435998	0.232	0.396	0.311203	Protoporphyrin
dhcholoylcoa	0.0491602	0.0641888	0.55	0.169	0.313771	3Alpha,7Alpha-Dihydroxy-5Beta-Cholest-24-Enoyl Coenzyme A
cdpea	0.13983	0.0287906	0.243	0.384	0.31463	Cytidine-5'-Diphosphate-Ethanolamine
1p3h5c	0.0748581	0.0170091	0.314	0.302	0.318213	L-1-Pyrroline-3-Hydroxy-5-Carboxylate
gdpmann	0.137109	0.048534	0.27	0.355	0.320615	Guanosine-Diphosphate-Alpha-D-Mannose
duri	0.0655935	0.161784	0.647	0.153	0.32793	Deoxyuridine
aacoa	0.177173	0.0657088	0.181	0.549	0.328804	Acetoacetyl Coenzyme A
g3pc	0.0479041	0.150731	0.756	0.132	0.329779	Glycerophosphocholine
acnam	0.187757	0.075345	0.169	0.597	0.332311	N-Acetylneuraminate
minohp	0.116953	0.0816248	0.389	0.26	0.332877	Myo-Inositol Hexakisphosphate
hc02060	0.17533	0.398581	0.253	0.405	0.335904	1,2-Diacylglycerol-Ld-Sm-Pool
ala_d	0.0410912	0.0285639	0.469	0.221	0.338595	D-Alanine
4hpro_lt	0.132947	0.0751219	0.31	0.335	0.33905	Trans-4-Hydroxy-L-Proline
pi	0.160399	2.94628	0.112	0.929	0.339499	Orthophosphate
ggn	0.16075	0.0343899	0.216	0.484	0.34062	Primed Glycogenin (Glycogenin-8[1,4-Glc])
3dsphgn	0.172213	0.0224157	0.168	0.624	0.34127	(2S)-1-Hydroxy-3-Oxooctadecan-2-Aminium
cbp	0.0597474	0.156178	0.69	0.152	0.341378	Carbamoyl Phosphate
sphgn	0.176545	0.279538	0.236	0.455	0.346986	Sphinganine
mi1p_d	0.153014	0.368317	0.337	0.322	0.34951	1D-Myo-Inositol 1-Phosphate
25aics	0.0555111	0.0175708	0.373	0.293	0.351229	(S)-2-[5-Amino-1-(5-Phospho-D-Ribosyl)Imidazole-4-Carboxamido]Succinate
44mctr	0.118025	0.0281348	0.28	0.391	0.351651	4,4-Dimethyl-5Alpha-Cholesta-8,14,24-Trien-3Beta-Ol
retinol	0.121838	0.407253	0.509	0.22	0.357153	Retinol
sarcs	0.173476	0.0549303	0.206	0.552	0.360932	Sarcosine
m03168	0.143806	0.467408	0.405	0.281	0.361134	3-Oxopropionyl Coenzyme A
amp	0.176977	0.814186	0.218	0.525	0.362534	Adenosine Monophosphate
m02195	0.0808043	0.0377439	0.401	0.287	0.363913	Fuc-alpha1->2Gal-beta1->3GlcNAc-beta1->3Gal-beta1->4Glc-beta1-1'Cer
ppmi12346p	0.116953	0.0816248	0.399	0.289	0.364397	5-Diphosphoinositol Pentakisphosphate
sphings	0.170186	0.319228	0.258	0.451	0.366654	Sphingosine
glc_d	0.108219	0.696756	0.651	0.182	0.371203	D-Glucose
udpxyl	0.140782	0.0183632	0.223	0.534	0.372482	Uridine-5'-Diphosphate-Alpha-D-Xylose
fucgalacglcgal14acglcgalgluside_hs	0.0714682	0.0387026	0.435	0.275	0.373636	Vi2Fuc-Nlc6
aprut	0.106346	0.00799333	0.254	0.473	0.374733	N-Acetylputrescine
3hpcoa	0.149231	0.483566	0.378	0.32	0.376463	3-Hydroxypropanoyl Coenzyme A
dd3coa	0.0607212	0.00893609	0.305	0.4	0.378656	Cis-Dodec-3-Enoyl Coenzyme A
pmtcoa	0.121149	0.24197	0.447	0.273	0.378721	Palmitoyl Coenzyme A (N-C16:0 Coenzyme A)
t_antigen	0.112621	0.0965825	0.412	0.298	0.380286	T-Antigen (Core 1)
lcyst	0.0215496	0.11809	0.827	0.149	0.381222	L-Cysteic Acid
mmcoa_s	0.109265	0.00707177	0.232	0.532	0.381643	(S)-Methylmalonyl Coenzyme A
o2	0.0611581	2.85123	0.809	0.153	0.382381	Oxygen
hc02054	0.158948	0.312794	0.31	0.401	0.383493	Phosphatidate-Ld-Sm-Pool
odecoa	0.074006	0.0737046	0.527	0.236	0.383623	Octadecenoyl Coenzyme A (N-C18:1 Coenzyme A)
acgam6p	0.107	0.0528825	0.363	0.344	0.384664	N-Acetyl-D-Glucosamine 6-Phosphate
tmlys	0.166853	0.0574453	0.23	0.545	0.385658	N6,N6,N6-Trimethyl-L-Lysine
aicar	0.064965	0.0128956	0.355	0.354	0.386322	5-Amino-1-(5-Phospho-D-Ribosyl)Imidazole-4-Carboxamide
mev_r	0.0199157	0.0214468	0.596	0.217	0.393864	(R)-Mevalonate
m00234	0.15284	0.219991	0.295	0.439	0.394218	1,2-Diacylglycerol-Chylomicron-Pool
4ppan	0.159284	0.0351113	0.218	0.623	0.406962	D-4-Phosphopantothenate
3hbcoa	0.0909076	0.010101	0.308	0.444	0.408832	(S)-3-Hydroxybutanoyl Coenzyme A
ribflv	0.127532	0.0169345	0.25	0.549	0.409822	Riboflavin
ade	0.0336768	0.0506221	0.649	0.219	0.419429	Adenine
st_antigen	0.0531718	0.0119747	0.402	0.356	0.42134	Sialyl-T Antigen
4mzym_int1	0.0492333	0.0712258	0.63	0.232	0.427233	4Alpha-Methylzymosterol-4-Carboxylate
ce2705	0.0166949	0.0258904	0.628	0.238	0.43355	Quinonoid Dihydrobiopterin
nmn	0.0628025	0.123796	0.677	0.222	0.435125	Nicotinamide Ribotide
glyclt	0.159227	0.0286793	0.218	0.691	0.435777	Glycolate
ce2445	0.0142511	0.0238168	0.65	0.233	0.437312	6-Trans-Leukotriene B4 (5S,12R-Dihydroxy-6E,8E,10E,14Z-Eicosatetraenoic Acid)
c05280	0.0607212	0.00893609	0.346	0.44	0.438801	Cis,Cis-3,6-Dodecadienoyl Coenzyme A
12hpet	0.0961797	0.0703267	0.435	0.35	0.43882	12-Hydroperoxyeicosa-5,8,10,14-tetraenoate
fum	0.0684254	0.174071	0.721	0.212	0.439952	Fumarate
damp	0.154679	0.0348973	0.245	0.63	0.442758	Deoxyadenosine Monophosphate
2dr5p	0.111252	0.0194679	0.298	0.519	0.443341	2-Deoxy-D-Ribose 5-Phosphate
h2o	0.114743	10.8034	0.23	0.674	0.444008	Water
ntmelys	0.181926	0.36306	0.237	0.657	0.445291	Protein N6,N6,N6-Trimethyl-L-Lysine
gthrd	0.129552	0.460529	0.472	0.333	0.448013	Reduced Glutathione
oaa	0.140687	0.175984	0.387	0.413	0.452903	Oxaloacetate
mi4p_d	0.107814	0.0180563	0.311	0.515	0.453515	1D-Myo-Inositol 4-Phosphate
leuktrb4wcooh	0.0131009	0.0549453	0.821	0.196	0.454889	W-Carboxy Leukotriene B4
c05279	0.0607212	0.00893609	0.381	0.424	0.456035	Trans,Cis-Lauro-2,6-Dienoyl Coenzyme A
m01871	0.00884702	0.083818	0.918	0.176	0.456079	(GalNAc)1 (GlcNAc)1 (Ser/Thr)1
gudac	0.0213465	0.019706	0.583	0.281	0.460174	Guanidinoacetic Acid
pcreat	0.00939447	0.117415	0.948	0.175	0.463918	Phosphocreatine
urea	0.0475104	0.0656042	0.642	0.26	0.465747	Urea
hc02050	0.115806	0.269828	0.515	0.326	0.467481	Phosphatidate-Ld-Pc-Pool
4mzym_int2	0.048185	0.067679	0.678	0.252	0.472747	3-Keto-4-Methylzymosterol
pheme	0.136472	0.0373584	0.284	0.607	0.475447	Protoheme
avite1	0.0325002	0.0139992	0.501	0.35	0.480629	(+)-Alpha-Tocopherol
udpg	0.126612	0.200669	0.455	0.388	0.482697	Uridine-5'-Diphosphate-Glucose
acgam1p	0.0600228	0.0334802	0.487	0.363	0.483115	N-Acetyl-D-Glucosamine 1-Phosphate
galgbside_hs	0.132374	0.0399896	0.32	0.554	0.483979	Galactosylgloboside
ce5101	0.103062	0.0160309	0.333	0.535	0.48549	1-Phosphatidyl-1D-Myo-Inositol 5-Phosphate
hx2coa	0.109443	0.0553505	0.392	0.455	0.485844	Trans-Hex-2-Enoyl Coenzyme A
acngal14acglcgalgluside_hs	0.156499	0.0243533	0.238	0.751	0.486495	Alpha-N-Acetylneuraminyl-2,3-Beta-D-Galactosyl-1,4-N-Acetyl-Beta-D-Glucosaminyl-1,3-Beta-D-Galactosyl-1,4-D-Glucosylceramide
34hpp	0.152725	0.0278337	0.258	0.706	0.492334	3-(4-Hydroxyphenyl)Pyruvate
od2coa	0.148577	0.0477322	0.292	0.629	0.494916	(2E)-Octadecenoyl Coenzyme A
gd1b_hs	0.142626	0.0429496	0.277	0.665	0.495826	Gd1B
hc02051	0.11575	0.252414	0.528	0.349	0.495939	Phosphatidate-Ld-Pe-Pool
creat	0.0204613	0.130524	0.922	0.201	0.497712	Creatine
ru5p_d	0.0990342	0.0411044	0.419	0.449	0.502426	D-Ribulose 5-Phosphate
digalside_hs	0.111625	0.0127845	0.301	0.627	0.503421	Digalactosylceramide
acnamp	0.0651007	0.00526248	0.335	0.57	0.507114	N-Acetylneuraminate 9-Phosphate
methf	0.131495	0.0862949	0.368	0.519	0.507184	5,10-Methenyltetrahydrofolate
lanost	0.0241131	0.0134348	0.541	0.355	0.508941	Lanosterol
dc2coa	0.0692275	0.0472165	0.535	0.359	0.508957	Trans-Dec-2-Enoyl Coenzyme A
ce2314	0.0730745	0.046746	0.526	0.368	0.511431	4,4-Dimethylcholesta-8(9)-En-3Beta-Ol
2kmb	0.0364057	0.010919	0.476	0.407	0.5117	2-Keto-4-Methylthiobutyrate
uri	0.111082	0.107899	0.488	0.399	0.513306	Uridine
fuc13galacglcgal14acglcgalgluside_hs	0.133835	0.029916	0.291	0.672	0.514679	Iii3Fuc-Nlc6Cer
bilirub	0.173411	0.0650608	0.246	0.8	0.516712	Bilirubin
prostgf2	0.0348505	0.0394202	0.673	0.293	0.517344	Prostaglandin F2Alpha
3hmp	0.0242995	0.0129849	0.539	0.369	0.5201	3-Hydroxy-2-Methylpropanoate
hc01434	0.134199	0.03161	0.3	0.663	0.520114	Oxalosuccinate
zymst	0.0587879	0.0264665	0.485	0.411	0.520816	Zymosterol
44mzym	0.0730745	0.046746	0.494	0.404	0.521205	14-Demethyllanosterol
dd2coa	0.0692275	0.0472165	0.542	0.371	0.523626	Trans-Dodec-2-Enoyl Coenzyme A
chlstol	0.112541	0.0227702	0.332	0.611	0.526457	5Alpha-Cholesta-7,24-Dien-3Beta-Ol
phpyr	0.147019	0.041286	0.298	0.681	0.526595	Keto-Phenylpyruvate
prostge2	0.0887171	0.100259	0.547	0.372	0.527465	Prostaglandin E2
hc00619	0.0983918	0.0502787	0.442	0.467	0.532109	Ferrocytochrome B5
ppa	0.116938	0.0246775	0.337	0.615	0.533434	Propionate
amet	0.172408	0.485051	0.249	0.837	0.535253	S-Adenosyl-L-Methionine
estradiol	0.124252	0.0879621	0.395	0.528	0.535484	Estradiol
gm3_hs	0.153395	0.109555	0.283	0.738	0.535944	Alpha-N-Acetylneuraminosyl-(2->3)-Beta-D-Galactosyl-(1->4)-Beta-D-Glucosylceramide
hc00617	0.0983918	0.0502787	0.457	0.468	0.54375	Ferricytochrome B5
4aphdob	0.0533852	0.00649272	0.404	0.53	0.544126	4-(2-Aminophenyl)-2,4-Dioxobutanoate
42a3hp24db	0.0533852	0.00649272	0.389	0.552	0.545062	4-(2-Amino-3-Hydroxyphenyl)-2,4-Dioxobutanoate
acac	0.101804	0.0822048	0.477	0.451	0.545675	Acetoacetate
mescon	0.0127917	0.0415519	0.818	0.264	0.546941	Mesaconate
glyleu	0.0174404	0.0139601	0.619	0.355	0.552722	Glycylleucine
xol24oh	0.0268281	0.0109449	0.555	0.398	0.554454	(24S)-24-Hydroxycholesterol
fmn	0.133396	0.0380184	0.325	0.681	0.55511	Flavin Mononucleotide
pro_l	0.120423	0.104403	0.438	0.508	0.556885	L-Proline
zymstnl	0.0587879	0.0264665	0.513	0.435	0.557863	Cholesta-8(9)-En-3Beta-Ol
pser_l	0.033724	0.00853491	0.494	0.458	0.562486	O-Phospho-L-Serine
pan4p	0.144732	0.0470249	0.285	0.799	0.564656	Pantetheine 4-Phosphate
ha_pre1	0.130731	0.0438998	0.343	0.665	0.565218	Hyaluronan Biosynthesis, Precursor 1
lthstrl	0.112541	0.0227702	0.357	0.643	0.567365	5Alpha-Cholest-7-En-3Beta-Ol
nac	0.0429871	0.00743615	0.452	0.508	0.567461	Nicotinate
pram	0.0727342	0.00330041	0.34	0.677	0.56829	5-Phospho-Beta-D-Ribosylamine
arachdcoa	0.0307347	0.0606132	0.78	0.297	0.570459	Arachidonoyl Coenzyme A
ahcys	0.171296	0.47589	0.283	0.821	0.571457	S-Adenosyl-L-Homocysteine
co	0.042782	0.00572338	0.422	0.551	0.571718	Carbon Monoxide
itaccoa	0.0127917	0.0415519	0.846	0.275	0.571905	Itaconyl Coenzyme A
3mgcoa	0.0937581	0.0123306	0.362	0.644	0.572601	Trans-3-Methylglutaconyl Coenzyme A
3mox4hoxm	0.0336471	0.00668437	0.48	0.492	0.576997	3-Methoxy-4-Hydroxymandelate
ppcoa	0.150117	0.0504477	0.283	0.836	0.577614	Propanoyl Coenzyme A
6pthp	0.0183474	0.0115232	0.625	0.381	0.579825	6-Pyruvoyl-5,6,7,8-Tetrahydropterin
mescoa	0.0127917	0.0415519	0.839	0.286	0.582442	Mesaconyl Coenzyme A
lxser	0.0511776	0.00409464	0.394	0.61	0.582993	Gal-Xyl-L-Ser (Protein)
coke	0.0397068	0.0498367	0.716	0.343	0.590418	Cocaine
man1p	0.0684484	0.0795846	0.641	0.391	0.597448	D-Mannose 1-Phosphate
ha	0.114006	0.0310994	0.382	0.661	0.60003	Hyaluronan
ala_l	0.150827	0.0504173	0.288	0.877	0.600131	L-Alanine
b2coa	0.122087	0.0665498	0.398	0.638	0.601983	Crotonoyl Coenzyme A
mi3p_d	0.101177	0.0378081	0.433	0.587	0.602321	1D-Myo-Inositol 3-Phosphate
gm1b_hs	0.133239	0.0702645	0.363	0.701	0.602721	Gm1B
anth	0.0138256	0.00901783	0.616	0.415	0.604329	Anthranilate
egme	0.0397068	0.0498367	0.723	0.358	0.608666	Ecgoninium Methyl Ester
xol27oh	0.0552611	0.00461819	0.411	0.63	0.608796	27-Hydroxycholesterol
bz	0.0397068	0.0498367	0.724	0.359	0.610126	Benzoate
34dhoxmand	0.0336471	0.00668437	0.518	0.509	0.615146	3,4-Dihydroxymandelate
ahdt	0.0826582	0.0641966	0.561	0.471	0.615904	7,8-Dihydroneopterin 3-Triphosphate
andrstandn	0.0666306	0.0874946	0.667	0.41	0.628041	5Alpha-Androstane-3,17-Dione
pail34p_hs	0.150201	0.352277	0.408	0.678	0.632112	1-Phosphatidyl-1D-Myo-Inositol 3,4-Bisphosphate
gbside_hs	0.111132	0.0596859	0.452	0.624	0.63903	Globoside
dhcholestancoa	0.0208082	0.00769791	0.589	0.479	0.639135	3Alpha,7Alpha-Dihydroxy-5Beta-Cholestanoyl Coenzyme A
asn_l	0.0546992	0.0328736	0.596	0.476	0.641111	L-Asparagine
nformanth	0.0138256	0.00901783	0.633	0.452	0.64415	N-Formylanthranilate
fuc_l	0.0408249	0.0198003	0.593	0.491	0.650421	L-Fucose
udp	0.140293	1.61511	0.319	0.918	0.652488	Uridine Diphosphate
gt2_hs	0.0400315	0.00342599	0.447	0.659	0.654608	Gt2
dgmp	0.0311195	0.00489727	0.501	0.592	0.657069	Dgmp
glutcoa	0.0595997	0.0538302	0.66	0.453	0.659962	Glutaryl Coenzyme A
lcystin	0.0256333	0.00734045	0.567	0.53	0.661805	L-Cystine
prpp	0.121562	0.105714	0.468	0.643	0.662303	5-Phospho-Alpha-D-Ribose 1-Diphosphate
btn	0.0365785	0.00323293	0.453	0.67	0.665397	Biotin
10fthf	0.135979	0.0707597	0.375	0.81	0.665683	10-Formyltetrahydrofolate
k	0.0753638	0.207334	0.743	0.409	0.665847	Potassium
h2o2	0.124572	0.422656	0.54	0.567	0.668569	Hydrogen Peroxide
cyst_l	0.021967	0.00450507	0.551	0.56	0.671377	L-Cystathionine
6pgc	0.0715307	0.0106948	0.454	0.683	0.673163	6-Phospho-D-Gluconate
gd3_hs	0.111075	0.0355721	0.431	0.729	0.677956	Gd3
gq1b_hs	0.1167	0.0159892	0.366	0.86	0.678605	Gq1B
for	0.102338	0.0716007	0.519	0.61	0.680715	Formate
nh4	0.124378	0.691896	0.527	0.604	0.682687	Ammonium
hc02110	0.00840745	0.0304693	0.891	0.358	0.683453	4Alpha-Methylzymosterol
c04849	0.0957223	0.0164399	0.432	0.739	0.683761	(5Z,9E,14Z)-(8Xi,11R,12S)-11,12-Epoxy-8-Hydroxyicosa-5,9,14-Trienoate
cdp	0.0945888	0.0148594	0.415	0.772	0.685052	Cytidine-5'-DIphosphate
pail345p_hs	0.133665	0.277418	0.458	0.701	0.685823	1-Phosphatidyl-1D-Myo-Inositol 3,4,5-Trisphosphate
sl_l	0.00332947	0.0125676	0.828	0.388	0.686057	(S)-3-Sulfonatolactate
so3	0.0949036	0.0128771	0.413	0.789	0.691239	Sulfite
hc01712	0.0455025	0.00162278	0.433	0.755	0.692424	S-Glutaryldihydrolipoamide
pail45p_hs	0.10801	0.576551	0.624	0.525	0.693189	Phosphatidylinositol 4,5-Bisphosphate
akg	0.149461	0.293539	0.403	0.814	0.693682	2-Oxoglutarate
peplys	0.12472	0.302282	0.513	0.645	0.696839	Peptidyl-L-Lysine
acglcgal14acglcgalgluside_hs	0.0711571	0.0764996	0.674	0.492	0.697637	N-Acetyl-D-Glucosaminyl-1,3-Beta-D-Galactosyl-1,4-N-Acetyl-Beta-D-Glucosaminyl-1,3-Beta-D-Galactosyl-1,4-Beta-D-Glucosylceramide
m02683	0.0712621	0.0913618	0.662	0.501	0.697697	Paragloboside
ndmelys	0.12472	0.302282	0.54	0.617	0.699369	Protein N6,N6-Dimethyl-L-Lysine
6pgl	0.0826396	0.00583022	0.401	0.832	0.699865	6-Phospho-D-Glucono-1,5-Lactone
1pyr5c	0.0725401	0.0355436	0.556	0.626	0.715391	1-Pyrroline-5-Carboxylate
m00213	0.12472	0.302282	0.544	0.647	0.719498	Protein N6-Methyl-L-Lysine
pail4p_hs	0.108685	0.618223	0.617	0.58	0.725602	1-Phosphatidyl-1D-Myo-Inositol 4-Phosphate
lald_d	0.059375	0.00948704	0.516	0.702	0.730068	(R)-Lactaldehyde
m00503	0.0972403	0.149011	0.612	0.597	0.733235	Monoacylglycerol-Chylomicron-Pool
gmp	0.112483	0.413457	0.603	0.606	0.733289	Guanosine-5'-Monophosphate
glu_l	0.142384	0.413671	0.427	0.862	0.735953	L-Glutamate
3spyr	0.0227983	0.0178101	0.733	0.511	0.742382	3-Sulfonatopyruvate
xser	0.0478713	0.0116827	0.562	0.67	0.744318	Xyl-L-Ser (Protein)
4abut	0.0373635	0.0319699	0.744	0.509	0.746418	4-Aminobutanoate
phytcoa	0.0623196	0.00599138	0.479	0.795	0.74846	Phytanoyl Coenzyme A
gt1b_hs	0.1155	0.0528442	0.468	0.814	0.748602	Gt1B
ce2176	0.0247731	0.00293337	0.564	0.679	0.750531	3-O-Methyldopa
ssq23epx	0.0214025	0.00382575	0.582	0.658	0.750531	Squalene 2,3-Epoxide
carn	0.0365038	0.0120193	0.61	0.628	0.75065	Carnosine
itacon	0.0128926	0.0415947	0.904	0.428	0.754307	Itaconic Acid
hdca	0.0860957	0.0655226	0.584	0.663	0.754573	Hexadecanoate (N-C16:0)
dcamp	0.0390042	0.0123615	0.616	0.634	0.757739	N6-(1,2-Dicarboxyethyl)-Adenosine Monophosphate
gt3_hs	0.0111535	0.00529592	0.69	0.567	0.758384	Gt3
pdx5p	0.0439989	0.00962685	0.57	0.689	0.759788	Pyridoxine 5-Phosphate
pydxn	0.0439989	0.00962685	0.57	0.697	0.764024	Pyridoxine
pcholn204_hs	0.12099	0.0880834	0.463	0.862	0.765696	1-Eicosatetraenoylglycerophosphocholine (Delta 8, 11, 14, 17), Sn1-Lpc (20:4)
1a25dhvitd3	0.0316564	0.0152688	0.687	0.581	0.765734	Calcitriol
icit	0.109805	0.0358513	0.46	0.868	0.765856	Isocitric Acid
pydam	0.0439989	0.00962685	0.565	0.707	0.766017	Pyridoxamine
5aop	0.0877828	0.00779476	0.448	0.897	0.768213	5-Amino-4-Oxopentanoate
pydx5p	0.0439989	0.00962685	0.582	0.694	0.770078	Pyridoxal 5-Phosphate
gd2_hs	0.0844872	0.0215108	0.516	0.784	0.770654	GalNac-Beta1->4(Neuac-Alpha2->8Neuac2->3)Gal-Beta1->4Glc-Beta1->1'Cer
gal	0.0294507	0.153164	0.904	0.45	0.77269	D-Galactose
pnto_r	0.10809	0.0257319	0.458	0.89	0.773426	(R)-Pantothenate
hxcoa	0.0832935	0.0410043	0.582	0.702	0.774272	Hexanoyl Coenzyme A (N-C6:0Coenzyme A)
pcholn24_hs	0.12099	0.0880834	0.469	0.876	0.776307	1-Lignocericylglycerophosphocholine (24:0), Lysopc A C24
so4	0.100664	0.117632	0.584	0.704	0.776567	Sulfate
crn	0.0275973	0.00144096	0.521	0.792	0.777893	L-Carnitine
succ	0.099429	0.173511	0.624	0.664	0.779398	Succinate
cala	0.0229098	0.0319386	0.819	0.507	0.780188	N-Carbamoyl-Beta-Alaninate
hc02070	0.100994	0.212902	0.656	0.633	0.780201	Fatty-Acid-Ld-Sm-Pool
c05300	0.107455	0.0400445	0.485	0.857	0.78055	16Alpha-Hydroxyestrone
ptth	0.10809	0.0257319	0.464	0.902	0.783071	Pantetheine
utp	0.0929598	0.0795203	0.584	0.722	0.785777	Uridine-5'-TrIphosphate
12ppd_r	0.06658	0.00302559	0.471	0.902	0.788523	(R)-Propane-1,2-Diol
estrone	0.119261	0.13798	0.512	0.83	0.788624	Estrone
c14826	0.116144	0.055875	0.487	0.873	0.788787	(9Z)-12,13-Epoxyoctadecenoic acid (12(13)-EpOME)
cholcoa	0.0416214	0.0074755	0.575	0.74	0.789086	Choloyl Coenzyme A
acgpail_hs	0.0979294	0.0360833	0.528	0.81	0.790943	6-(N-Acetyl-Alpha-D-Glucosaminyl)-1-Phosphatidyl-1D-Myo-Inositol
lald_l	0.0708002	0.012441	0.534	0.801	0.790989	(S)-Lactaldehyde
retinal	0.0876926	0.151483	0.702	0.611	0.791996	Retinal
retinal_11_cis	0.0404477	0.0561844	0.791	0.543	0.792496	11-Cis-Retinal
pcholole_hs	0.12099	0.0880834	0.481	0.896	0.79373	1-Oleoylglycerophosphocholine (Delta 9)
4ppcys	0.0241462	0.00199507	0.566	0.762	0.793996	N-((R)-4-Phosphopantothenoyl)-L-Cysteine
udpacgal	0.115825	0.210946	0.554	0.779	0.794226	Uridine-5'-Diphosphate-N-Acetyl-D-Galactosamine
urate	0.0286255	0.000971877	0.512	0.843	0.794268	Urate
acglcgalgluside_hs	0.0512438	0.0892961	0.804	0.537	0.794379	Lactotriaosylceramide
gln_l	0.102595	0.133147	0.624	0.692	0.794429	L-Glutamine
5adtststerone	0.082785	0.00983175	0.497	0.876	0.797408	17Beta-Hydroxy-5Alpha-Androstan-3-One
uacgam	0.123021	0.407853	0.554	0.787	0.797928	Uridine-5'-Diphosphate-N-Acetyl-Alpha-D-Glucosamine
retinol_cis_11	0.0404477	0.0561844	0.812	0.538	0.798639	11-Cis-Retinol
pyam5p	0.0439989	0.00962685	0.614	0.721	0.803435	Pyridoxamine 5-Phosphate
56dura	0.0230166	0.0306117	0.839	0.528	0.803678	5,6-Dihydrouracil
pcholhep_hs	0.12099	0.0880834	0.499	0.89	0.804587	1-Heptadecanoylglycerophosphocholine
gt1c_hs	0.0215267	0.00105601	0.546	0.814	0.804858	Gt1C
nadh	0.0799412	1.93039	0.641	0.696	0.806226	Nicotinamide Adenine Dinucleotide - Reduced
s2l2fn2m2masn	0.0297174	0.000641713	0.509	0.877	0.806434	Pa6
imp	0.119533	0.0327817	0.452	0.991	0.807672	Inosine-5'-Monophosphate
c14771	0.102384	0.0428742	0.516	0.871	0.808878	14,15-Epoxy-5,8,11-Eicosatrienoic Acid
gd1a_hs	0.107725	0.0747947	0.534	0.845	0.810309	N-Acetylneuraminosyl-D-Galactosyl-N-Acetyl-D-Galactosaminyl-(N-Acetylneuraminosyl)-D-Galactosyl-D-Glucosylceramide Dianion
pcholste_hs	0.12099	0.0880834	0.503	0.901	0.811875	1-Stearoylglycerophosphocholine
ptrc	0.0238254	0.0450953	0.872	0.52	0.812062	Putrescine
35cgmp	0.102915	0.419949	0.66	0.69	0.813608	3,5-Cyclic Guanosine Monophosphate
nicrnt	0.0925548	0.0494027	0.586	0.781	0.815385	Nicotinate D-Ribonucleotide
c14770	0.102384	0.0428742	0.519	0.884	0.816267	11,12-Epoxyeicosatrienoic Acid
hc02076	0.0855477	0.149297	0.685	0.67	0.816387	1-Acylglycerol-Ld-Sm-Pool
pcholmyr_hs	0.12099	0.0880834	0.528	0.879	0.820378	1-Myristoylglycerophosphocholine
c14768	0.102384	0.0428742	0.526	0.883	0.820643	5,6-Epoxy-8,11,14-eicosatrienoic Acid
hcys_l	0.0902987	0.0205942	0.528	0.88	0.820783	L-Homocysteine
cholcoar	0.0123797	0.00322917	0.682	0.683	0.821675	(25R)-3Alpha,7Alpha,12Alpha-Trihydroxy-5Beta-Cholestan-26-Oyl Coenzyme A
dcmp	0.0776851	0.0188338	0.558	0.835	0.82177	Deoxycytidylic Acid
orn	0.0301657	0.0711891	0.866	0.544	0.825693	Ornithine
gdpddman	0.0174239	0.00166146	0.607	0.779	0.827006	Guanosine-5'-Diphosphate-4-Dehydro-6-Deoxy-Alpha-D-Mannose
gpail_hs	0.0112208	0.00238447	0.657	0.728	0.831051	D-Glucosaminylphosphatidylinositol
lnlc	0.106267	0.0508195	0.525	0.917	0.833349	Linoleate
c14769	0.102384	0.0428742	0.544	0.887	0.834154	8,9-Epoxyeicosatrienoic Acid
hc02042	0.0913134	0.0635623	0.598	0.809	0.835066	1-Acylglycerol-3P-Ld-Sm-Pool
thcrm_hs	0.0478247	0.063937	0.798	0.61	0.837234	Trihexosyl Ceramide
tn_antigen	0.0946128	0.240701	0.698	0.698	0.837539	Tn Antigen
udpgal	0.124217	0.492633	0.502	0.973	0.83843	Uridine-5'-Diphosphate-D-Galactose
nad	0.0805283	1.99815	0.653	0.759	0.843523	Nicotinamide Adenine Dinucleotide
m01869	0.00442401	0.00348163	0.8	0.626	0.847127	(GlcNAc)6 (Man)3 (Asn)1
ump	0.0374574	0.135441	0.894	0.563	0.848865	Uridine-5'-Monophosphate
2oxoadp	0.0601722	0.00894872	0.583	0.867	0.850329	2-Oxoadipate
m00673	0.0341847	0.0330507	0.812	0.633	0.856081	2-Phenylacetamide
hc00682	0.0498576	0.011196	0.644	0.822	0.866084	S-Acetyldihydrolipoamide
q10h2	0.0630888	0.88606	0.729	0.731	0.868318	Ubiquinol-10
3hbcoa_r	0.00477797	0.00290242	0.781	0.683	0.868648	(R)-3-Hydroxybutanoyl Coenzyme A
fe3	0.0694262	0.0199275	0.61	0.878	0.869999	Iron (Fe3+)
fgam	0.0190513	0.000322627	0.591	0.911	0.871753	N2-Formyl-N1-(5-Phospho-D-Ribosyl)Glycinamide
hlkynr	0.0572484	0.00912475	0.624	0.864	0.872207	3-Hydroxy-L-Kynurenine
q10	0.0630888	0.88606	0.735	0.736	0.873331	Ubiquinone-10
galacglcgalgluside_hs	0.0600603	0.0349956	0.724	0.749	0.874138	D-Glucosylceramide
tststerone	0.108835	0.0653104	0.557	0.976	0.874966	Testosterone
sucsal	0.00130261	0.00437547	0.895	0.612	0.877455	Succinic Semialdehyde
fpram	0.0190513	0.000322627	0.599	0.916	0.878022	2-(Formamido)-N1-(5-Phospho-D-Ribosyl)Acetamidine
hc00822	0.0527301	0.0228998	0.705	0.783	0.880011	Chitobiose
glyc_r	0.00399425	0.00305136	0.802	0.692	0.881767	D-Glycerate
sprm	0.00278443	0.00311325	0.843	0.664	0.884555	Spermine
glucys	0.0453181	0.0117654	0.682	0.823	0.885443	Gamma-L-Glutamyl-L-Cysteine
hc00250	0.0241146	0.00654743	0.723	0.78	0.886969	Hydrosulfide
dutp	0.0588674	0.00493445	0.599	0.948	0.889196	Deoxyuridine-5'-Triphosphate
spmd	0.00278443	0.00311325	0.843	0.675	0.889859	Spermidine
xmp	0.0349701	0.00379466	0.661	0.876	0.895416	Xanthylic Acid
sql	0.00665858	0.00170877	0.749	0.775	0.8962	Squalene
cmp	0.111023	0.199358	0.606	0.959	0.896569	Cytidine 5'-Monophosphate
5oxpro	0.00698956	0.00125511	0.726	0.805	0.898338	5-Oxoprolinate
estradiolglc	0.011391	0.000840483	0.684	0.859	0.900009	17Beta-Estradiol 3-Glucosiduronic Acid
pydx	0.0458302	0.01004	0.695	0.846	0.900229	Pyridoxal
grdp	0.00389961	0.00209319	0.801	0.735	0.900635	Geranyl Diphosphate
galacglcgal14acglcgalgluside_hs	0.0835493	0.0945431	0.724	0.82	0.903234	Nlc6Cer
m00245	0.00279981	0.0026872	0.841	0.706	0.903268	1,2-Dihydroxy-5-(Methylthio)Pent-1-En-3-One
met_l	0.0490227	0.0640803	0.816	0.728	0.903425	L-Methionine
dpcoa	0.028586	0.0154854	0.787	0.761	0.905936	Dephospho Coenzyme A
m02197	0.00675743	0.00183815	0.779	0.776	0.908779	N-Acetyl-D-galactosaminyl-N-Acetyl-D-galactosaminyl-1,3-D-galactosyl-1,4-D-galactosyl-1,4-D-glucosylceramide
adrnl	0.00624566	0.0014422	0.762	0.795	0.909425	Adrenaline
gdp	0.0905072	0.253733	0.675	0.899	0.909943	Guanosine-5'-Diphosphate
3mb2coa	0.0530037	0.00593935	0.665	0.919	0.912081	3-Methylbut-2-Enoyl Coenzyme A
fucacngal14acglcgalgluside_hs	0.0335341	0.00169561	0.652	0.946	0.91484	Iv3-A-Neuac,Iii3-A-Fuc-Nlc4Cer
btcoa	0.0637799	0.00403198	0.633	0.989	0.919239	Butanoyl Coenzyme A
fol	0.0640874	0.0497687	0.758	0.83	0.920684	Folate
fe2	0.0780666	0.0326389	0.673	0.936	0.921049	Iron (Fe2+)
aps	0.0207254	0.00495878	0.769	0.83	0.924849	5-Adenylyl Sulfate
dnad	0.0265553	0.0471905	0.891	0.717	0.925108	Deamino-Nad+
mthgxl	0.0222819	0.0135752	0.827	0.775	0.926036	Methylglyoxal
gtp	0.0915661	0.255405	0.697	0.922	0.926794	Guanosine-5'-Triphosphate
pail35p_hs	0.0908408	0.348425	0.665	0.968	0.927273	1-Phosphatidyl-1D-Myo-Inositol 3,5-Bisphosphate
5mta	0.00309208	0.0101641	0.937	0.689	0.928095	5-Methylthioadenosine
leuktrc4	0.0292752	0.0579686	0.891	0.728	0.929425	Leukotriene C4
adn	0.0681624	0.0137114	0.667	0.974	0.929861	Adenosine
5mthf	0.042041	0.0164111	0.755	0.865	0.931326	5-Methyltetrahydrofolate
gdpfuc	0.0839016	0.0338503	0.67	0.975	0.931401	Guanosine-5'-Diphosphate-L-Fucose
succoa	0.087192	0.0782591	0.705	0.939	0.935066	Succinyl Coenzyme A
pail5p_hs	0.0890534	0.200937	0.725	0.921	0.937405	1-Phosphatidyl-1D-Myo-Inositol 5-Phosphate
ga1_hs	0.0319209	0.117156	0.892	0.759	0.941098	Gibberellin A1
2mbcoa	0.00625333	0.000979687	0.797	0.851	0.941572	2-Methylbutanoyl Coenzyme A
hxan	0.00545389	0.000814123	0.781	0.873	0.942947	Hypoxanthine
gm1_hs	0.0319209	0.117156	0.905	0.76	0.945214	Ganglioside Gm1
ibcoa	0.0039607	0.00104573	0.817	0.843	0.945562	Isobutyryl Coenzyme A
inost	0.0467182	0.0420577	0.818	0.842	0.945571	Myo-Inositol
cys_l	0.0592698	0.0853867	0.819	0.846	0.947094	L-Cysteine
malttr	0.0622094	0.0366665	0.76	0.912	0.947185	Maltotriose
hc01672	0.0043069	0.000860705	0.81	0.859	0.948158	Acetyl Adenylate
cit	0.0476367	0.0143521	0.751	0.934	0.950182	Citrate
hc01496	0.00118744	0.00170172	0.905	0.78	0.951752	2-Amino-3-Oxoadipate
dgtp	0.00333918	0.000874717	0.817	0.865	0.952032	Deoxyguanosine-5'-Triphosphate
dcyt	0.00722821	0.0146568	0.935	0.758	0.952732	Deoxycytidine
pail3p_hs	0.0770914	0.368582	0.741	0.957	0.952872	1-Phosphatidyl-1D-Myo-Inositol 3-Phosphate
ametam	0.0158516	0.00383935	0.795	0.892	0.952873	S-Adenosylmethioninamine
cyan	0.00285036	0.000657233	0.816	0.871	0.95342	Hydrogen Cyanide
na1	0.0673003	0.0184466	0.719	0.989	0.953541	Sodium
tcynt	0.00285036	0.000657233	0.816	0.872	0.953698	Thiocyanate
gua	0.00182888	0.00123114	0.871	0.819	0.954307	Guanine
hc01668	0.0123218	0.00411135	0.839	0.86	0.957027	Propinol Adenylate
2mb2coa	0.0231202	0.00143794	0.759	0.963	0.960027	2-Methylcrotonoyl Coenzyme A
mal_l	0.0411572	0.021965	0.813	0.902	0.960778	(S)-Malate
malt	0.0628973	0.0380624	0.793	0.933	0.962778	Maltose
frdp	0.0079778	0.00420645	0.882	0.844	0.964132	Farnesyl Diphosphate
dmpp	0.0287147	0.00406596	0.781	0.955	0.964558	Dimethylallyl Diphosphate
cytd	0.0635104	0.0273715	0.77	0.972	0.965311	Cytidine
tsul	0.00285036	0.000657233	0.851	0.882	0.965929	Thiosulfate
gm2_hs	0.0339117	0.114622	0.896	0.849	0.968765	N-Acetyl-Beta-D-Galactosaminyl-(1->4)-[Alpha-N-Acetylneuraminosyl-(2->3)]-Beta-D-Galactosyl-Beta-D-Glucosyl-(1<->1)-Ceramide Anion
acald	0.032087	0.00944457	0.813	0.936	0.968837	Acetaldehyde
ficytc	0.0522463	0.241177	0.816	0.935	0.969379	Ferricytochrome C
hc01501	0.00285036	0.000657233	0.854	0.894	0.969518	Thiosulfate
m02490	0.00373731	9.06964e-05	0.805	0.95	0.969861	Monofucosyllactoisooctaosylceramide
ga2_hs	0.0340189	0.111669	0.886	0.864	0.970063	Gibberellin A2
ivcoa	0.0159427	0.0028739	0.831	0.924	0.970684	Isovaleryl Coenzyme A
m01881	0.00373731	9.06964e-05	0.801	0.965	0.97202	(Gal)4 (Glc)1 (GlcNAc)3 (LFuc)2 (Cer)1
normete_l	0.00410407	2.34991e-05	0.788	0.985	0.972841	L-Normetanephrine
m02186	0.00373731	9.06964e-05	0.82	0.951	0.973755	Lactoisooctaosylceramide ((Gal)4 (Glc)1 (GlcNAc)3 (Cer)1)
prgstrn	0.0186762	0.00667361	0.866	0.901	0.973866	Progesterone
adprib	0.00457637	0.00020828	0.818	0.954	0.973892	Adenosine-5'-Diphosphate-Ribose
hc00955	0.00422833	0.0112726	0.957	0.82	0.974963	L-3-Cyanoalanine
hc01577	0.00422833	0.0112726	0.953	0.824	0.975092	Gamma-Glutamyl-Beta-Cyanoalanine
focytc	0.0522463	0.241177	0.826	0.962	0.977294	Ferrocytochrome C
core4	0.0341447	0.00603037	0.812	0.98	0.977557	Core 4
dgdp	0.00366787	0.00437995	0.932	0.86	0.978853	Deoxyguanosine-5'-Diphosphate
paf_hs	0.045712	0.0251259	0.835	0.965	0.979783	1-Alkyl 2-Acteylglycerol 3-Phosphocholine
hc01700	0.00422833	0.0112726	0.951	0.85	0.980335	Gamma-Glutamyl-3-Aminopropiononitrile
ala_b	0.0190709	0.0194782	0.919	0.897	0.98358	Beta-Alanine
ipdp	0.0258984	0.00462866	0.852	0.974	0.984625	Isopentenyl Diphosphate
hc00342	0.0115183	0.00082522	0.848	0.979	0.984689	Cis-Aconitate
ak2lgchol_hs	0.045712	0.0251259	0.859	0.968	0.984934	1-Alkyl 2-Lysoglycerol 3-Phosphocholine
3aib_d	0.00389801	0.00380216	0.934	0.896	0.985904	D-3-Amino-Isobutanoate
o2s	0.025757	0.154937	0.89	0.943	0.986329	Superoxide
h	0.0936161	14.6173	0.848	0.993	0.986814	Proton
cgly	0.00651913	0.0148748	0.964	0.874	0.986895	L-Cysteinylglycine
lcts	0.0156194	0.00303632	0.88	0.969	0.988579	Lactose
leuktrd4	0.0119046	0.0260956	0.947	0.904	0.989109	Leukotriene D4
whhdca	0.00630988	0.000511329	0.903	0.989	0.994067	Omega Hydroxy Hexadecanoate (N-C16:0)
cholate	0.00342822	0.000907204	0.94	0.976	0.996494	Cholate
andrstndn	0.011733	0.0147301	0.95	0.969	0.996757	Androst-4-Ene-3,17-Dione
cysam	0.00356339	0.00206659	0.959	0.983	0.998326	Cysteamine
xylt	0.000106866	2.36696e-05	0.975	0.976	0.998809	Xylitol
etoh	6.95101e-05	1.22723e-06	0.98	0.992	0.999609	Ethanol
m00023	2.42217e-06	5.7801e-06	0.998	0.989	0.999915	13Z,16Z-Docosadienoyl Coenzyme A
