## Supplementary material for "Identifying neuron subtype-specific metabolic network changes in single cell transcriptomics of Alzheimer’s Disease using perturb-Met": Table S2

### Sheet: Sheet 1
mets	KL	Dirichlet	pval_KL	pval_Dirichlet	combined_pval	names
acmana	7.06516	111.084	0.017	0	2.81987e-06	N-Acetyl-D-Mannosamine
uppg3	8.19045	13.7575	0.002	0.029	0.000623794	Uroporphyrinogen Iii
prostgd2	7.1305	63.8407	0.014	0.005	0.000739691	Prostaglandin D2
dump	8.92646	25.4755	0.001	0.096	0.000984112	Deoxyuridine-5'-Monophosphate
mmcoa_r	7.80049	22.0999	0.004	0.024	0.000984112	(R)-Methylmalonyl Coenzyme A
phpyr	8.34833	50.3954	0.008	0.017	0.00134679	Keto-Phenylpyruvate
pcreat	9.08195	13.2917	0.002	0.159	0.002879	Phosphocreatine
hmbil	6.308	12.7321	0.01	0.041	0.00360773	Hydroxymethylbilane
hc02054	6.51598	69.6773	0.006	0.081	0.00419384	Phosphatidate-Ld-Sm-Pool
acgam	5.91577	114.357	0.03	0.017	0.00437636	N-Acetyl-D-Glucosamine
hc02060	6.43543	25.1008	0.001	0.556	0.00472308	1,2-Diacylglycerol-Ld-Sm-Pool
acgpail_hs	5.11049	50.3542	0.044	0.016	0.00581415	6-(N-Acetyl-Alpha-D-Glucosaminyl)-1-Phosphatidyl-1D-Myo-Inositol
sprm	5.73055	16.6339	0.025	0.035	0.00703613	Spermine
ppp9	4.88411	35.8513	0.06	0.015	0.0072118	Protoporphyrin
spmd	5.73055	16.6339	0.025	0.038	0.0075611	Spermidine
amet	3.1496	125.583	0.014	0.094	0.0100452	S-Adenosyl-L-Methionine
hc02042	5.7544	51.0069	0.03	0.044	0.0100718	1-Acylglycerol-3P-Ld-Sm-Pool
orot	6.48037	4.61489	0.013	0.103	0.0101976	Orotate
5mta	5.74702	17.6252	0.025	0.054	0.0102703	5-Methylthioadenosine
ahdt	7.50692	11.3098	0.007	0.229	0.0119197	7,8-Dihydroneopterin 3-Triphosphate
retinol_cis_11	6.40742	27.5776	0.03	0.061	0.0133653	11-Cis-Retinol
xu5p_d	4.80469	53.8888	0.097	0.019	0.0134472	D-Xylulose 5-Phosphate
l2xser	6.84433	18.9626	0.024	0.077	0.0134787	(Gal)2-Xyl-L-Ser (Protein)
tststerone	7.08472	13.3735	0.004	0.576	0.0162964	Testosterone
g3pc	6.82118	25.2772	0.032	0.079	0.0176463	Glycerophosphocholine
3htmelys	4.11943	7.9635	0.042	0.065	0.0188464	3-Hydroxy-N6,N6,N6-Trimethyl-L-Lysine
retinal_11_cis	6.40742	27.5776	0.033	0.084	0.0190941	11-Cis-Retinal
udpxyl	6.31562	12.0895	0.034	0.091	0.020972	Uridine-5'-Diphosphate-Alpha-D-Xylose
gpail_hs	1.95872	20.4143	0.185	0.018	0.0223269	D-Glucosaminylphosphatidylinositol
met_l	3.16517	60.1012	0.136	0.026	0.0234959	L-Methionine
prostgh2	3.34252	69.7903	0.121	0.033	0.0260472	Prostaglandin H2
dgdp	5.39696	16.3579	0.055	0.077	0.0273766	Deoxyguanosine-5'-Diphosphate
acac	6.17388	20.7317	0.032	0.139	0.0285353	Acetoacetate
atp	1.37392	411.088	0.017	0.28	0.0302141	Adenosine Triphosphate
amp	2.85075	61.1659	0.008	0.6	0.0304279	Adenosine Monophosphate
g1p	4.48549	40.1135	0.061	0.081	0.0311786	D-Glucose 1-Phosphate
xser	5.01084	10.6205	0.056	0.099	0.0343453	Xyl-L-Ser (Protein)
btcoa	7.00981	4.90265	0.019	0.312	0.0363272	Butanoyl Coenzyme A
pheme	1.80852	38.8486	0.282	0.022	0.0377362	Protoheme
succ	3.67263	46.9049	0.053	0.126	0.0401277	Succinate
dhf	5.43451	14.5957	0.057	0.118	0.0403679	7,8-Dihydrofolate
leuktrc4	7.1469	5.60213	0.016	0.433	0.0413753	Leukotriene C4
ura	5.51073	11.7513	0.052	0.138	0.042604	Uracil
ru5p_d	0.8135	44.4406	0.439	0.018	0.0461527	D-Ribulose 5-Phosphate
udp	1.92142	142.854	0.01	0.809	0.0470606	Uridine Diphosphate
estrone	5.32162	14.3122	0.015	0.572	0.0494064	Estrone
3mox4hoxm	3.56479	5.27618	0.088	0.098	0.0496157	3-Methoxy-4-Hydroxymandelate
34dhoxmand	3.56479	5.27618	0.082	0.107	0.0503273	3,4-Dihydroxymandelate
4mzym_int2	2.67293	24.4187	0.185	0.051	0.0534335	3-Keto-4-Methylzymosterol
lgt_s	1.59158	20.7256	0.275	0.038	0.0581141	(R)-S-Lactoylglutathionate
hc00664	2.51172	25.1399	0.196	0.054	0.0587244	D-Tagatofuranose 6-Phosphate
6pthp	2.34857	8.79724	0.172	0.062	0.059088	6-Pyruvoyl-5,6,7,8-Tetrahydropterin
4izp	1.01698	12.9856	0.267	0.04	0.0591606	4-Imidazolone-5-Propanoate
galacglcgalgluside_hs	5.73958	7.38761	0.044	0.245	0.0596141	D-Glucosylceramide
m00213	2.74002	57.6992	0.067	0.162	0.059949	Protein N6-Methyl-L-Lysine
ametam	2.16921	16.6697	0.196	0.056	0.0605002	S-Adenosylmethioninamine
adp	1.29958	341.271	0.032	0.353	0.0619394	Adenosine Diphosphate
zymstnl	4.1241	9.16446	0.1	0.113	0.0619574	Cholesta-8(9)-En-3Beta-Ol
xylu_d	0.395202	15.6079	0.396	0.029	0.0627807	D-Xylulose
zymst	4.1241	9.16446	0.096	0.122	0.0637969	Zymosterol
lnlc	5.44784	10.8107	0.028	0.428	0.0650034	Linoleate
hc02057	4.667	20.2866	0.031	0.391	0.0656087	1,2-Diacylglycerol-Ld-Pe-Pool
4mzym_int1	2.47649	24.6836	0.222	0.055	0.0660012	4Alpha-Methylzymosterol-4-Carboxylate
phytcoa	3.56529	11.0408	0.138	0.09	0.0669245	Phytanoyl Coenzyme A
cholp	1.89411	50.902	0.228	0.056	0.0684469	Choline Phosphate
ndmelys	2.74002	57.6992	0.075	0.174	0.0696735	Protein N6,N6-Dimethyl-L-Lysine
udpg	1.79989	57.914	0.25	0.053	0.0705398	Uridine-5'-Diphosphate-Glucose
xol27oh	3.80801	0.614467	0.047	0.288	0.0717733	27-Hydroxycholesterol
c14771	5.4853	10.8117	0.042	0.325	0.0722633	14,15-Epoxy-5,8,11-Eicosatrienoic Acid
c14769	5.4853	10.8117	0.038	0.374	0.0746651	8,9-Epoxyeicosatrienoic Acid
forglu	1.01698	12.9856	0.289	0.051	0.0768972	N-Formimidoyl-L-Glutamate
dtmp	4.23771	17.7542	0.106	0.14	0.0773228	Deoxythymidine-5'-Phosphate
c14770	5.4853	10.8117	0.04	0.372	0.0774911	11,12-Epoxyeicosatrienoic Acid
peplys	2.74002	57.6992	0.085	0.176	0.0778275	Peptidyl-L-Lysine
dgmp	1.02132	9.06729	0.257	0.059	0.0786792	Dgmp
c14768	5.4853	10.8117	0.043	0.353	0.0787463	5,6-Epoxy-8,11,14-eicosatrienoic Acid
ethamp	1.68335	37.7069	0.286	0.055	0.0810439	Ethanolamine Phosphate
c14826	5.4667	10.8116	0.04	0.405	0.0829885	(9Z)-12,13-Epoxyoctadecenoic acid (12(13)-EpOME)
adn	2.96062	32.0812	0.187	0.09	0.0855737	Adenosine
ser_gly_ala_x_gly	2.1189	11.2264	0.202	0.084	0.0861368	Protein-Linked Serine Residue (Glycosaminoglycan Attachment Site)
f1p	1.63813	23.6346	0.317	0.054	0.0867476	D-Fructose 1-Phosphate
lthstrl	4.19875	10.2466	0.109	0.158	0.0871703	5Alpha-Cholest-7-En-3Beta-Ol
fru	2.86487	34.6403	0.097	0.178	0.087349	D-Fructose
5oxpro	3.74324	0.607611	0.062	0.29	0.0902325	5-Oxoprolinate
creat	4.48802	13.5048	0.092	0.198	0.0911794	Creatine
dmpp	3.07709	14.2682	0.173	0.106	0.0916676	Dimethylallyl Diphosphate
xu1p_d	1.63813	23.6346	0.304	0.061	0.0924902	D-Xylulose 1-Phosphate
lac_d	1.05829	25.6207	0.38	0.049	0.0927931	(R)-Lactate
hxan	3.73121	0.60628	0.069	0.273	0.0936563	Hypoxanthine
ce2705	1.02301	7.98904	0.263	0.072	0.0940492	Quinonoid Dihydrobiopterin
udpgal	2.33845	58.4608	0.028	0.701	0.0967817	Uridine-5'-Diphosphate-D-Galactose
m03167	2.06328	3.00201	0.177	0.112	0.0975512	5-Phosphonooxy-L-Lysine
lxser	1.02088	9.37743	0.302	0.067	0.0991545	Gal-Xyl-L-Ser (Protein)
gua	3.73121	0.60628	0.067	0.308	0.100718	Guanine
cdp	3.2521	10.4759	0.153	0.135	0.100792	Cytidine-5'-DIphosphate
chlstol	4.19875	10.2466	0.12	0.174	0.101664	5Alpha-Cholesta-7,24-Dien-3Beta-Ol
pi	1.23288	336.39	0.045	0.465	0.101838	Orthophosphate
cpppg3	2.26164	3.8625	0.174	0.121	0.102336	Coproporphyrinogen Iii
chol	1.25182	62.3134	0.385	0.057	0.105758	Choline
23dpg	5.1229	1.00997	0.053	0.422	0.107362	2,3-Bisphosphonato-D-Glycerate
ahcys	2.10143	66.7681	0.064	0.35	0.107491	S-Adenosyl-L-Homocysteine
hc00682	2.65475	12.3388	0.186	0.126	0.111403	S-Acetyldihydrolipoamide
nformanth	1.40684	2.28936	0.19	0.125	0.112579	N-Formylanthranilate
3hmp	3.57821	0.587635	0.077	0.313	0.113889	3-Hydroxy-2-Methylpropanoate
m02186	1.03517	3.55447	0.245	0.1	0.115373	Lactoisooctaosylceramide ((Gal)4 (Glc)1 (GlcNAc)3 (Cer)1)
m02490	1.03517	3.55447	0.216	0.118	0.119017	Monofucosyllactoisooctaosylceramide
xylt	3.72153	0.605195	0.081	0.317	0.11971	Xylitol
utp	1.4702	38.0346	0.319	0.082	0.121467	Uridine-5'-TrIphosphate
hc02056	3.721	19.4381	0.075	0.349	0.121529	1,2-Diacylglycerol-Ld-Pc-Pool
c05280	1.03595	3.38036	0.215	0.125	0.12407	Cis,Cis-3,6-Dodecadienoyl Coenzyme A
gmp	2.32146	48.1431	0.08	0.337	0.124377	Guanosine-5'-Monophosphate
fum	2.8295	21.0122	0.162	0.167	0.124717	Fumarate
c05770	1.03832	2.90161	0.234	0.117	0.125884	Coproporphyrin Iii
dolp_l	0.614913	15.9241	0.443	0.063	0.12779	Dolichyl Phosphate
lanost	3.51823	0.579407	0.087	0.324	0.128787	Lanosterol
m01881	1.03517	3.55447	0.245	0.118	0.131355	(Gal)4 (Glc)1 (GlcNAc)3 (LFuc)2 (Cer)1
aacoa	2.63773	19.2197	0.187	0.155	0.13162	Acetoacetyl Coenzyme A
btn	3.37756	0.557907	0.087	0.343	0.134639	Biotin
anth	1.40684	2.28936	0.186	0.161	0.135007	Anthranilate
fucgalacgalfuc12gal14acglcgalgluside_hs	1.03517	3.55447	0.255	0.124	0.140834	Type Iiih Glycolipid
4fumacac	3.2278	0.531396	0.095	0.337	0.142196	4-Fumarylacetoacetate
ntmelys	2.01313	59.3216	0.138	0.235	0.143622	Protein N6,N6,N6-Trimethyl-L-Lysine
ppmi12346p	2.57158	12.0062	0.187	0.175	0.144632	5-Diphosphoinositol Pentakisphosphate
c05279	1.03595	3.38036	0.245	0.135	0.145827	Trans,Cis-Lauro-2,6-Dienoyl Coenzyme A
etha	0.863903	38.6363	0.528	0.063	0.146471	Ethanolamine
bz	5.25969	1.24247	0.061	0.557	0.14889	Benzoate
dd3coa	1.03595	3.38036	0.251	0.139	0.151962	Cis-Dodec-3-Enoyl Coenzyme A
coke	5.25969	1.24247	0.067	0.529	0.153817	Cocaine
lys_l	3.37756	0.557907	0.101	0.355	0.15519	L-Lysine
ipdp	2.50228	15.2294	0.235	0.153	0.155523	Isopentenyl Diphosphate
paf_hs	1.47629	29.2328	0.312	0.117	0.157344	1-Alkyl 2-Acteylglycerol 3-Phosphocholine
dhbpt	2.68745	13.8223	0.205	0.179	0.157976	6,7-Dihydrobiopterin
normete_l	1.03834	2.89802	0.262	0.143	0.160516	L-Normetanephrine
camp	2.86538	16.5106	0.047	0.798	0.160648	3,5-Cyclic Adenosine Monophosphate
egme	5.25969	1.24247	0.073	0.526	0.163566	Ecgoninium Methyl Ester
2mbcoa	3.3157	0.547422	0.103	0.374	0.16397	2-Methylbutanoyl Coenzyme A
cdpea	2.52083	4.5948	0.21	0.185	0.165037	Cytidine-5'-Diphosphate-Ethanolamine
dtdp	0.949112	2.92225	0.288	0.138	0.16793	Deoxythymidine-5'-Diphosphate
etoh	1.04553	1.71884	0.211	0.192	0.1704	Ethanol
adprib	3.28586	0.542132	0.111	0.365	0.170409	Adenosine-5'-Diphosphate-Ribose
mmcoa_s	1.72725	0.928577	0.169	0.245	0.173253	(S)-Methylmalonyl Coenzyme A
minohp	2.57158	12.0062	0.215	0.198	0.176947	Myo-Inositol Hexakisphosphate
ak2lgchol_hs	1.47629	29.2328	0.354	0.121	0.177779	1-Alkyl 2-Lysoglycerol 3-Phosphocholine
fucgalacglcgal14acglcgalgluside_hs	1.62762	4.62865	0.238	0.18	0.177798	Vi2Fuc-Nlc6
ibcoa	3.16452	0.519019	0.119	0.36	0.177798	Isobutyryl Coenzyme A
ptrc	0.926079	20.4589	0.443	0.097	0.178211	Putrescine
nac	0.0795855	6.70892	0.448	0.096	0.178327	Nicotinate
m02195	1.62762	4.62865	0.251	0.179	0.184329	Fuc-alpha1->2Gal-beta1->3GlcNAc-beta1->3Gal-beta1->4Glc-beta1-1'Cer
dhlam	1.30289	11.9542	0.337	0.135	0.186082	Dihydrolipoamide
dudp	4.21279	1.93479	0.104	0.44	0.1869	Deoxyuridine-5'-Diphosphate
galacglcgal14acglcgalgluside_hs	3.37556	12.3776	0.098	0.47	0.187824	Nlc6Cer
thbpt4acam	2.60979	12.8558	0.218	0.212	0.188304	4A-Hydroxytetrahydrobiopterin
hdcoa	0.24752	2.73996	0.368	0.128	0.191025	Palmitoleyl Coenzyme A
hc00955	4.52973	1.11975	0.083	0.576	0.193171	L-3-Cyanoalanine
m02447	2.60788	11.3989	0.199	0.242	0.194234	Maltohexaose
gdpddman	3.13766	0.513551	0.132	0.367	0.195101	Guanosine-5'-Diphosphate-4-Dehydro-6-Deoxy-Alpha-D-Mannose
fmn	3.26021	6.49224	0.157	0.311	0.196259	Flavin Mononucleotide
q10	0.180154	191.964	0.828	0.059	0.196334	Ubiquinone-10
succoa	1.54734	37.984	0.28	0.176	0.197624	Succinyl Coenzyme A
na1	0.910662	33.4408	0.505	0.098	0.198256	Sodium
q10h2	0.180154	191.964	0.829	0.06	0.199007	Ubiquinol-10
hc01700	4.52973	1.11975	0.087	0.572	0.199079	Gamma-Glutamyl-3-Aminopropiononitrile
hc01577	4.52973	1.11975	0.091	0.567	0.204546	Gamma-Glutamyl-Beta-Cyanoalanine
i	4.29511	0.901555	0.105	0.5	0.207214	Iodide
m02451	2.60788	11.3989	0.209	0.253	0.208324	Maltotetraose
cala	2.44394	3.16707	0.187	0.283	0.208453	N-Carbamoyl-Beta-Alaninate
ade	2.62382	1.68269	0.164	0.328	0.211006	Adenine
ribflv	1.5283	4.36781	0.301	0.179	0.21126	Riboflavin
glcur	4.46936	1.1064	0.095	0.596	0.219198	D-Glucuronate
c05300	2.98113	9.27784	0.155	0.367	0.219959	16Alpha-Hydroxyestrone
ssq23epx	0.308529	1.76097	0.358	0.16	0.22109	Squalene 2,3-Epoxide
sucsal	2.92349	0.465391	0.152	0.377	0.221158	Succinic Semialdehyde
dhor_s	1.11729	1.05892	0.22	0.261	0.22149	(S)-Dihydroorotate
trp_l	4.43189	1.36717	0.079	0.729	0.221978	L-Tryptophan
r1p	3.62401	2.14508	0.153	0.402	0.233023	Alpha-D-Ribose 1-Phosphate
m00023	2.87481	0.453346	0.15	0.418	0.236341	13Z,16Z-Docosadienoyl Coenzyme A
ac	1.25856	48.6362	0.348	0.181	0.237138	Acetate
tmndnc	2.13896	2.25442	0.225	0.292	0.244579	Timnodonic Acid C20:5, N-3
aprut	0.162226	2.21961	0.411	0.161	0.245859	N-Acetylputrescine
ggn	1.92339	6.58698	0.296	0.224	0.24622	Primed Glycogenin (Glycogenin-8[1,4-Glc])
ppbng	0.721553	1.30962	0.309	0.215	0.246576	Porphobilinogen
grdp	1.099	0.546915	0.198	0.341	0.249503	Geranyl Diphosphate
56dura	2.35667	3.25169	0.233	0.295	0.252773	5,6-Dihydrouracil
ppi	1.02546	134.316	0.295	0.237	0.255922	Diphosphate
ficytc	0.179289	97.9303	0.841	0.084	0.257858	Ferricytochrome C
hc01672	0.71283	1.31192	0.32	0.224	0.260596	Acetyl Adenylate
leuktrd4	4.33655	1.44951	0.093	0.774	0.261391	Leukotriene D4
ha	2.96925	3.40998	0.192	0.375	0.261438	Hyaluronan
gdp	1.90084	29.9576	0.124	0.596	0.266423	Guanosine-5'-Diphosphate
fpram	1.31234	0.508103	0.203	0.365	0.26692	2-(Formamido)-N1-(5-Phospho-D-Ribosyl)Acetamidine
focytc	0.179289	97.9303	0.825	0.09	0.267324	Ferrocytochrome C
xmp	1.30643	3.41859	0.347	0.215	0.268246	Xanthylic Acid
m02683	2.92278	5.41474	0.163	0.458	0.268373	Paragloboside
meoh	1.62643	2.20384	0.271	0.278	0.270145	Methanol
andrstrn	4.0314	1.43839	0.091	0.835	0.271815	Androsterone
hc00361	1.71588	4.75028	0.313	0.248	0.276022	Sedoheptulose 1,7-Bisphosphate
dcamp	3.39301	0.674728	0.15	0.521	0.277364	N6-(1,2-Dicarboxyethyl)-Adenosine Monophosphate
malttr	1.89915	13.2033	0.244	0.321	0.277807	Maltotriose
12ppd_r	1.62643	2.20384	0.277	0.283	0.277978	(R)-Propane-1,2-Diol
hpyr	1.855	15.8199	0.303	0.259	0.278197	3-Hydroxypyruvate
mi4p_d	2.35703	1.6185	0.232	0.34	0.279222	1D-Myo-Inositol 4-Phosphate
glyald	0.820929	3.6895	0.395	0.201	0.280528	D-Glyceraldehyde
retinal	1.3383	27.9339	0.34	0.237	0.283521	Retinal
duri	3.8427	1.99486	0.125	0.656	0.287085	Deoxyuridine
k	0.931783	34.7535	0.502	0.165	0.289157	Potassium
lfmkynr	1.91362	4.67663	0.274	0.303	0.289635	N-Formyl-L-Kynurenine
hestratriol	3.24508	0.626211	0.154	0.542	0.290743	4-Hydroxyestradiol
5adtststerone	3.21597	1.61379	0.182	0.461	0.29182	17Beta-Hydroxy-5Alpha-Androstan-3-One
andrstandn	3.77994	1.96463	0.119	0.707	0.292392	5Alpha-Androstane-3,17-Dione
dsmsterol	0.678296	1.07217	0.336	0.254	0.295381	Desmosterol
3mgcoa	2.30567	1.54002	0.229	0.374	0.296124	Trans-3-Methylglutaconyl Coenzyme A
fgam	1.31234	0.508103	0.225	0.381	0.296318	N2-Formyl-N1-(5-Phospho-D-Ribosyl)Glycinamide
7dhchsterol	2.17526	1.31653	0.224	0.385	0.297582	Cholesta-5,7-Dien-3Beta-Ol
acald	2.48601	3.0914	0.216	0.4	0.297974	Acetaldehyde
6pgl	0.802146	2.49872	0.369	0.236	0.299646	6-Phospho-D-Glucono-1,5-Lactone
thf	1.78161	23.2495	0.22	0.396	0.299734	5,6,7,8-Tetrahydrofolate
5dpmev	0.250467	0.870277	0.374	0.235	0.301609	(R)-5-Diphosphomevalonate
fe2	0.0525305	33.735	0.936	0.096	0.306368	Iron (Fe2+)
hc01668	0.996032	2.19312	0.347	0.259	0.306409	Propinol Adenylate
pppg9	0.653485	0.649247	0.331	0.273	0.307588	Protoporphyrinogen Ix
galgbside_hs	1.37286	6.21166	0.345	0.265	0.310135	Galactosylgloboside
nrpphr	2.33049	4.35578	0.256	0.358	0.310668	Norepinephrine
mthgxl	0.827808	5.53754	0.418	0.22	0.311413	Methylglyoxal
dcmp	1.36002	7.74059	0.365	0.252	0.311461	Deoxycytidylic Acid
ddsmsterol	0.272555	1.01187	0.401	0.234	0.315867	Cholesta-5,7,24-Trien-3Beta-Ol
malt	1.89644	13.2031	0.259	0.37	0.320569	Maltose
lcts	2.65708	1.87945	0.212	0.454	0.321548	Lactose
ncam	0.955698	2.33091	0.37	0.261	0.322301	Nicotinamide
ump	1.87663	15.1337	0.258	0.379	0.325127	Uridine-5'-Monophosphate
coa	1.28458	102.381	0.209	0.472	0.327136	Coenzyme A
3hpcoa	1.34823	40.0181	0.286	0.345	0.327187	3-Hydroxypropanoyl Coenzyme A
acglcgal14acglcgalgluside_hs	2.79143	3.60978	0.183	0.54	0.327534	N-Acetyl-D-Glucosaminyl-1,3-Beta-D-Galactosyl-1,4-N-Acetyl-Beta-D-Glucosaminyl-1,3-Beta-D-Galactosyl-1,4-Beta-D-Glucosylceramide
arachcoa	0.89818	0.558365	0.286	0.346	0.327849	Arachidoyl Coenzyme A
lald_d	0.468375	3.20431	0.464	0.215	0.329706	(R)-Lactaldehyde
estradiol	2.83248	3.65691	0.175	0.573	0.330891	Estradiol
inost	2.22876	7.49902	0.24	0.418	0.330995	Myo-Inositol
for	1.19203	13.4855	0.389	0.268	0.33996	Formate
35cgmp	1.88177	29.0513	0.15	0.711	0.345354	3,5-Cyclic Guanosine Monophosphate
retinol	1.26796	30.7124	0.355	0.308	0.351341	Retinol
uacgam	1.39938	47.2649	0.222	0.494	0.352067	Uridine-5'-Diphosphate-N-Acetyl-Alpha-D-Glucosamine
triodthy	2.43255	1.53845	0.209	0.527	0.353116	3,3,5-Triiodo-L-Thyronine
m03168	1.34861	40.018	0.323	0.342	0.353828	3-Oxopropionyl Coenzyme A
gcald	1.10324	5.70612	0.406	0.273	0.354647	Glycolaldehyde
6pgc	0.482836	2.65535	0.491	0.227	0.356007	6-Phospho-D-Gluconate
10fthf	1.57994	12.7243	0.303	0.369	0.356774	10-Formyltetrahydrofolate
ppa	1.45482	2.63846	0.309	0.363	0.357562	Propionate
hc02076	2.28464	6.75728	0.157	0.718	0.358784	1-Acylglycerol-Ld-Sm-Pool
val_l	0.785259	0.409997	0.303	0.374	0.360083	L-Valine
damp	3.20431	0.797896	0.154	0.738	0.360801	Deoxyadenosine Monophosphate
2dr5p	0.814697	1.92874	0.389	0.294	0.362352	2-Deoxy-D-Ribose 5-Phosphate
ile_l	0.785259	0.409997	0.295	0.388	0.362555	L-Isoleucine
hc02187	2.69274	1.16085	0.206	0.562	0.365392	3,3',5'-Triiodothyronine
4mop	0.997647	1.82071	0.381	0.31	0.370409	4-Methyl-2-Oxopentanoate
dc2coa	0.335418	5.63171	0.592	0.201	0.37229	Trans-Dec-2-Enoyl Coenzyme A
acglcgalgluside_hs	2.51464	2.99417	0.19	0.656	0.384181	Lactotriaosylceramide
nadp	0.933869	188.455	0.166	0.762	0.388024	Nicotinamide Adenine Dinucleotide Phosphate
nadh	0.208145	262.046	0.853	0.149	0.389273	Nicotinamide Adenine Dinucleotide - Reduced
dd2coa	0.335418	5.63171	0.584	0.218	0.389717	Trans-Dodec-2-Enoyl Coenzyme A
2mb2coa	0.532751	1.96178	0.441	0.294	0.394522	2-Methylcrotonoyl Coenzyme A
mi34p	0.875066	1.71796	0.379	0.343	0.395223	1D-Myo-Inositol 3,4-Bisphosphate
2dr1p	0.310742	2.29723	0.517	0.252	0.395808	2-Deoxy-D-Ribose 1-Phosphate
glucys	0.937557	3.42768	0.434	0.304	0.399164	Gamma-L-Glutamyl-L-Cysteine
lcystin	0.563615	0.459192	0.344	0.388	0.402266	L-Cystine
thr_l	0.215839	2.85748	0.571	0.236	0.404846	L-Threonine
nadph	0.92402	182.05	0.186	0.737	0.409488	Nicotinamide Adenine Dinucleotide Phosphate - Reduced
hc00619	1.00063	4.66138	0.426	0.322	0.409667	Ferrocytochrome B5
hx2coa	0.410238	7.30737	0.627	0.219	0.409947	Trans-Hex-2-Enoyl Coenzyme A
m00503	2.28483	6.72372	0.198	0.697	0.411321	Monoacylglycerol-Chylomicron-Pool
sphings	1.15602	31.4143	0.398	0.348	0.412306	Sphingosine
core4	2.33822	1.96909	0.257	0.541	0.413359	Core 4
itaccoa	0.757921	1.43357	0.394	0.353	0.413448	Itaconyl Coenzyme A
oxa	1.06407	12.8786	0.442	0.315	0.41374	Oxalate
mi134p	1.23675	9.27165	0.382	0.365	0.414134	1D-Myo-Inositol 1,3,4-Trisphosphate
hc00617	1.00063	4.66138	0.462	0.303	0.415228	Ferricytochrome B5
ce5101	0.653497	1.56787	0.415	0.342	0.419037	1-Phosphatidyl-1D-Myo-Inositol 5-Phosphate
fdp	1.56057	4.96816	0.297	0.479	0.419687	D-Fructose 1,6-Bisphosphate
o2s	0.15265	50.6497	0.848	0.173	0.428279	Superoxide
man1p	1.41201	4.09171	0.352	0.422	0.431799	D-Mannose 1-Phosphate
so3	1.28169	1.77934	0.33	0.456	0.435478	Sulfite
b2coa	1.65035	5.23246	0.301	0.5	0.435516	Crotonoyl Coenzyme A
mescoa	0.757921	1.43357	0.406	0.371	0.435754	Mesaconyl Coenzyme A
ha_pre1	0.950267	4.64096	0.424	0.357	0.437157	Hyaluronan Biosynthesis, Precursor 1
mescon	0.757921	1.43357	0.402	0.378	0.438266	Mesaconate
nad	0.210957	272.19	0.839	0.184	0.442807	Nicotinamide Adenine Dinucleotide
methf	1.12533	8.72281	0.424	0.369	0.446679	5,10-Methenyltetrahydrofolate
glyc_r	0.0346463	0.589858	0.5	0.313	0.44676	D-Glycerate
hmgcoa	1.22367	4.72676	0.403	0.392	0.449491	Hydroxymethylglutaryl Coenzyme A
3hanthrn	0.400318	0.0876983	0.357	0.454	0.457008	3-Hydroxyanthranilate
m00245	0.479378	0.300255	0.372	0.437	0.457891	1,2-Dihydroxy-5-(Methylthio)Pent-1-En-3-One
hc02203	0.303906	0.235338	0.376	0.433	0.458334	Prostaglandin-A2
prostgf2	0.284066	1.63917	0.517	0.32	0.463091	Prostaglandin F2Alpha
f26bp	1.24787	4.77782	0.402	0.419	0.468458	Beta-D-Fructofuranose 2,6-Bisphosphate
pyr	1.24589	30.538	0.333	0.511	0.471521	Pyruvate
mi3p_d	1.25026	2.95136	0.401	0.425	0.471985	1D-Myo-Inositol 3-Phosphate
c04849	1.06925	2.01204	0.413	0.415	0.473699	(5Z,9E,14Z)-(8Xi,11R,12S)-11,12-Epoxy-8-Hydroxyicosa-5,9,14-Trienoate
2kmb	0.114169	0.341355	0.42	0.409	0.474377	2-Keto-4-Methylthiobutyrate
prpp	0.304016	22.9874	0.799	0.217	0.477194	5-Phospho-Alpha-D-Ribose 1-Diphosphate
glx	1.1405	15.7974	0.422	0.417	0.481715	Glyoxylate
tdcoa	0.874647	3.46011	0.466	0.381	0.484439	Myristoyl Coenzyme A
lkynr	1.18775	2.54346	0.374	0.478	0.486554	L-Kynurenine
glyclt	0.673277	3.94351	0.533	0.341	0.491661	Glycolate
lald_l	0.276449	3.78872	0.655	0.279	0.49335	(S)-Lactaldehyde
sql	0.265799	0.0491212	0.37	0.498	0.495919	Squalene
gdpmann	0.722119	2.19712	0.478	0.387	0.497145	Guanosine-Diphosphate-Alpha-D-Mannose
dpcoa	0.711833	2.34302	0.484	0.388	0.501859	Dephospho Coenzyme A
ascb_l	0.618551	3.87906	0.539	0.354	0.506876	L-Ascorbate
dhdascb	0.618551	3.87906	0.545	0.351	0.507685	Dehydroascorbide
mi1345p	1.33002	10.3708	0.377	0.508	0.508051	1D-Myo-Inositol 1,3,4,5-Tetrakisphosphate
aps	0.446619	1.47864	0.509	0.377	0.508673	5-Adenylyl Sulfate
hc01712	0.33718	0.0667963	0.378	0.513	0.511999	S-Glutaryldihydrolipoamide
air	0.308217	0.115975	0.4	0.486	0.512796	5-Amino-1-(5-Phospho-D-Ribosyl)Imidazole
gdpfuc	1.41676	6.15612	0.321	0.616	0.518231	Guanosine-5'-Diphosphate-L-Fucose
thymd	0.723141	3.15787	0.521	0.381	0.519469	Thymidine
urate	0.0519275	0.0613255	0.427	0.467	0.520936	Urate
thym	0.0931152	0.172758	0.452	0.462	0.535897	Thymine
sphs1p	0.815919	11.7495	0.551	0.385	0.541057	Sphingosine 1-Phosphate
stcoa	0.228082	2.80663	0.675	0.318	0.544942	Stearoyl Coenzyme A (N-C18:0 Coenzyme A)
gudac	0.115205	0.0953487	0.45	0.479	0.546325	Guanidinoacetic Acid
hco3	1.69644	6.75286	0.246	0.878	0.546997	Bicarbonate
l2aadp6sa	0.0439263	0.289549	0.479	0.457	0.551444	L-Allysine
frdp	0.654051	0.538802	0.413	0.535	0.554552	Farnesyl Diphosphate
2oxoadp	0.326492	2.39446	0.62	0.36	0.55793	2-Oxoadipate
acngal14acglcgalgluside_hs	1.37303	1.6286	0.369	0.611	0.561307	Alpha-N-Acetylneuraminyl-2,3-Beta-D-Galactosyl-1,4-N-Acetyl-Beta-D-Glucosaminyl-1,3-Beta-D-Galactosyl-1,4-D-Glucosylceramide
glc_d	1.30341	18.1755	0.286	0.795	0.564145	D-Glucose
sph1p	0.739715	7.03632	0.558	0.41	0.566229	(2S,3R)-2-Azaniumyl-3-Hydroxyoctadecyl Phosphate
3pg	0.727362	13.7773	0.612	0.376	0.56819	3-Phospho-D-Glycerate
nmn	0.43762	4.57588	0.634	0.376	0.580196	Nicotinamide Ribotide
ce2176	0.0314423	0.151831	0.503	0.474	0.580251	3-O-Methyldopa
3snpyr	0.0345366	0.051248	0.476	0.502	0.58101	3-Sulfinopyruvate
mn	0.0599152	0.11033	0.476	0.502	0.58101	Beta-1,4-Mannose-N-Acetylglucosamine
12hpet	1.06517	2.01712	0.438	0.548	0.582542	12-Hydroperoxyeicosa-5,8,10,14-tetraenoate
odecoa	0.247493	2.74315	0.657	0.367	0.584102	Octadecenoyl Coenzyme A (N-C18:1 Coenzyme A)
dnad	0.667814	5.13911	0.564	0.429	0.585291	Deamino-Nad+
pan4p	0.987667	4.42822	0.468	0.52	0.58728	Pantetheine 4-Phosphate
tn_antigen	1.52181	7.5841	0.271	0.899	0.58766	Tn Antigen
glutcoa	0.599642	2.9893	0.565	0.435	0.590681	Glutaryl Coenzyme A
hc02051	0.565389	21.2011	0.712	0.347	0.592486	Phosphatidate-Ld-Pe-Pool
udpacgal	1.45539	10.0284	0.295	0.841	0.593925	Uridine-5'-Diphosphate-N-Acetyl-D-Galactosamine
nicrnt	0.331824	12.0027	0.775	0.321	0.594872	Nicotinate D-Ribonucleotide
3mb2coa	0.10836	2.65214	0.745	0.338	0.599076	3-Methylbut-2-Enoyl Coenzyme A
itacon	0.756735	1.43885	0.488	0.52	0.601758	Itaconic Acid
56dthm	0.0443275	0.0432166	0.48	0.539	0.608512	5,6-Dihydrothymine
orn	0.810274	4.38371	0.544	0.477	0.609549	Ornithine
lac_l	0.638579	14.0561	0.642	0.406	0.611117	(S)-Lactate
cholcoa	0.533055	0.366898	0.45	0.582	0.612792	Choloyl Coenzyme A
hc02050	0.565244	21.2011	0.674	0.389	0.613175	Phosphatidate-Ld-Pc-Pool
co2	0.9052	79.1498	0.314	0.838	0.614439	Carbon Dioxide
ivcoa	0.427599	0.570899	0.48	0.551	0.616236	Isovaleryl Coenzyme A
acgam6p	1.04566	0.36156	0.372	0.712	0.616746	N-Acetyl-D-Glucosamine 6-Phosphate
s2l2fn2m2masn	0.0418373	0.0234972	0.472	0.565	0.619153	Pa6
estradiolglc	0.0519275	0.0613255	0.499	0.535	0.619529	17Beta-Estradiol 3-Glucosiduronic Acid
imp	1.00683	8.02369	0.48	0.559	0.621315	Inosine-5'-Monophosphate
din	0.0270028	0.0428108	0.509	0.531	0.623885	Deoxyinosine
leuktra4	0.419261	4.04709	0.662	0.41	0.625376	Leukotriene A4
tcynt	0.0209482	0.0164368	0.487	0.558	0.6258	Thiocyanate
agm	0.0224709	0.0390588	0.519	0.535	0.633448	Agmatine
7dhf	0.0305293	0.0485019	0.522	0.534	0.634834	Heptaglutamyl Folate (Dhf)
m00234	1.23314	7.17206	0.389	0.718	0.635541	1,2-Diacylglycerol-Chylomicron-Pool
2mop	0.259715	1.8495	0.644	0.438	0.63906	2-Methyl-3-Oxopropanoate
dhap	0.899197	5.65072	0.527	0.542	0.643546	Dihydroxyacetone Phosphate
prostge2	0.798497	3.09126	0.518	0.558	0.647799	Prostaglandin E2
mev_r	0.018146	0.0364377	0.542	0.537	0.650286	(R)-Mevalonate
argsuc	0.0193589	0.0340287	0.54	0.541	0.651625	L-Arginosuccinic Acid
hc00342	0.418696	0.292257	0.487	0.6	0.651699	Cis-Aconitate
co	0.0519446	0.00400198	0.454	0.644	0.651915	Carbon Monoxide
mlthf	0.440764	29.1525	0.777	0.377	0.652595	5,10-Methylenetetrahydrofolate
3hbcoa	0.0193971	0.0331458	0.536	0.55	0.654886	(S)-3-Hydroxybutanoyl Coenzyme A
mi145p	1.11472	17.4543	0.396	0.748	0.656602	1D-Myo-Inositol 1,4,5-Trisphosphate
hc01501	0.0209482	0.0164368	0.515	0.576	0.657128	Thiosulfate
ddcacoa	0.405875	0.305056	0.495	0.6	0.657565	Lauroyl Coenzyme A
cgly	0.548794	2.16642	0.585	0.51	0.659201	L-Cysteinylglycine
hlkynr	0.935319	0.435364	0.43	0.705	0.664968	3-Hydroxy-L-Kynurenine
acmanap	0.483701	0.423331	0.489	0.623	0.666751	N-Acetyl-D-Mannosamine 6-Phosphate
pap	0.560409	46.163	0.646	0.474	0.668598	Adenosine 3,5-Bismonophosphate
accoa	0.825239	28.4187	0.52	0.596	0.672973	Acetyl Coenzyme A
tsul	0.0209482	0.0164368	0.531	0.589	0.676286	Thiosulfate
dcacoa	0.405875	0.305056	0.511	0.617	0.679214	Decanoyl Coenzyme A (N-C10:0 Coenzyme A)
paps	0.578902	46.263	0.641	0.495	0.681525	3'-Phosphoadenylyl Sulfate
tmlys	0.834668	1.87096	0.492	0.646	0.682141	N6,N6,N6-Trimethyl-L-Lysine
gd3_hs	0.833391	1.922	0.499	0.638	0.682748	Gd3
g3p	0.932249	6.27652	0.502	0.635	0.683215	Glyceraldehyde 3-Phosphate
e4p	0.423883	4.82032	0.711	0.451	0.685371	D-Erythrose 4-Phosphate
cyan	0.0209482	0.0164368	0.531	0.604	0.685443	Hydrogen Cyanide
tym	0.016064	0.00680828	0.529	0.613	0.689464	Tyramine
ala_d	0.0152843	0.0191291	0.556	0.584	0.689944	D-Alanine
5pmev	0.00540694	0.0273805	0.604	0.541	0.692255	(R)-5-Phosphonatomevalonate
3dsphgn	0.678312	0.48463	0.482	0.678	0.692291	(2S)-1-Hydroxy-3-Oxooctadecan-2-Aminium
gthrd	0.569866	33.1445	0.671	0.489	0.693768	Reduced Glutathione
mi14p	0.960136	16.3209	0.474	0.693	0.694172	(1R,2R,3R,4R,5R,6S)-2,3,5,6-Tetrahydroxy-4-(Phosphonatooxy)Cyclohexyl Phosphate
dopa	0.955677	6.51752	0.514	0.64	0.694704	Dopamine
34hpp	0.800171	1.1483	0.485	0.685	0.698318	3-(4-Hydroxyphenyl)Pyruvate
mal_l	0.694896	2.66652	0.557	0.6	0.700488	(S)-Malate
ca2	0.87366	0.319173	0.447	0.751	0.702126	Calcium
gtp	1.1415	10.3557	0.357	0.957	0.70857	Guanosine-5'-Triphosphate
ppcoa	0.626105	5.61641	0.646	0.532	0.710737	Propanoyl Coenzyme A
hcys_l	1.04435	0.989485	0.427	0.805	0.710804	L-Homocysteine
cytd	1.36939	1.59349	0.38	0.907	0.711791	Cytidine
mi1p_d	0.981912	11.0142	0.464	0.743	0.711889	1D-Myo-Inositol 1-Phosphate
13dpg	0.263479	13.0732	0.841	0.413	0.714628	3-Phospho-D-Glyceroyl Phosphate
pram	0.0107951	0.0192647	0.591	0.589	0.715437	5-Phospho-Beta-D-Ribosylamine
man6p	0.78205	4.35439	0.532	0.659	0.718055	D-Mannose 6-Phosphate
gd1b_hs	0.972277	0.859335	0.45	0.788	0.722237	Gd1B
4nphsf	0.016064	0.00680828	0.551	0.644	0.72249	4-Nitrophenyl Sulfate
r5p	1.187	2.77522	0.424	0.841	0.724288	Alpha-D-Ribose 5-Phosphate
asp_l	1.26801	2.42157	0.38	0.939	0.724532	L-Aspartate
hc02070	0.912785	8.51594	0.475	0.765	0.731227	Fatty-Acid-Ld-Sm-Pool
3hbcoa_r	0.00610541	0.0368592	0.641	0.568	0.731948	(R)-3-Hydroxybutanoyl Coenzyme A
glu_l	1.05049	12.3007	0.372	0.979	0.732049	L-Glutamate
hc02110	0.22588	0.291022	0.587	0.625	0.734753	4Alpha-Methylzymosterol
pcholn24_hs	0.897588	5.75353	0.488	0.753	0.735343	1-Lignocericylglycerophosphocholine (24:0), Lysopc A C24
gln_l	1.12753	4.16159	0.433	0.851	0.736362	L-Glutamine
4ppan	0.3457	1.97267	0.68	0.542	0.736439	D-4-Phosphopantothenate
hc01434	0.348053	1.95926	0.682	0.541	0.73684	Oxalosuccinate
pcholmyr_hs	0.897588	5.75353	0.498	0.741	0.736896	1-Myristoylglycerophosphocholine
cdpchol	0.168086	1.2024	0.712	0.532	0.746503	Cytidine-5'-Diphosphatecholine
arachd	0.759671	10.8837	0.581	0.652	0.746531	Arachidonate
ser_l	0.349768	12.9985	0.806	0.473	0.748878	L-Serine
fadh2	0.363419	27.9932	0.775	0.495	0.751172	Flavin Adenine Dinucleotide Reduced
m02491	0.175353	0.117834	0.584	0.658	0.751792	Monosialylgalactosylgloboside
dopasf	0.016064	0.00680828	0.584	0.66	0.752907	Dopamine 3-O-Sulfate
pcholhep_hs	0.897588	5.75353	0.522	0.739	0.75321	1-Heptadecanoylglycerophosphocholine
od2coa	0.320399	2.5783	0.728	0.533	0.755362	(2E)-Octadecenoyl Coenzyme A
ce2445	0.00654237	0.0105601	0.63	0.624	0.760153	6-Trans-Leukotriene B4 (5S,12R-Dihydroxy-6E,8E,10E,14Z-Eicosatetraenoic Acid)
hc01412	0.00210166	0.0114735	0.67	0.587	0.760311	(2E)-Tetradecenoyl Coenzyme A
akg	0.837977	20.8796	0.53	0.746	0.762256	2-Oxoglutarate
hdd2coa	0.00210166	0.0114735	0.665	0.597	0.763761	Trans-Hexadec-2-Enoyl Coenzyme A
hc01415	0.00210166	0.0114735	0.67	0.595	0.765277	(2E)-Octenoyl Coenzyme A
pcholste_hs	0.897588	5.75353	0.529	0.754	0.765476	1-Stearoylglycerophosphocholine
2obut	0.749536	3.73377	0.6	0.666	0.76615	2-Oxobutanoate
sphgn	0.79509	11.954	0.589	0.686	0.77021	Sphinganine
pcholn204_hs	0.897588	5.75353	0.527	0.769	0.771304	1-Eicosatetraenoylglycerophosphocholine (Delta 8, 11, 14, 17), Sn1-Lpc (20:4)
gd2_hs	0.644255	0.548297	0.528	0.78	0.777192	GalNac-Beta1->4(Neuac-Alpha2->8Neuac2->3)Gal-Beta1->4Glc-Beta1->1'Cer
cmp	0.754266	24.6295	0.59	0.702	0.779261	Cytidine 5'-Monophosphate
2pg	0.283545	2.65226	0.77	0.543	0.782706	2-Phospho-D-Glycerate
pcholole_hs	0.897588	5.75353	0.528	0.792	0.782764	1-Oleoylglycerophosphocholine (Delta 9)
fald	0.256807	2.75675	0.792	0.531	0.784829	Formaldehyde
m2mn	0.162253	0.0327393	0.575	0.744	0.791045	(Alpha-D-Mannosyl)2-Beta-D-Mannosyl-N-Acetylglucosamine
pail3p_hs	0.808353	24.238	0.475	0.902	0.791596	1-Phosphatidyl-1D-Myo-Inositol 3-Phosphate
fad	0.379605	29.4472	0.767	0.562	0.793795	Flavin Adenine Dinucleotide Oxidized
m02197	0.00312313	0.0038844	0.657	0.657	0.794296	N-Acetyl-D-galactosaminyl-N-Acetyl-D-galactosaminyl-1,3-D-galactosyl-1,4-D-galactosyl-1,4-D-glucosylceramide
pro_l	0.897545	1.99135	0.51	0.848	0.794993	L-Proline
hc01496	0.00309788	0.00537167	0.664	0.652	0.795368	2-Amino-3-Oxoadipate
avite1	0.00350641	0.00275023	0.649	0.669	0.796416	(+)-Alpha-Tocopherol
glyc3p	0.688688	1.5111	0.568	0.768	0.798115	Glycerol 3-Phosphate
sbt_d	0.00184159	0.00249224	0.673	0.653	0.800795	D-Sorbitol
pail35p_hs	0.82644	25.2437	0.477	0.922	0.801062	1-Phosphatidyl-1D-Myo-Inositol 3,5-Bisphosphate
nh4	0.814315	21.0959	0.467	0.943	0.801544	Ammonium
st_antigen	0.00370249	0.00383799	0.661	0.667	0.801959	Sialyl-T Antigen
hc02217	0.00363637	0.00185934	0.645	0.688	0.804302	Prostaglandin-G2
3mop	0.699321	2.41431	0.571	0.78	0.805616	3-Methyl-2-Oxopentanoate
3mob	0.699321	2.41431	0.585	0.767	0.808285	3-Methyl-2-Oxobutanoate
4hpro_lt	0.18833	1.55339	0.753	0.596	0.808359	Trans-4-Hydroxy-L-Proline
dhcholestancoa	0.00305212	0.00113706	0.651	0.691	0.809201	3Alpha,7Alpha-Dihydroxy-5Beta-Cholestanoyl Coenzyme A
acnam	0.628052	2.40372	0.621	0.726	0.810003	N-Acetylneuraminate
cysam	0.513193	0.123014	0.556	0.811	0.810059	Cysteamine
glyleu	0.00402321	0.0029477	0.665	0.683	0.812659	Glycylleucine
malcoa	0.803869	1.44008	0.544	0.837	0.813551	Malonyl Coenzyme A
occoa	0.406801	0.309321	0.606	0.752	0.813853	Octanoyl Coenzyme A (N-C8:0 Coenzyme A)
ala_l	0.780289	2.85193	0.583	0.782	0.814006	L-Alanine
ctp	0.581786	4.4425	0.653	0.706	0.817993	Cytidine-5'-Triphosphate
pmtcoa	0.833211	4.3661	0.581	0.794	0.818222	Palmitoyl Coenzyme A (N-C16:0 Coenzyme A)
sl_l	0.00150323	0.00338461	0.697	0.666	0.820447	(S)-3-Sulfonatolactate
5aop	0.383014	0.0991132	0.58	0.801	0.820737	5-Amino-4-Oxopentanoate
ce2314	0.206796	0.3911	0.664	0.716	0.828925	4,4-Dimethylcholesta-8(9)-En-3Beta-Ol
2hb	0.611927	0.528084	0.564	0.849	0.831449	2-Hydroxybutyrate
tyr_l	0.803461	1.16219	0.551	0.872	0.832651	L-Tyrosine
mercplac	0.611927	0.528084	0.569	0.846	0.833312	3-Mercaptolactate
ce4843	0.044898	0.0682968	0.686	0.702	0.833456	(11Z,14Z)-Icosadienoyl Coenzyme A
m01869	0.00166462	0.000901299	0.685	0.705	0.834443	(GlcNAc)6 (Man)3 (Asn)1
msa	0.000853549	0.00105622	0.704	0.691	0.837006	3-Oxopropanoate
s7p	0.454745	0.503529	0.618	0.789	0.837825	Sedoheptulose 7-Phosphate
44mzym	0.206796	0.3911	0.675	0.724	0.838612	14-Demethyllanosterol
pail45p_hs	0.720422	19.2668	0.539	0.908	0.839122	Phosphatidylinositol 4,5-Bisphosphate
gam	0.368664	0.957305	0.686	0.724	0.84425	D-Glucosamine
pydxn	0.0154433	0.0427052	0.72	0.697	0.847846	Pyridoxine
gt1b_hs	0.806546	0.907803	0.54	0.931	0.848465	Gt1B
f6p	0.858011	7.59706	0.549	0.916	0.848564	D-Fructose 6-Phosphate
fuc_l	0.0418769	0.0235232	0.682	0.741	0.850262	L-Fucose
fucacngal14acglcgalgluside_hs	0.0485827	0.0447173	0.695	0.735	0.853961	Iv3-A-Neuac,Iii3-A-Fuc-Nlc4Cer
3ohodcoa	0.044898	0.0682968	0.705	0.726	0.854635	3-Oxooctadecanoyl Coenzyme A
pnto_r	0.332256	2.15178	0.734	0.7	0.85595	(R)-Pantothenate
hc00822	0.4647	0.224799	0.604	0.856	0.858087	Chitobiose
gq1b_hs	0.430677	0.461778	0.642	0.812	0.860893	Gq1B
aicar	0.000645668	0.000156964	0.716	0.73	0.861787	5-Amino-1-(5-Phospho-D-Ribosyl)Imidazole-4-Carboxamide
44mctr	0.0360651	0.0306095	0.71	0.737	0.86217	4,4-Dimethyl-5Alpha-Cholesta-8,14,24-Trien-3Beta-Ol
ptth	0.332256	2.15178	0.748	0.7	0.862383	Pantetheine
adrncoa	0.044898	0.0682968	0.728	0.722	0.863684	Adrenoyl Coenzyme A
gly	0.77422	8.9218	0.572	0.921	0.864452	Glycine
m00012	0.245632	1.00188	0.724	0.728	0.864618	11Z,14Z,17Z-Eicosatrienoyl Coenzyme A
5mthf	0.45476	0.14874	0.61	0.865	0.864988	5-Methyltetrahydrofolate
oaa	0.56472	3.70751	0.662	0.801	0.866652	Oxaloacetate
hxcoa	0.165603	2.13977	0.842	0.631	0.86731	Hexanoyl Coenzyme A (N-C6:0Coenzyme A)
gthox	0.422153	5.61767	0.761	0.701	0.868672	Glutathione Disulfide (Oxidized Glutathione)
dadp	0.633288	1.89221	0.606	0.881	0.868938	Deoxyadenosine Diphosphate
pydam	0.0154433	0.0427052	0.742	0.72	0.86916	Pyridoxamine
leuktrb4wcooh	0.0130111	0.0204867	0.732	0.731	0.869694	W-Carboxy Leukotriene B4
datp	0.368687	0.972293	0.694	0.772	0.870116	Deoxyadenosine Triphosphate
itp	0.167172	1.0731	0.785	0.686	0.87182	Iinosine-5'-Triphosphate
thbpt	0.597599	0.450916	0.624	0.865	0.872593	5,6,7,8-Tetrahydrobiopterin
g6p	0.613009	5.87835	0.693	0.78	0.873073	D-Glucose 6-Phosphate
pyam5p	0.0154433	0.0427052	0.746	0.727	0.874179	Pyridoxamine 5-Phosphate
pail4p_hs	0.659822	17.7741	0.578	0.951	0.878618	1-Phosphatidyl-1D-Myo-Inositol 4-Phosphate
25aics	0.000574783	0.00013476	0.736	0.748	0.879126	(S)-2-[5-Amino-1-(5-Phospho-D-Ribosyl)Imidazole-4-Carboxamido]Succinate
pail345p_hs	0.561254	12.6344	0.682	0.808	0.879441	1-Phosphatidyl-1D-Myo-Inositol 3,4,5-Trisphosphate
4nph	0.0305795	0.0105239	0.708	0.782	0.880984	4-Nitrophenolate
17ahprgnlone	0.000123808	0.000199577	0.754	0.74	0.883512	17Alpha-Hydroxypregnenolone
pydx5p	0.0154433	0.0427052	0.752	0.743	0.883964	Pyridoxal 5-Phosphate
m00673	0.197369	0.907102	0.774	0.723	0.884467	2-Phenylacetamide
pdx5p	0.0154433	0.0427052	0.747	0.75	0.884843	Pyridoxine 5-Phosphate
thcrm_hs	0.00770708	3.11486	0.98	0.574	0.886154	Trihexosyl Ceramide
idp	0.292579	1.2906	0.758	0.752	0.890417	Inosine-5'-Diphosphate
cmusa	0.000676875	4.74062e-05	0.749	0.765	0.892078	Cis,Cis-2-Amino-3-(3-Oxoprop-1-Enyl)But-2-Enedioate
gbside_hs	0.369072	1.23898	0.727	0.803	0.897989	Globoside
cys_l	0.473092	4.09712	0.728	0.804	0.898811	L-Cysteine
lpam	0.23371	1.83814	0.811	0.722	0.898934	Lipoamide
dcyt	0.0458653	0.332274	0.818	0.719	0.90032	Deoxycytidine
pep	0.542662	0.769096	0.664	0.902	0.905947	Phosphoenolpyruvate
pail34p_hs	0.516804	11.8277	0.664	0.903	0.906287	1-Phosphatidyl-1D-Myo-Inositol 3,4-Bisphosphate
estrones	0.0305795	0.0105239	0.743	0.809	0.90705	Estrone 3-Sulfate
glyc	0.557673	1.45612	0.66	0.919	0.909801	Glycerol
icit	0.268935	2.30139	0.818	0.747	0.912037	Isocitric Acid
docoscoa	0.250158	1.02889	0.779	0.785	0.912268	Docosanoyl Coenzyme A
mercppyr	0.629015	0.593287	0.64	0.96	0.91368	3-Mercaptopyruvate
acgam1p	0.0131487	0.00971112	0.774	0.8	0.915999	N-Acetyl-D-Glucosamine 1-Phosphate
urea	0.066006	0.10748	0.776	0.814	0.921849	Urea
man	0.287067	1.30919	0.78	0.811	0.922269	D-Mannose
cbp	0.281719	0.870355	0.773	0.822	0.923557	Carbamoyl Phosphate
pser_l	1.91544e-05	2.79002e-06	0.807	0.806	0.930199	O-Phospho-L-Serine
lnlncacoa	0.0663941	0.0963542	0.799	0.819	0.931881	Alpha-Linolenoyl Coenzyme A
ttccoa	0.0663941	0.0963542	0.8	0.825	0.93424	Tetracosanoyl Coenzyme A
nrvnccoa	0.0663941	0.0963542	0.788	0.838	0.934383	Cis-15-Tetracosenoyl Coenzyme A
citr_l	0.0515794	0.690044	0.851	0.776	0.934396	L-Citrulline
fuc1p_l	0.00413161	0.00277599	0.803	0.823	0.934601	L-Fucose 1-Phosphate
hista	0.00556275	0.00463609	0.81	0.818	0.935307	Histamine
dhcholoylcoa	0.00600833	0.00205177	0.797	0.833	0.93585	3Alpha,7Alpha-Dihydroxy-5Beta-Cholest-24-Enoyl Coenzyme A
carn	0.00796176	0.00550552	0.808	0.827	0.937603	Carnosine
uri	0.340508	1.3295	0.788	0.849	0.937924	Uridine
c04805	0.400331	2.99027	0.771	0.868	0.93801	5-Hydroxyeicosatetraenoate
biliverd	0.0697051	0.0205301	0.779	0.86	0.938296	Biliverdin
h2o	0.33743	776.854	0.704	0.956	0.939524	Water
h2o2	0.425272	10.9556	0.726	0.929	0.940089	Hydrogen Peroxide
1a25dhvitd3	0.00695145	0.00519276	0.816	0.828	0.940558	Calcitriol
fol	0.070181	3.01591	0.931	0.73	0.942108	Folate
cit	0.206737	0.38972	0.784	0.867	0.942146	Citrate
leuktrb4	0.456366	0.233099	0.703	0.974	0.944055	Leukotriene B4
o2	0.179595	151.414	0.92	0.748	0.945349	Oxygen
so4	0.373941	3.21212	0.789	0.875	0.946173	Sulfate
leu_l	0.519185	0.524637	0.697	0.992	0.946561	L-Leucine
udpglcur	0.378572	10.235	0.727	0.959	0.948666	Uridine-5'-Diphosphate-Glucuronate
phe_l	0.370745	1.27179	0.771	0.92	0.952935	L-Phenylalanine
acmp	0.0437107	0.0127376	0.808	0.879	0.953248	acetaminophen/paracetamol
3spyr	0.00299932	0.00662582	0.858	0.831	0.954189	3-Sulfonatopyruvate
h	0.316978	1386.12	0.947	0.754	0.95454	Proton
gal	0.131738	3.29458	0.913	0.787	0.956039	D-Galactose
pail5p_hs	0.47251	7.24919	0.757	0.958	0.958214	1-Phosphatidyl-1D-Myo-Inositol 5-Phosphate
pydx	0.0156584	0.0431405	0.867	0.845	0.960557	Pyridoxal
chsterol	0.273696	4.18608	0.839	0.875	0.961025	Cholesterol
m00606	0.00127565	0.00260824	0.873	0.841	0.961046	Cholest-5-En-3Beta,22R-Diol
cmpacna	0.162464	4.53125	0.871	0.848	0.962397	Cytidine-5'-Monophosphate-N-Acetyl-Beta-Neuraminate
gm3_hs	0.158832	3.87199	0.888	0.84	0.964577	Alpha-N-Acetylneuraminosyl-(2->3)-Beta-D-Galactosyl-(1->4)-Beta-D-Glucosylceramide
gm1b_hs	0.157697	1.70179	0.875	0.853	0.96471	Gm1B
fuc13galacglcgal14acglcgalgluside_hs	0.0919115	0.0705814	0.833	0.901	0.965915	Iii3Fuc-Nlc6Cer
gm1_hs	0.139306	4.08459	0.892	0.846	0.96708	Ganglioside Gm1
3sala	0.158831	0.185202	0.829	0.915	0.968169	3-Sulfino-L-Alanine
m01871	0.0246218	0.0114087	0.849	0.894	0.968299	(GalNAc)1 (GlcNAc)1 (Ser/Thr)1
acgal	0.089136	0.112341	0.841	0.913	0.970681	N-Acetyl-D-Galactosamine
ga1_hs	0.139306	4.08459	0.905	0.853	0.971762	Gibberellin A1
gm2_hs	0.138287	3.86366	0.875	0.885	0.972382	N-Acetyl-Beta-D-Galactosaminyl-(1->4)-[Alpha-N-Acetylneuraminosyl-(2->3)]-Beta-D-Galactosyl-Beta-D-Glucosyl-(1<->1)-Ceramide Anion
prgnlone	0.000247549	0.000398203	0.889	0.878	0.973934	Pregnenolone
t_antigen	0.1779	0.0373513	0.821	0.955	0.974797	T-Antigen (Core 1)
arachdcoa	0.004557	0.0125379	0.906	0.886	0.979116	Arachidonoyl Coenzyme A
asn_l	0.00814404	0.0033638	0.884	0.912	0.979876	L-Asparagine
dutp	0.0208909	0.00292364	0.871	0.927	0.980136	Deoxyuridine-5'-Triphosphate
gd1a_hs	0.234689	1.77619	0.853	0.948	0.980397	N-Acetylneuraminosyl-D-Galactosyl-N-Acetyl-D-Galactosaminyl-(N-Acetylneuraminosyl)-D-Galactosyl-D-Glucosylceramide Dianion
dlnlcg	0.0105636	0.00447923	0.887	0.92	0.981934	Dihomo-Gamma-Linolenate
gam6p	0.206625	1.37389	0.857	0.953	0.982072	D-Glucosamine-6-Phosphate
ga2_hs	0.131112	3.27914	0.895	0.915	0.982516	Gibberellin A2
arg_l	0.0483885	0.583315	0.935	0.883	0.983823	L-Arginine
sarcs	0.0731499	0.118897	0.898	0.934	0.986235	Sarcosine
gal1p	6.38357e-05	6.29975e-08	0.917	0.925	0.987851	(2R,3R,4S,5R,6R)-3,4,5-Trihydroxy-6-(Hydroxymethyl)Oxan-2-Yl Phosphate
hdca	0.179318	0.0870064	0.866	0.98	0.987926	Hexadecanoate (N-C16:0)
dmgly	0.00755721	0.01021	0.929	0.933	0.9907	N,N-Dimethylglycine
fe3	0.021345	0.10975	0.939	0.937	0.992473	Iron (Fe3+)
bilirub	0.11513	0.0148637	0.9	0.997	0.994536	Bilirubin
ala_b	0.0192892	0.0114186	0.94	0.966	0.995636	Beta-Alanine
his_l	0.0192892	0.0114186	0.944	0.967	0.996087	L-Histidine
galside_hs	0.0149105	0.00805848	0.945	0.97	0.996426	D-Galactosyl-N-Acylsphingosine
20ahchsterol	0	0	1	1	1	20-Hydroxycholesterol
xol7a	0	0	1	1	1	20-Hydroxycholesterol
