## Supplementary material for "Identifying neuron subtype-specific metabolic network changes in single cell transcriptomics of Alzheimer’s Disease using perturb-Met": Table S7

### Sheet: Sheet 1
mets	KL	Dirichlet	pval_KL	pval_Dirichlet	combined_pval	names
udp	2.83782	60.2379	0	0.003	5.49662e-07	Uridine Diphosphate
udpglcur	2.10481	27.7236	0.1	0.002	0.00190344	Uridine-5'-Diphosphate-Glucuronate
udpgal	3.95942	21.5795	0.005	0.048	0.00224037	Uridine-5'-Diphosphate-D-Galactose
uacgam	2.08269	26.4837	0.101	0.032	0.0217664	Uridine-5'-Diphosphate-N-Acetyl-Alpha-D-Glucosamine
pap	2.24071	10.4319	0.08	0.061	0.0308543	Adenosine 3,5-Bismonophosphate
nadp	2.08569	27.812	0.036	0.178	0.0387697	Nicotinamide Adenine Dinucleotide Phosphate
paps	2.24071	10.4319	0.097	0.079	0.0449922	3'-Phosphoadenylyl Sulfate
nadph	2.08569	27.812	0.041	0.217	0.050909	Nicotinamide Adenine Dinucleotide Phosphate - Reduced
nrvnccoa	2.34333	4.01999	0.075	0.144	0.0597047	Cis-15-Tetracosenoyl Coenzyme A
ttccoa	2.34333	4.01999	0.081	0.154	0.0671614	Tetracosanoyl Coenzyme A
chsterol	1.17788	6.52243	0.289	0.058	0.0852958	Cholesterol
m00012	2.09734	3.90009	0.118	0.153	0.0905298	11Z,14Z,17Z-Eicosatrienoyl Coenzyme A
ppi	2.04887	13.1865	0.065	0.303	0.097045	Diphosphate
hc00361	2.11062	3.40547	0.111	0.179	0.0977276	Sedoheptulose 1,7-Bisphosphate
fdp	2.11062	3.40547	0.106	0.193	0.100027	D-Fructose 1,6-Bisphosphate
hc00664	2.11062	3.40547	0.109	0.201	0.10562	D-Tagatofuranose 6-Phosphate
3pg	1.67514	4.26083	0.176	0.137	0.11393	3-Phospho-D-Glycerate
cmp	2.15789	5.82968	0.095	0.285	0.124793	Cytidine 5'-Monophosphate
docoscoa	1.87488	4.06444	0.131	0.276	0.156191	Docosanoyl Coenzyme A
gtp	1.90327	1.92435	0.139	0.305	0.176394	Guanosine-5'-Triphosphate
mi145p	1.84012	7.09528	0.147	0.301	0.182208	1D-Myo-Inositol 1,4,5-Trisphosphate
pyr	1.69083	5.59206	0.18	0.276	0.198827	Pyruvate
mlthf	1.98846	1.47481	0.136	0.398	0.211987	5,10-Methylenetetrahydrofolate
leuktrc4	1.59306	4.73646	0.226	0.244	0.214941	Leukotriene C4
mi14p	1.91984	4.59543	0.141	0.398	0.217755	(1R,2R,3R,4R,5R,6S)-2,3,5,6-Tetrahydroxy-4-(Phosphonatooxy)Cyclohexyl Phosphate
gmp	1.99655	5.81118	0.114	0.502	0.220941	Guanosine-5'-Monophosphate
mi1p_d	1.91984	4.59543	0.155	0.401	0.234829	1D-Myo-Inositol 1-Phosphate
etha	1.04302	3.4706	0.347	0.181	0.236637	Ethanolamine
h	1.18962	216.28	0.424	0.149	0.237657	Proton
35cgmp	1.93643	5.79586	0.131	0.493	0.241528	3,5-Cyclic Guanosine Monophosphate
atp	1.43018	66.6146	0.104	0.656	0.251403	Adenosine Triphosphate
thf	1.71665	1.42887	0.171	0.409	0.255986	5,6,7,8-Tetrahydrofolate
co2	1.18856	5.26948	0.358	0.2	0.260385	Carbon Dioxide
g1p	0.585007	3.98913	0.569	0.126	0.260633	D-Glucose 1-Phosphate
camp	1.90532	6.92973	0.107	0.674	0.261749	3,5-Cyclic Adenosine Monophosphate
malcoa	0.912855	3.1082	0.402	0.203	0.286099	Malonyl Coenzyme A
ala_l	0.685124	3.54602	0.494	0.168	0.28956	L-Alanine
glu_l	1.31418	6.41329	0.361	0.233	0.292343	L-Glutamate
amp	1.77844	7.83777	0.113	0.756	0.295588	Adenosine Monophosphate
nh4	1.29479	1.8907	0.272	0.32	0.299538	Ammonium
gdp	1.7409	2.09212	0.173	0.507	0.301174	Guanosine-5'-Diphosphate
l2xser	0.378751	4.11029	0.709	0.146	0.338289	(Gal)2-Xyl-L-Ser (Protein)
gln_l	1.29479	1.8907	0.314	0.348	0.351191	L-Glutamine
pail4p_hs	1.64766	9.80242	0.148	0.79	0.367861	1-Phosphatidyl-1D-Myo-Inositol 4-Phosphate
f6p	0.947059	2.10737	0.398	0.305	0.377371	D-Fructose 6-Phosphate
s7p	0.947059	2.10737	0.387	0.317	0.380082	Sedoheptulose 7-Phosphate
pail45p_hs	1.60603	9.46129	0.162	0.778	0.38708	Phosphatidylinositol 4,5-Bisphosphate
accoa	1.62196	1.4887	0.207	0.624	0.393529	Acetyl Coenzyme A
pail34p_hs	1.61389	8.01186	0.227	0.578	0.397684	1-Phosphatidyl-1D-Myo-Inositol 3,4-Bisphosphate
coa	1.11235	12.9846	0.507	0.26	0.398929	Coenzyme A
adp	1.36444	59.3064	0.199	0.666	0.400374	Adenosine Diphosphate
m01869	1.02382	0.855991	0.341	0.49	0.466051	(GlcNAc)6 (Man)3 (Asn)1
sphings	0.696551	4.05784	0.622	0.288	0.48718	Sphingosine
pail3p_hs	1.42875	8.34658	0.318	0.566	0.488643	1-Phosphatidyl-1D-Myo-Inositol 3-Phosphate
pmtcoa	0.253055	5.0976	0.912	0.202	0.495858	Palmitoyl Coenzyme A (N-C16:0 Coenzyme A)
sphgn	0.696551	4.05784	0.643	0.294	0.503946	Sphinganine
mi1345p	0.565643	1.88732	0.589	0.339	0.521358	1D-Myo-Inositol 1,3,4,5-Tetrakisphosphate
cdp	0.399413	2.22868	0.694	0.288	0.521682	Cytidine-5'-DIphosphate
hc02042	0.249845	2.38776	0.79	0.265	0.536721	1-Acylglycerol-3P-Ld-Sm-Pool
gly	0.765081	1.0891	0.464	0.473	0.552308	Glycine
hc02054	0.249845	2.38776	0.804	0.274	0.553556	Phosphatidate-Ld-Sm-Pool
so4	0.519277	1.62468	0.632	0.377	0.580024	Sulfate
e4p	0.977123	0.444783	0.378	0.649	0.590044	D-Erythrose 4-Phosphate
gm1_hs	0.307195	1.69866	0.764	0.341	0.610944	Ganglioside Gm1
gm2_hs	0.307195	1.69866	0.737	0.359	0.616373	N-Acetyl-Beta-D-Galactosaminyl-(1->4)-[Alpha-N-Acetylneuraminosyl-(2->3)]-Beta-D-Galactosyl-Beta-D-Glucosyl-(1<->1)-Ceramide Anion
ce5101	0.603155	1.06207	0.567	0.487	0.631476	1-Phosphatidyl-1D-Myo-Inositol 5-Phosphate
ga1_hs	0.307195	1.69866	0.74	0.375	0.633237	Gibberellin A1
5dpmev	0.158304	1.97008	0.856	0.328	0.637407	(R)-5-Diphosphomevalonate
ga2_hs	0.307195	1.69866	0.752	0.374	0.638016	Gibberellin A2
adn	0.812684	0.344589	0.441	0.711	0.677205	Adenosine
odecoa	0.0398711	1.66742	0.957	0.336	0.686384	Octadecenoyl Coenzyme A (N-C18:1 Coenzyme A)
pail345p_hs	1.25574	3.32869	0.4	0.83	0.69807	1-Phosphatidyl-1D-Myo-Inositol 3,4,5-Trisphosphate
m03168	0.712748	0.377384	0.491	0.687	0.70389	3-Oxopropionyl Coenzyme A
lac_l	0.989185	0.822724	0.459	0.739	0.705932	(S)-Lactate
pi	1.18617	37.4731	0.462	0.743	0.710303	Orthophosphate
hc00619	0.0398711	1.66742	0.962	0.367	0.720631	Ferrocytochrome B5
pail5p_hs	1.22995	5.43736	0.4	0.892	0.724511	1-Phosphatidyl-1D-Myo-Inositol 5-Phosphate
tdcoa	0.0398711	1.66742	0.962	0.373	0.726593	Myristoyl Coenzyme A
stcoa	0.0398711	1.66742	0.966	0.378	0.733017	Stearoyl Coenzyme A (N-C18:0 Coenzyme A)
hc00617	0.0398711	1.66742	0.97	0.38	0.736479	Ferricytochrome B5
carn	0.0645265	1.54407	0.949	0.389	0.737038	Carnosine
ala_b	0.0645265	1.54407	0.944	0.394	0.739793	Beta-Alanine
hdcoa	0.0398711	1.66742	0.962	0.396	0.748602	Palmitoleyl Coenzyme A
his_l	0.0645265	1.54407	0.951	0.411	0.758037	L-Histidine
c04805	0.476501	0.505976	0.636	0.637	0.771186	5-Hydroxyeicosatetraenoate
na1	0.864433	0.632757	0.52	0.783	0.773013	Sodium
udpacgal	0.205725	0.814876	0.824	0.495	0.77366	Uridine-5'-Diphosphate-N-Acetyl-D-Galactosamine
gal	0.483658	2.08271	0.797	0.513	0.774538	D-Galactose
pail35p_hs	1.17671	4.21612	0.446	0.918	0.775045	1-Phosphatidyl-1D-Myo-Inositol 3,5-Bisphosphate
nadh	0.942592	24.5357	0.774	0.555	0.792544	Nicotinamide Adenine Dinucleotide - Reduced
k	0.864433	0.632757	0.534	0.808	0.794147	Potassium
nad	0.963918	25.0703	0.753	0.583	0.800409	Nicotinamide Adenine Dinucleotide
tn_antigen	0.205725	0.814876	0.832	0.53	0.802019	Tn Antigen
3hpcoa	0.835266	0.484936	0.538	0.851	0.815519	3-Hydroxypropanoyl Coenzyme A
prostge2	0.178456	0.581947	0.849	0.591	0.84779	Prostaglandin E2
amet	0.988259	2.95285	0.625	0.905	0.887932	S-Adenosyl-L-Methionine
oxa	0.0968886	0.414257	0.904	0.65	0.900032	Oxalate
glx	0.0968886	0.414257	0.914	0.662	0.909063	Glyoxylate
2hb	0.0968886	0.414257	0.922	0.663	0.912155	2-Hydroxybutyrate
mercplac	0.0968886	0.414257	0.921	0.669	0.914529	3-Mercaptolactate
3mob	0.0968886	0.414257	0.92	0.672	0.915538	3-Methyl-2-Oxobutanoate
3mop	0.0968886	0.414257	0.916	0.676	0.916007	3-Methyl-2-Oxopentanoate
hpyr	0.0968886	0.414257	0.916	0.681	0.918185	3-Hydroxypyruvate
2obut	0.0968886	0.414257	0.92	0.69	0.923282	2-Oxobutanoate
mercppyr	0.0968886	0.414257	0.927	0.708	0.932699	3-Mercaptopyruvate
fol	0.0697899	0.400789	0.954	0.699	0.937049	Folate
prostgh2	0.0432206	0.304221	0.96	0.709	0.942497	Prostaglandin H2
g3p	0.67779	0.651017	0.737	0.928	0.943757	Glyceraldehyde 3-Phosphate
fe2	0.254779	0.145021	0.784	0.894	0.949991	Iron (Fe2+)
fe3	0.254779	0.145021	0.803	0.887	0.953939	Iron (Fe3+)
dhap	0.194166	0.138664	0.85	0.896	0.969009	Dihydroxyacetone Phosphate
ac	0.246987	0.0491701	0.783	0.976	0.969715	Acetate
gthox	0.229274	0.0638555	0.805	0.956	0.971141	Glutathione Disulfide (Oxidized Glutathione)
gthrd	0.55492	1.13811	0.842	0.914	0.971143	Reduced Glutathione
13dpg	0.190903	0.039192	0.832	0.976	0.98111	3-Phospho-D-Glyceroyl Phosphate
ahcys	0.623925	1.0287	0.865	0.999	0.990321	S-Adenosyl-L-Homocysteine
peplys	0.557646	0.818521	0.874	0.994	0.990984	Peptidyl-L-Lysine
ndmelys	0.557646	0.818521	0.897	0.996	0.994106	Protein N6,N6-Dimethyl-L-Lysine
m00213	0.557646	0.818521	0.898	0.996	0.994218	Protein N6-Methyl-L-Lysine
o2s	0.543486	2.82334	0.946	0.946	0.994274	Superoxide
ntmelys	0.557646	0.818521	0.902	0.997	0.99475	Protein N6,N6,N6-Trimethyl-L-Lysine
pep	0.100509	0.017343	0.918	0.994	0.996054	Phosphoenolpyruvate
ca2	0.0863511	0.00924401	0.927	0.994	0.99683	Calcium
focytc	0.559041	4.01075	0.956	0.965	0.996919	Ferrocytochrome C
ficytc	0.559041	4.01075	0.944	0.978	0.996975	Ferricytochrome C
o2	0.585721	9.27585	0.979	0.952	0.997634	Oxygen
q10h2	0.666642	6.02018	0.947	0.986	0.997755	Ubiquinol-10
q10	0.666642	6.02018	0.947	0.987	0.997819	Ubiquinone-10
h2o	0.96633	70.1596	0.957	0.982	0.998149	Water
h2o2	0.191277	0.0817768	0.944	0.996	0.998177	Hydrogen Peroxide
