## Supplementary material for "Identifying neuron subtype-specific metabolic network changes in single cell transcriptomics of Alzheimer’s Disease using perturb-Met": Table S3

### Sheet: Sheet 1
mets	KL	Dirichlet	pval_KL	pval_Dirichlet	combined_pval	names	cell_label_perm_pval_KL	cell_label_perm_pval_Dirichlet	cell_label_perm_combined_pval
q10h2	0.719506	21.2418	0.766	0	9.7891e-05	Ubiquinol-10	0.108	0.002	0.00203909
nad	0.773435	23.3927	0.779	0	9.94212e-05	Nicotinamide Adenine Dinucleotide	0.13	0	1.89191e-05
nadh	0.773435	23.3927	0.783	0	9.98916e-05	Nicotinamide Adenine Dinucleotide - Reduced	0.117	0	1.71505e-05
q10	0.719506	21.2418	0.759	0.001	0.00621128	Ubiquinone-10	0.108	0.002	0.00203909
ahcys	1.07322	4.47093	0.381	0.214	0.285918	S-Adenosyl-L-Homocysteine	0.007	0.017	0.00119433
m00213	1.07322	4.47093	0.401	0.226	0.30822	Protein N6-Methyl-L-Lysine	0.007	0.016	0.00113087
ndmelys	1.07322	4.47093	0.391	0.232	0.308427	Protein N6,N6-Dimethyl-L-Lysine	0.007	0.016	0.00113087
ntmelys	1.07322	4.47093	0.413	0.228	0.316647	Protein N6,N6,N6-Trimethyl-L-Lysine	0.008	0.017	0.00134679
peplys	1.07322	4.47093	0.409	0.231	0.317391	Peptidyl-L-Lysine	0.007	0.016	0.00113087
amet	1.07322	4.47093	0.416	0.234	0.324107	S-Adenosyl-L-Methionine	0.007	0.018	0.00125738
nadph	1.07357	2.42616	0.322	0.32	0.337213	Nicotinamide Adenine Dinucleotide Phosphate - Reduced	0.023	0.049	0.0087773
fe3	0.977525	0.791347	0.264	0.394	0.339426	Iron (Fe3+)	0.001	0.01	0.000125129
nadp	1.07357	2.42616	0.321	0.333	0.345898	Nicotinamide Adenine Dinucleotide Phosphate	0.023	0.049	0.0087773
fe2	0.977525	0.791347	0.279	0.437	0.378494	Iron (Fe2+)	0.001	0.01	0.000125129
gmp	0.841983	0.714596	0.336	0.446	0.434295	Guanosine-5'-Monophosphate	0.113	0.165	0.0928927
h	1.46497	38.6913	0.305	0.515	0.447826	Proton	0	0.008	1.3873e-06
35cgmp	0.820278	1.45469	0.477	0.456	0.549327	3,5-Cyclic Guanosine Monophosphate	0.144	0.102	0.076682
camp	0.931777	3.60331	0.625	0.499	0.675257	3,5-Cyclic Adenosine Monophosphate	0.022	0.064	0.0106523
o2s	0.591674	1.61824	0.707	0.456	0.687336	Superoxide	0.062	0.08	0.0312795
focytc	0.529542	2.4579	0.832	0.441	0.73479	Ferrocytochrome C	0.122	0.078	0.0538109
ficytc	0.529542	2.4579	0.838	0.453	0.747308	Ferricytochrome C	0.122	0.078	0.0538109
gdp	0.571574	0.17081	0.495	0.814	0.76919	Guanosine-5'-Diphosphate	0.155	0.243	0.161169
coa	0.425205	0.343208	0.629	0.686	0.794165	Coenzyme A	0.255	0.219	0.216968
o2	0.667425	3.32806	0.863	0.531	0.815843	Oxygen	0.093	0.078	0.0429887
mi14p	0.163585	0.545453	0.862	0.536	0.818777	(1R,2R,3R,4R,5R,6S)-2,3,5,6-Tetrahydroxy-4-(Phosphonatooxy)Cyclohexyl Phosphate	0.108	0.059	0.0385878
mi145p	0.163585	0.545453	0.849	0.548	0.821252	1D-Myo-Inositol 1,4,5-Trisphosphate	0.108	0.059	0.0385878
mi1p_d	0.163585	0.545453	0.858	0.549	0.825646	1D-Myo-Inositol 1-Phosphate	0.109	0.059	0.0388858
udpgal	0.317019	0.353992	0.709	0.666	0.826512	Uridine-5'-Diphosphate-D-Galactose	0.374	0.189	0.257969
amp	0.882963	2.47896	0.678	0.72	0.838225	Adenosine Monophosphate	0.03	0.111	0.0223269
pi	0.907569	1.89093	0.649	0.819	0.867455	Orthophosphate	0.011	0.421	0.0295225
cmp	0.351963	0.243847	0.717	0.782	0.8851	Cytidine 5'-Monophosphate	0.272	0.268	0.26379
udp	0.562697	0.548184	0.706	0.822	0.896123	Uridine Diphosphate	0.346	0.548	0.504888
pail45p_hs	0.23456	1.02098	0.948	0.622	0.901122	Phosphatidylinositol 4,5-Bisphosphate	0.469	0.178	0.290778
pail4p_hs	0.23456	1.02098	0.942	0.627	0.901637	1-Phosphatidyl-1D-Myo-Inositol 4-Phosphate	0.472	0.181	0.295598
atp	0.926585	4.94342	0.913	0.941	0.989576	Adenosine Triphosphate	0.014	0.166	0.0164178
adp	0.850827	4.06354	0.922	0.96	0.993133	Adenosine Diphosphate	0.04	0.191	0.0448801
h2o	0.987276	8.42558	0.957	0.969	0.997293	Water	0.003	0.166	0.00428525
56dura	0.00568292	0.0147295	0.998	0.989	0.999915	5,6-Dihydrouracil	0.082	0.081	0.0399473
ce5101	0	0	1	1	1	1-Phosphatidyl-1D-Myo-Inositol 5-Phosphate	1	1	1
pail5p_hs	0	0	1	1	1	1-Phosphatidyl-1D-Myo-Inositol 5-Phosphate	1	1	1
