## Supplementary material for "Identifying neuron subtype-specific metabolic network changes in single cell transcriptomics of Alzheimer’s Disease using perturb-Met": Table S4

### Sheet: Sheet 1
mets	KL	Dirichlet	pval_KL	pval_Dirichlet	combined_pval	names	cell_label_perm_pval_KL	cell_label_perm_pval_Dirichlet	cell_label_perm_combined_pval
acngal14acglcgalgluside_hs	1.76222	1.56747	0.001	0.009	0.000113565	Alpha-N-Acetylneuraminyl-2,3-Beta-D-Galactosyl-1,4-N-Acetyl-Beta-D-Glucosaminyl-1,3-Beta-D-Galactosyl-1,4-D-Glucosylceramide	0	0	2.40259e-09
f6p	1.44868	1.45022	0.003	0.025	0.000787352	D-Fructose 6-Phosphate	0.006	0.02	0.00120336
3pg	1.16712	2.16645	0.038	0.018	0.00566869	3-Phospho-D-Glycerate	0.008	0.002	0.000192687
cmpacna	1.39145	1.73787	0.009	0.123	0.00864135	Cytidine-5'-Monophosphate-N-Acetyl-Beta-Neuraminate	0.006	0.013	0.000815787
gd1a_hs	1.33735	1.3437	0.02	0.132	0.0183136	N-Acetylneuraminosyl-D-Galactosyl-N-Acetyl-D-Galactosaminyl-(N-Acetylneuraminosyl)-D-Galactosyl-D-Glucosylceramide Dianion	0.004	0.006	0.000279299
gm1b_hs	1.33735	1.3437	0.02	0.133	0.0184323	Gm1B	0.004	0.006	0.000279299
g1p	0.931839	0.966362	0.051	0.119	0.0370486	D-Glucose 1-Phosphate	0.039	0.025	0.00773475
tmlys	0.963862	0.720952	0.053	0.158	0.0484237	N6,N6,N6-Trimethyl-L-Lysine	0.002	0.003	7.81425e-05
cys_l	0.745322	1.56563	0.155	0.061	0.0535268	L-Cysteine	0.006	0.002	0.000147967
cmp	1.06752	1.79587	0.039	0.292	0.0623515	Cytidine 5'-Monophosphate	0.006	0.053	0.002879
akg	1.05863	0.809998	0.03	0.416	0.0671877	2-Oxoglutarate	0.045	0.169	0.0447094
leuktrc4	0.936464	0.544479	0.064	0.218	0.0735568	Leukotriene C4	0.029	0.035	0.00801126
amp	0.465747	6.69083	0.721	0.02	0.0755484	Adenosine Monophosphate	0.22	0.002	0.00384064
q10	0.725798	6.0949	0.144	0.106	0.079102	Ubiquinone-10	0.017	0.004	0.000720528
q10h2	0.725798	6.0949	0.144	0.11	0.0815002	Ubiquinol-10	0.017	0.004	0.000720528
2pg	0.79746	0.708967	0.103	0.157	0.0828689	2-Phospho-D-Glycerate	0.03	0.03	0.0072118
pap	0.866785	1.91474	0.106	0.154	0.0834992	Adenosine 3,5-Bismonophosphate	0.016	0.029	0.00402549
2oxoadp	0.892063	0.530536	0.076	0.215	0.083565	2-Oxoadipate	0.016	0.017	0.00250504
13dpg	0.497597	2.1607	0.44	0.038	0.085124	3-Phospho-D-Glyceroyl Phosphate	0.218	0.002	0.00380971
glutcoa	0.892063	0.530536	0.089	0.228	0.0993806	Glutaryl Coenzyme A	0.017	0.02	0.00305543
pail3p_hs	0.807824	3.60852	0.094	0.239	0.107741	1-Phosphatidyl-1D-Myo-Inositol 3-Phosphate	0.007	0.013	0.000937723
paps	0.858327	2.00751	0.106	0.214	0.108568	3'-Phosphoadenylyl Sulfate	0.018	0.041	0.00606014
ac	0.540411	1.03747	0.28	0.092	0.120014	Acetate	0.272	0.071	0.095537
ca2	0.588454	1.48026	0.299	0.087	0.120939	Calcium	0.07	0.003	0.00198836
asp_l	0.763403	0.876309	0.163	0.277	0.185017	L-Aspartate	0.004	0.029	0.00116718
pail35p_hs	0.747695	3.16361	0.162	0.298	0.194592	1-Phosphatidyl-1D-Myo-Inositol 3,5-Bisphosphate	0.116	0.031	0.023834
ppi	0.778471	3.23421	0.121	0.405	0.196796	Diphosphate	0.051	0.059	0.0204797
succoa	0.81008	0.530047	0.119	0.446	0.208903	Succinyl Coenzyme A	0.057	0.081	0.0294473
gmp	0.489539	2.3121	0.506	0.111	0.217893	Guanosine-5'-Monophosphate	0.471	0.025	0.0640769
3sala	0.570357	1.83223	0.363	0.166	0.22953	3-Sulfino-L-Alanine	0.147	0.004	0.004962
galacglcgalgluside_hs	0.696807	0.256015	0.148	0.408	0.229884	D-Glucosylceramide	0.011	0.031	0.00306342
dhap	0.671338	0.312127	0.175	0.352	0.233285	Dihydroxyacetone Phosphate	0.078	0.137	0.0591878
nadh	0.667653	5.65239	0.235	0.269	0.237765	Nicotinamide Adenine Dinucleotide - Reduced	0.05	0.012	0.00505115
35cgmp	0.569249	3.53764	0.438	0.167	0.264445	3,5-Cyclic Guanosine Monophosphate	0.318	0.002	0.00531716
gtp	0.613675	0.731274	0.257	0.319	0.287042	Guanosine-5'-Triphosphate	0.178	0.198	0.153151
nad	0.646582	5.75187	0.263	0.322	0.293759	Nicotinamide Adenine Dinucleotide	0.064	0.013	0.00673228
gm2_hs	0.487631	0.385838	0.306	0.282	0.297709	N-Acetyl-Beta-D-Galactosaminyl-(1->4)-[Alpha-N-Acetylneuraminosyl-(2->3)]-Beta-D-Galactosyl-Beta-D-Glucosyl-(1<->1)-Ceramide Anion	0.085	0.156	0.070583
gm1_hs	0.487631	0.385838	0.289	0.299	0.298	Ganglioside Gm1	0.067	0.112	0.044216
ga2_hs	0.487631	0.385838	0.323	0.275	0.303878	Gibberellin A2	0.085	0.156	0.070583
ga1_hs	0.487631	0.385838	0.327	0.295	0.322056	Gibberellin A1	0.067	0.112	0.044216
gal	0.487631	0.385838	0.329	0.306	0.331808	D-Galactose	0.042	0.104	0.0281013
tdcoa	0.504801	0.304704	0.298	0.357	0.344763	Myristoyl Coenzyme A	0.072	0.083	0.0365731
pmtcoa	0.504801	0.304704	0.328	0.353	0.365418	Palmitoyl Coenzyme A (N-C16:0 Coenzyme A)	0.094	0.119	0.0614457
pi	0.562206	11.2208	0.557	0.211	0.369163	Orthophosphate	0.102	0.002	0.00193747
stcoa	0.504801	0.304704	0.319	0.369	0.369556	Stearoyl Coenzyme A (N-C18:0 Coenzyme A)	0.072	0.083	0.0365731
pail34p_hs	0.711127	1.3253	0.203	0.581	0.370053	1-Phosphatidyl-1D-Myo-Inositol 3,4-Bisphosphate	0.028	0.2	0.0346359
hdcoa	0.504801	0.304704	0.314	0.378	0.371651	Palmitoleyl Coenzyme A	0.07	0.079	0.0342725
hc00617	0.504801	0.304704	0.32	0.374	0.373753	Ferricytochrome B5	0.094	0.111	0.0580411
mal_l	0.568055	0.216184	0.243	0.498	0.376577	(S)-Malate	0.207	0.357	0.26641
hc00619	0.504801	0.304704	0.315	0.387	0.378456	Ferrocytochrome B5	0.094	0.111	0.0580411
odecoa	0.504801	0.304704	0.324	0.382	0.382362	Octadecenoyl Coenzyme A (N-C18:1 Coenzyme A)	0.097	0.119	0.0630441
mi14p	0.161784	1.61609	0.943	0.133	0.385801	(1R,2R,3R,4R,5R,6S)-2,3,5,6-Tetrahydroxy-4-(Phosphonatooxy)Cyclohexyl Phosphate	0.471	0.059	0.12736
co2	0.628079	2.5149	0.326	0.399	0.39538	Carbon Dioxide	0.214	0.043	0.0523441
b2coa	0.508784	0.70567	0.392	0.338	0.400297	Crotonoyl Coenzyme A	0.114	0.028	0.0215368
hco3	0.449275	1.33716	0.513	0.265	0.407224	Bicarbonate	0.097	0	1.44006e-05
mi34p	0.0745302	1.26979	0.964	0.156	0.435296	1D-Myo-Inositol 3,4-Bisphosphate	0.546	0.006	0.0220184
pail5p_hs	0.635116	1.4732	0.294	0.519	0.439452	1-Phosphatidyl-1D-Myo-Inositol 5-Phosphate	0.211	0.164	0.151004
h2o	0.564023	27.5638	0.657	0.239	0.44773	Water	0.032	0	5.10558e-06
gln_l	0.354362	0.728168	0.611	0.299	0.493255	L-Glutamine	0.455	0.131	0.227692
glu_l	0.630719	1.43161	0.328	0.573	0.502113	L-Glutamate	0.161	0.189	0.136698
atp	0.572947	12.4345	0.506	0.382	0.510978	Adenosine Triphosphate	0.062	0.002	0.00123941
camp	0.506966	4.59733	0.63	0.339	0.543277	3,5-Cyclic Adenosine Monophosphate	0.098	0.001	0.00100259
m03168	0.2983	0.75787	0.689	0.317	0.550699	3-Oxopropionyl Coenzyme A	0.062	0.031	0.0139429
od2coa	0.339772	0.23465	0.476	0.46	0.551531	(2E)-Octadecenoyl Coenzyme A	0.16	0.123	0.096986
fadh2	0.13052	0.403312	0.798	0.279	0.557093	Flavin Adenine Dinucleotide Reduced	0.399	0.168	0.248192
lcyst	0.48627	0.732263	0.456	0.493	0.560336	L-Cysteic Acid	0.219	0.041	0.0512958
fad	0.13052	0.403312	0.781	0.302	0.576567	Flavin Adenine Dinucleotide Oxidized	0.399	0.168	0.248192
coa	0.520191	1.77979	0.53	0.47	0.595324	Coenzyme A	0.438	0.17	0.267869
g3p	0.513614	0.312034	0.383	0.662	0.601464	Glyceraldehyde 3-Phosphate	0.106	0.2	0.1029
nadp	0.564551	2.29739	0.44	0.578	0.602525	Nicotinamide Adenine Dinucleotide Phosphate	0.207	0.224	0.188771
3mgcoa	0.418494	0.111343	0.396	0.668	0.616299	Trans-3-Methylglutaconyl Coenzyme A	0.135	0.194	0.121584
hyptaur	0.366668	0.526369	0.601	0.442	0.617779	Hypotaurine	0.352	0.059	0.10123
nadph	0.564551	2.29739	0.456	0.585	0.619258	Nicotinamide Adenine Dinucleotide Phosphate - Reduced	0.205	0.215	0.181671
mlthf	0.379589	0.150116	0.44	0.612	0.622576	5,10-Methylenetetrahydrofolate	0.175	0.177	0.1386
taur	0.366668	0.526369	0.589	0.459	0.623979	Taurine	0.352	0.059	0.10123
udpgal	0.53739	1.60579	0.488	0.563	0.62969	Uridine-5'-Diphosphate-D-Galactose	0.233	0.07	0.0834416
gthrd	0.497208	1.16329	0.527	0.528	0.634205	Reduced Glutathione	0.43	0.077	0.145946
phpyr	0.386469	0.117805	0.439	0.663	0.65029	Keto-Phenylpyruvate	0.012	0.014	0.00162818
3hpcoa	0.338164	0.842743	0.693	0.423	0.652852	3-Hydroxypropanoyl Coenzyme A	0.126	0.037	0.0296891
adp	0.554347	9.79573	0.577	0.512	0.655647	Adenosine Diphosphate	0.109	0.005	0.00464052
pail345p_hs	0.458217	0.848088	0.555	0.575	0.683621	1-Phosphatidyl-1D-Myo-Inositol 3,4,5-Trisphosphate	0.586	0.359	0.538319
ficytc	0.592645	1.96346	0.401	0.819	0.694102	Ferricytochrome C	0.01	0.141	0.0106655
focytc	0.592645	1.96346	0.395	0.835	0.695665	Ferrocytochrome C	0.01	0.141	0.0106655
pep	0.363118	0.0857135	0.445	0.742	0.696069	Phosphoenolpyruvate	0.336	0.477	0.453711
fe3	0.253553	0.1756	0.58	0.571	0.697165	Iron (Fe3+)	0.231	0.045	0.057863
so4	0.387351	0.60048	0.606	0.559	0.705449	Sulfate	0.217	0.103	0.107305
o2	0.565763	4.39245	0.518	0.655	0.706029	Oxygen	0.046	0.018	0.0067039
fe2	0.253553	0.1756	0.624	0.568	0.722063	Iron (Fe2+)	0.232	0.069	0.0821957
3spyr	0.160288	0.217449	0.736	0.5	0.735879	3-Sulfonatopyruvate	0.062	0.038	0.0166117
o2s	0.535984	1.19268	0.499	0.749	0.741584	Superoxide	0.015	0.212	0.0214678
oaa	0.160288	0.217449	0.753	0.501	0.745014	Oxaloacetate	0.069	0.041	0.0194291
sphs1p	0.328336	0.103356	0.535	0.729	0.757241	Sphingosine 1-Phosphate	0.262	0.347	0.308911
dopa	0.45155	0.185219	0.476	0.822	0.758423	Dopamine	0.1	0.319	0.1418
pyr	0.498829	0.291619	0.442	0.923	0.773737	Pyruvate	0.38	0.554	0.538547
h2o2	0.293079	0.383765	0.708	0.589	0.781747	Hydrogen Peroxide	0.403	0.202	0.285597
accoa	0.379549	0.198036	0.546	0.786	0.792194	Acetyl Coenzyme A	0.475	0.627	0.658565
nh4	0.107998	0.201565	0.83	0.521	0.794951	Ammonium	0.817	0.569	0.820962
succ	0.259615	0.0583087	0.604	0.82	0.84328	Succinate	0.236	0.301	0.258896
mercppyr	0.324739	0.16878	0.619	0.806	0.84582	3-Mercaptopyruvate	0.079	0.085	0.0403129
h	0.559715	39.4294	0.858	0.583	0.846722	Proton	0.052	0	8.04411e-06
na1	0.363616	0.372649	0.658	0.766	0.849349	Sodium	0.297	0.379	0.358428
udpglcur	0.471136	0.41336	0.556	0.944	0.8632	Uridine-5'-Diphosphate-Glucuronate	0.168	0.355	0.227791
k	0.363616	0.372649	0.676	0.784	0.866475	Potassium	0.343	0.472	0.456676
mi145p	0.105518	0.378483	0.949	0.587	0.882988	1D-Myo-Inositol 1,4,5-Trisphosphate	0.717	0.502	0.727727
mi1p_d	0.105518	0.378483	0.941	0.6	0.887347	1D-Myo-Inositol 1-Phosphate	0.676	0.443	0.660551
tn_antigen	0.27526	0.144229	0.707	0.868	0.913327	Tn Antigen	0.55	0.73	0.767888
hc02060	0.260935	0.15909	0.733	0.845	0.916088	1,2-Diacylglycerol-Ld-Sm-Pool	0.504	0.453	0.565538
ethamp	0.212014	0.0279095	0.677	0.917	0.916768	Ethanolamine Phosphate	0.179	0.25	0.183773
gthox	0.0779688	0.0952542	0.872	0.728	0.923289	Glutathione Disulfide (Oxidized Glutathione)	0.286	0.236	0.249444
hc02057	0.260935	0.15909	0.75	0.858	0.927176	1,2-Diacylglycerol-Ld-Pe-Pool	0.644	0.634	0.774032
hc02042	0.126857	0.0385061	0.777	0.864	0.93885	1-Acylglycerol-3P-Ld-Sm-Pool	0.747	0.765	0.891224
4abut	0.0557724	0.0684004	0.894	0.779	0.948389	4-Aminobutanoate	0.944	0.731	0.946058
pail45p_hs	0.274017	1.52987	0.964	0.757	0.959659	Phosphatidylinositol 4,5-Bisphosphate	0.637	0.315	0.522941
pail4p_hs	0.274017	1.52987	0.955	0.777	0.963428	1-Phosphatidyl-1D-Myo-Inositol 4-Phosphate	0.661	0.369	0.588055
ntmelys	0.402625	1.22448	0.81	0.922	0.96484	Protein N6,N6,N6-Trimethyl-L-Lysine	0.313	0.192	0.229075
ahcys	0.382682	0.371185	0.779	0.995	0.972568	S-Adenosyl-L-Homocysteine	0.381	0.86	0.693256
mi3p_d	0.0220102	0.0610902	0.961	0.808	0.972919	1D-Myo-Inositol 3-Phosphate	0.656	0.375	0.590996
sphings	0.298226	0.258228	0.815	0.953	0.972972	Sphingosine	0.692	0.698	0.834509
sphgn	0.183717	0.0643062	0.833	0.937	0.973929	Sphinganine	0.794	0.852	0.940887
ndmelys	0.382682	0.371185	0.784	0.996	0.974014	Protein N6,N6-Dimethyl-L-Lysine	0.356	0.825	0.65354
amet	0.382682	0.371185	0.789	0.999	0.975797	S-Adenosyl-L-Methionine	0.418	0.9	0.743986
uacgam	0.328984	0.452012	0.837	0.951	0.977609	Uridine-5'-Diphosphate-N-Acetyl-Alpha-D-Glucosamine	0.49	0.41	0.523334
m00213	0.382682	0.371185	0.803	0.999	0.979002	Protein N6-Methyl-L-Lysine	0.356	0.825	0.65354
peplys	0.382682	0.371185	0.803	1	0.979179	Peptidyl-L-Lysine	0.356	0.825	0.65354
udpacgal	0.264914	0.198921	0.842	0.97	0.982076	Uridine-5'-Diphosphate-N-Acetyl-D-Galactosamine	0.652	0.735	0.831732
chol	0.0961225	0.00685584	0.843	0.984	0.984562	Choline	0.456	0.516	0.575748
hc02050	0.180994	0.195621	0.923	0.907	0.985957	Phosphatidate-Ld-Pc-Pool	0.806	0.588	0.82781
hc02070	0.0517858	0.0271446	0.922	0.908	0.98596	Fatty-Acid-Ld-Sm-Pool	0.079	0.075	0.0363118
hc02051	0.180994	0.195621	0.914	0.922	0.986925	Phosphatidate-Ld-Pe-Pool	0.806	0.588	0.82781
hc02056	0.179984	0.195514	0.916	0.923	0.987392	1,2-Diacylglycerol-Ld-Pc-Pool	0.826	0.668	0.879864
udp	0.414165	2.46556	0.89	0.963	0.989261	Uridine Diphosphate	0.511	0.244	0.384273
m01869	0.0565376	0.0220673	0.913	0.945	0.990123	(GlcNAc)6 (Man)3 (Asn)1	0.527	0.513	0.623979
l2xser	0.00443935	0.0359135	0.998	0.872	0.991194	(Gal)2-Xyl-L-Ser (Protein)	0.254	0.221	0.217801
hpyr	0.0271777	0.0199222	0.954	0.936	0.994053	3-Hydroxypyruvate	0.056	0.054	0.0205668
glx	0.0271777	0.0199222	0.957	0.936	0.994367	Glyoxylate	0.056	0.054	0.0205668
3mop	0.0271777	0.0199222	0.954	0.94	0.994477	3-Methyl-2-Oxopentanoate	0.206	0.201	0.173256
hc02054	0.175871	0.243511	0.951	0.943	0.994481	Phosphatidate-Ld-Sm-Pool	0.935	0.777	0.958627
2obut	0.0271777	0.0199222	0.961	0.938	0.994973	2-Oxobutanoate	0.056	0.054	0.0205668
lac_l	0.0271777	0.0199222	0.957	0.943	0.995079	(S)-Lactate	0.379	0.364	0.411222
mercplac	0.0271777	0.0199222	0.958	0.949	0.995741	3-Mercaptolactate	0.056	0.054	0.0205668
3mob	0.0271777	0.0199222	0.958	0.95	0.995832	3-Methyl-2-Oxobutanoate	0.206	0.201	0.173256
etha	0.105382	0.035994	0.928	0.981	0.995857	Ethanolamine	0.704	0.711	0.84695
2hb	0.0271777	0.0199222	0.962	0.951	0.996268	2-Hydroxybutyrate	0.056	0.054	0.0205668
oxa	0.0271777	0.0199222	0.965	0.956	0.996919	Oxalate	0.056	0.054	0.0205668
ce5101	0	0	1	1	1	1-Phosphatidyl-1D-Myo-Inositol 5-Phosphate	1	1	1
