## Supplementary material for "Identifying neuron subtype-specific metabolic network changes in single cell transcriptomics of Alzheimer’s Disease using perturb-Met": Table S5

### Sheet: Sheet 1
mets	KL	Dirichlet	pval_KL	pval_Dirichlet	combined_pval	names	cell_label_perm_pval_KL	cell_label_perm_pval_Dirichlet	cell_label_perm_combined_pval
gal	0.668226	1.72095	0.203	0.023	0.0297266	D-Galactose	0.008	0.006	0.000525327
ura	0.796869	1.63366	0.133	0.041	0.0338718	Uracil	0.038	0.008	0.00276594
paps	1.17658	1.40647	0.025	0.314	0.0459008	3'-Phosphoadenylyl Sulfate	0.005	0.105	0.00448986
pi	0.578397	8.01398	0.421	0.046	0.0957501	Orthophosphate	0.179	0.008	0.0108097
pmtcoa	0.902876	0.528497	0.082	0.241	0.097308	Palmitoyl Coenzyme A (N-C16:0 Coenzyme A)	0.001	0.015	0.000181612
tn_antigen	0.797851	1.86541	0.127	0.209	0.122867	Tn Antigen	0.014	0.015	0.00198836
udpacgal	0.797851	1.86541	0.121	0.22	0.123147	Uridine-5'-Diphosphate-N-Acetyl-D-Galactosamine	0.026	0.031	0.00654748
coa	0.749595	2.75061	0.14	0.213	0.134565	Coenzyme A	0.118	0.045	0.0331246
pap	0.869463	0.850087	0.099	0.311	0.137953	Adenosine 3,5-Bismonophosphate	0.028	0.202	0.034926
pail5p_hs	0.960707	0.817279	0.072	0.446	0.14253	1-Phosphatidyl-1D-Myo-Inositol 5-Phosphate	0.046	0.419	0.095387
hc02054	0.637157	1.03065	0.199	0.184	0.157715	Phosphatidate-Ld-Sm-Pool	0.153	0.125	0.094798
pail34p_hs	0.840758	0.772954	0.092	0.501	0.187922	1-Phosphatidyl-1D-Myo-Inositol 3,4-Bisphosphate	0.022	0.443	0.0548787
met_l	0.0102652	1.62661	0.98	0.048	0.19083	L-Methionine	0.044	0	6.88006e-06
pail3p_hs	0.850131	1.30867	0.095	0.549	0.206197	1-Phosphatidyl-1D-Myo-Inositol 3-Phosphate	0.024	0.356	0.049235
so4	0.567931	0.454508	0.211	0.253	0.209809	Sulfate	0.047	0.104	0.0308969
gmp	0.739858	1.13395	0.165	0.324	0.210035	Guanosine-5'-Monophosphate	0.115	0.247	0.129561
ca2	0.725535	0.30201	0.164	0.356	0.224236	Calcium	0.025	0.075	0.0136484
35cgmp	0.799064	1.20364	0.142	0.424	0.229389	3,5-Cyclic Guanosine Monophosphate	0.098	0.299	0.132741
od2coa	0.643156	0.368949	0.202	0.357	0.261738	(2E)-Octadecenoyl Coenzyme A	0.019	0.028	0.00454268
h2o2	0.635513	0.20256	0.205	0.484	0.328459	Hydrogen Peroxide	0.079	0.181	0.0750349
amp	0.396053	4.03925	0.703	0.142	0.329858	Adenosine Monophosphate	0.546	0.017	0.0527188
udpglcur	0.351544	1.66351	0.572	0.187	0.346057	Uridine-5'-Diphosphate-Glucuronate	0.405	0.035	0.0745077
camp	0.522633	4.01044	0.476	0.249	0.371293	3,5-Cyclic Adenosine Monophosphate	0.218	0.019	0.0268674
h2o	0.568253	15.367	0.485	0.286	0.412714	Water	0.163	0.027	0.0282805
3mgcoa	0.485357	0.191103	0.301	0.492	0.430936	Trans-3-Methylglutaconyl Coenzyme A	0.034	0.045	0.0114482
hmgcoa	0.49585	0.194994	0.313	0.512	0.453682	Hydroxymethylglutaryl Coenzyme A	0.034	0.053	0.0131886
udp	0.419718	4.25493	0.725	0.252	0.493274	Uridine Diphosphate	0.66	0.021	0.0731635
lac_l	0.272322	0.339824	0.526	0.362	0.506223	(S)-Lactate	0.089	0.049	0.0280633
nadp	0.406389	2.75298	0.656	0.299	0.515644	Nicotinamide Adenine Dinucleotide Phosphate	0.587	0.1	0.225133
nadph	0.406389	2.75298	0.672	0.315	0.540351	Nicotinamide Adenine Dinucleotide Phosphate - Reduced	0.586	0.099	0.223184
accoa	0.439702	0.537915	0.467	0.456	0.542322	Acetyl Coenzyme A	0.292	0.223	0.242986
adp	0.587792	7.4417	0.42	0.52	0.55068	Adenosine Diphosphate	0.234	0.068	0.0817985
h	0.551386	28.8349	0.714	0.325	0.571029	Proton	0.317	0.002	0.00530243
ppi	0.343137	2.33707	0.725	0.326	0.577271	Diphosphate	0.763	0.132	0.331905
na1	0.231726	0.825773	0.734	0.323	0.578326	Sodium	0.503	0.106	0.209619
atp	0.536691	9.48161	0.562	0.422	0.578444	Adenosine Triphosphate	0.409	0.025	0.0570854
k	0.231726	0.825773	0.742	0.32	0.578841	Potassium	0.552	0.149	0.287705
sphings	0.463347	0.288234	0.383	0.643	0.591373	Sphingosine	0.3	0.463	0.413089
sphgn	0.463347	0.288234	0.398	0.645	0.605786	Sphinganine	0.251	0.381	0.320102
amet	0.425942	2.37429	0.629	0.437	0.629857	S-Adenosyl-L-Methionine	0.471	0.04	0.0936682
nadh	0.484245	2.96399	0.561	0.507	0.642031	Nicotinamide Adenine Dinucleotide - Reduced	0.429	0.233	0.330159
pail345p_hs	0.444541	0.185221	0.394	0.752	0.6567	1-Phosphatidyl-1D-Myo-Inositol 3,4,5-Trisphosphate	0.381	0.698	0.618171
pail35p_hs	0.44815	0.701557	0.519	0.67	0.715047	1-Phosphatidyl-1D-Myo-Inositol 3,5-Bisphosphate	0.482	0.631	0.66615
co2	0.461015	1.21331	0.563	0.668	0.743873	Carbon Dioxide	0.417	0.218	0.308892
nad	0.449602	2.99731	0.673	0.569	0.750512	Nicotinamide Adenine Dinucleotide	0.562	0.252	0.418439
56dura	0.330928	0.0630129	0.484	0.801	0.75504	5,6-Dihydrouracil	0.219	0.296	0.242188
udpgal	0.339733	0.224807	0.562	0.711	0.766133	Uridine-5'-Diphosphate-D-Galactose	0.534	0.645	0.711546
gthrd	0.297258	0.268251	0.631	0.661	0.781817	Reduced Glutathione	0.445	0.372	0.463271
pyr	0.299406	0.268215	0.626	0.668	0.782757	Pyruvate	0.437	0.374	0.459477
pail45p_hs	0.387867	0.846975	0.631	0.671	0.787287	Phosphatidylinositol 4,5-Bisphosphate	0.187	0.595	0.355585
q10h2	0.34337	2.2989	0.816	0.52	0.788076	Ubiquinol-10	0.675	0.347	0.574196
q10	0.34337	2.2989	0.81	0.535	0.795721	Ubiquinone-10	0.675	0.347	0.574196
pail4p_hs	0.387867	0.846975	0.641	0.72	0.818381	1-Phosphatidyl-1D-Myo-Inositol 4-Phosphate	0.197	0.623	0.380191
leuktrc4	0.207194	0.0634611	0.634	0.8	0.851513	Leukotriene C4	0.156	0.187	0.132282
m01869	0.00885532	0.125621	0.98	0.59	0.894958	(GlcNAc)6 (Man)3 (Asn)1	0.35	0.176	0.233285
mi14p	0.10664	0.0800623	0.786	0.741	0.897258	(1R,2R,3R,4R,5R,6S)-2,3,5,6-Tetrahydroxy-4-(Phosphonatooxy)Cyclohexyl Phosphate	0.488	0.653	0.683094
mi145p	0.10664	0.0800623	0.801	0.729	0.898069	1D-Myo-Inositol 1,4,5-Trisphosphate	0.488	0.651	0.681976
hco3	0.187659	0.0347518	0.659	0.887	0.898393	Bicarbonate	0.108	0.133	0.0753109
mi1p_d	0.10664	0.0800623	0.8	0.74	0.902355	1D-Myo-Inositol 1-Phosphate	0.482	0.649	0.676354
uacgam	0.319106	0.234271	0.685	0.868	0.903702	Uridine-5'-Diphosphate-N-Acetyl-Alpha-D-Glucosamine	0.609	0.653	0.764381
o2	0.335401	2.30732	0.883	0.722	0.924515	Oxygen	0.646	0.308	0.520224
fe3	0.00964552	0.09873	0.979	0.656	0.926612	Iron (Fe3+)	0.85	0.265	0.560995
fe2	0.00964552	0.09873	0.987	0.651	0.926751	Iron (Fe2+)	0.852	0.272	0.570582
cmpacna	0.127045	0.207076	0.902	0.738	0.936574	Cytidine-5'-Monophosphate-N-Acetyl-Beta-Neuraminate	0.615	0.436	0.621078
ndmelys	0.31177	0.480429	0.763	0.878	0.938286	Protein N6,N6-Dimethyl-L-Lysine	0.728	0.686	0.846163
cmp	0.127045	0.207076	0.897	0.756	0.941528	Cytidine 5'-Monophosphate	0.866	0.718	0.917234
m00213	0.31177	0.480429	0.76	0.896	0.94262	Protein N6-Methyl-L-Lysine	0.728	0.686	0.846163
peplys	0.31177	0.480429	0.768	0.889	0.943306	Peptidyl-L-Lysine	0.728	0.686	0.846163
ntmelys	0.31177	0.480429	0.775	0.883	0.943905	Protein N6,N6,N6-Trimethyl-L-Lysine	0.741	0.742	0.878704
ahcys	0.31177	0.480429	0.797	0.897	0.954832	S-Adenosyl-L-Homocysteine	0.73	0.711	0.859407
o2s	0.255945	0.244314	0.831	0.945	0.975098	Superoxide	0.609	0.82	0.846143
lcyst	0.0737501	0.00744972	0.842	0.946	0.977733	L-Cysteic Acid	0.452	0.498	0.560766
ficytc	0.285211	0.415811	0.841	0.948	0.977901	Ferricytochrome C	0.636	0.849	0.872718
4abut	0.0737501	0.00744972	0.84	0.959	0.979736	4-Aminobutanoate	0.577	0.638	0.736005
taur	0.0737501	0.00744972	0.851	0.952	0.980716	Taurine	0.44	0.487	0.544372
hyptaur	0.0737501	0.00744972	0.851	0.955	0.98125	Hypotaurine	0.44	0.487	0.544372
3sala	0.0737501	0.00744972	0.849	0.958	0.981381	3-Sulfino-L-Alanine	0.452	0.498	0.560766
focytc	0.285211	0.415811	0.85	0.964	0.98261	Ferrocytochrome C	0.636	0.849	0.872718
glu_l	0.179839	0.118202	0.871	0.943	0.982997	L-Glutamate	0.837	0.83	0.947766
3hpcoa	0.05172	0.0045928	0.894	0.97	0.990761	3-Hydroxypropanoyl Coenzyme A	0.538	0.584	0.677948
ce5101	0	0	1	1	1	1-Phosphatidyl-1D-Myo-Inositol 5-Phosphate	1	1	1
