## Supplementary material for "Identifying neuron subtype-specific metabolic network changes in single cell transcriptomics of Alzheimer’s Disease using perturb-Met": Table S6

### Sheet: Sheet 1
mets	KL	Dirichlet	pval_KL	pval_Dirichlet	combined_pval	names	cell_label_perm_pval_KL	cell_label_perm_pval_Dirichlet	cell_label_perm_combined_pval
chsterol	1.16086	1.17358	0.022	0.018	0.0034983	Cholesterol	0.008	0.008	0.000682024
itp	1.00753	1.2738	0.037	0.014	0.00443695	Iinosine-5'-Triphosphate	0.004	0.001	5.37169e-05
idp	1.00753	1.2738	0.038	0.016	0.00511044	Inosine-5'-Diphosphate	0.004	0.001	5.37169e-05
dadp	0.860318	1.39616	0.069	0.009	0.00520658	Deoxyadenosine Diphosphate	0.021	0.006	0.00125738
hc02057	1.07381	3.4917	0.047	0.014	0.00547871	1,2-Diacylglycerol-Ld-Pe-Pool	0.016	0	2.66369e-06
gam6p	1.27126	1.61917	0.022	0.034	0.00613218	D-Glucosamine-6-Phosphate	0.011	0.01	0.00111265
hc02054	0.895459	4.14896	0.075	0.01	0.00614658	Phosphatidate-Ld-Sm-Pool	0.013	0	2.19125e-06
f6p	1.32547	1.81574	0.013	0.059	0.00626871	D-Fructose 6-Phosphate	0.014	0.019	0.00245572
datp	0.860318	1.39616	0.081	0.01	0.00657597	Deoxyadenosine Triphosphate	0.019	0.001	0.00022555
r5p	1.05115	0.725839	0.031	0.061	0.0137488	Alpha-D-Ribose 5-Phosphate	0.012	0.034	0.00359213
hc02060	0.989126	2.52138	0.069	0.031	0.0152883	1,2-Diacylglycerol-Ld-Sm-Pool	0.021	0	3.43899e-06
hc02050	0.973285	2.59736	0.056	0.039	0.0155645	Phosphatidate-Ld-Pc-Pool	0.002	0	3.74551e-07
hc02051	0.973285	2.59736	0.058	0.042	0.0170944	Phosphatidate-Ld-Pe-Pool	0.002	0	3.74551e-07
adp	0.736841	13.9188	0.079	0.095	0.0442209	Adenosine Diphosphate	0	0	2.40259e-09
xu5p_d	0.840267	0.592706	0.072	0.118	0.0490063	D-Xylulose 5-Phosphate	0.028	0.022	0.00516963
glyclt	0.788084	0.592071	0.092	0.093	0.0492922	Glycolate	0.004	0.005	0.000236396
10fthf	0.930963	1.02474	0.076	0.115	0.0501662	10-Formyltetrahydrofolate	0.015	0.021	0.00285483
hc02056	0.748458	2.49571	0.186	0.048	0.0510553	1,2-Diacylglycerol-Ld-Pc-Pool	0.071	0	1.07622e-05
gd1a_hs	0.508045	0.855107	0.243	0.047	0.0624992	N-Acetylneuraminosyl-D-Galactosyl-N-Acetyl-D-Galactosaminyl-(N-Acetylneuraminosyl)-D-Galactosyl-D-Glucosylceramide Dianion	0.234	0.085	0.0978098
glc_d	0.440002	1.01907	0.34	0.038	0.0691088	D-Glucose	0.399	0.105	0.174811
prostge2	0.604548	0.755114	0.189	0.075	0.0745077	Prostaglandin E2	0.009	0.003	0.000311031
gm1b_hs	0.508045	0.855107	0.261	0.055	0.0752727	Gm1B	0.234	0.085	0.0978098
dutp	0.778586	0.598825	0.12	0.121	0.075972	Deoxyuridine-5'-Triphosphate	0.045	0.039	0.012891
g1p	0.832452	0.60651	0.099	0.151	0.0777813	D-Glucose 1-Phosphate	0.084	0.103	0.0497487
hc02042	0.807495	1.65711	0.145	0.104	0.0783313	1-Acylglycerol-3P-Ld-Sm-Pool	0.045	0.013	0.00493968
atp	0.719882	15.26	0.082	0.193	0.0814422	Adenosine Triphosphate	0	0.001	1.94207e-07
pail34p_hs	0.870898	2.72857	0.09	0.188	0.0859411	1-Phosphatidyl-1D-Myo-Inositol 3,4-Bisphosphate	0	0.009	1.55011e-06
mlthf	0.713825	0.55048	0.132	0.132	0.0879896	5,10-Methylenetetrahydrofolate	0.068	0.103	0.0417528
pail3p_hs	0.831775	3.18171	0.103	0.176	0.0908267	1-Phosphatidyl-1D-Myo-Inositol 3-Phosphate	0	0.019	3.13049e-06
methf	0.713825	0.55048	0.132	0.153	0.0990063	5,10-Methenyltetrahydrofolate	0.033	0.037	0.00941157
icit	0.731142	0.533661	0.13	0.163	0.102861	Isocitric Acid	0.094	0.15	0.0741883
ac	0.838127	1.04514	0.12	0.199	0.113065	Acetate	0.039	0.122	0.0302034
hmgcoa	0.690779	0.400422	0.133	0.212	0.128816	Hydroxymethylglutaryl Coenzyme A	0.101	0.155	0.0807323
pail345p_hs	0.6786	2.15228	0.251	0.122	0.137371	1-Phosphatidyl-1D-Myo-Inositol 3,4,5-Trisphosphate	0.087	0.022	0.0138929
pail5p_hs	0.697738	2.4617	0.233	0.139	0.143474	1-Phosphatidyl-1D-Myo-Inositol 5-Phosphate	0.03	0.008	0.00224037
thf	0.575535	0.441256	0.194	0.168	0.144177	5,6,7,8-Tetrahydrofolate	0.182	0.188	0.149697
acgam6p	0.718961	0.333089	0.127	0.284	0.155898	N-Acetyl-D-Glucosamine 6-Phosphate	0.052	0.073	0.0249542
ppcoa	0.661151	0.352514	0.154	0.24	0.158851	Propanoyl Coenzyme A	0.095	0.125	0.0645207
pi	0.717326	10.7841	0.123	0.392	0.19441	Orthophosphate	0	0.013	2.19125e-06
ptrc	0.759374	0.50543	0.14	0.345	0.194665	Putrescine	0.099	0.087	0.0495634
l2xser	0.599163	0.35977	0.213	0.248	0.208168	(Gal)2-Xyl-L-Ser (Protein)	0.119	0.105	0.0672534
e4p	0.665241	0.207323	0.14	0.38	0.209273	D-Erythrose 4-Phosphate	0.032	0.14	0.0287084
aprut	0.631877	0.242418	0.172	0.362	0.235132	N-Acetylputrescine	0.112	0.141	0.0813012
pail35p_hs	0.608288	2.66224	0.39	0.201	0.277976	1-Phosphatidyl-1D-Myo-Inositol 3,5-Bisphosphate	0.174	0.092	0.0821957
prostgh2	0.159557	1.01834	0.853	0.096	0.286805	Prostaglandin H2	0.349	0.004	0.0105735
galacglcgalgluside_hs	0.519458	0.246826	0.225	0.365	0.287397	D-Glucosylceramide	0.078	0.103	0.0467906
b2coa	0.5149	0.242004	0.248	0.36	0.304978	Crotonoyl Coenzyme A	0.191	0.244	0.189495
acgam	0.264131	0.415151	0.506	0.181	0.31052	N-Acetyl-D-Glucosamine	0.368	0.194	0.259836
cholcoa	0.464349	0.305716	0.309	0.333	0.336888	Choloyl Coenzyme A	0.051	0.039	0.0143608
hc00361	0.439875	0.179455	0.289	0.413	0.373067	Sedoheptulose 1,7-Bisphosphate	0.129	0.15	0.095687
glx	0.30147	0.799121	0.653	0.183	0.373368	Glyoxylate	0.172	0.013	0.0158825
uri	0.324097	0.289115	0.427	0.291	0.383383	Uridine	0.432	0.281	0.377375
pppg9	0.257322	0.363013	0.52	0.241	0.385595	Protoporphyrinogen Ix	0.007	0.001	9.00872e-05
hpyr	0.30147	0.799121	0.62	0.205	0.389279	3-Hydroxypyruvate	0.166	0.011	0.0133401
2oxoadp	0.522813	0.135873	0.248	0.528	0.397151	2-Oxoadipate	0.124	0.195	0.114184
gtp	0.650486	0.907563	0.274	0.512	0.415822	Guanosine-5'-Triphosphate	0.09	0.28	0.117959
13dpg	0.670382	0.430146	0.227	0.629	0.4207	3-Phospho-D-Glyceroyl Phosphate	0.048	0.387	0.0926178
udpacgal	0.358201	1.54981	0.73	0.202	0.429728	Uridine-5'-Diphosphate-N-Acetyl-D-Galactosamine	0.508	0.077	0.1659
nadp	0.681474	3.5454	0.248	0.595	0.429919	Nicotinamide Adenine Dinucleotide Phosphate	0.008	0.216	0.0127194
nadh	0.669357	6.53621	0.266	0.557	0.43107	Nicotinamide Adenine Dinucleotide - Reduced	0.022	0.048	0.00829305
nadph	0.681474	3.5454	0.25	0.606	0.437406	Nicotinamide Adenine Dinucleotide Phosphate - Reduced	0.008	0.19	0.0113833
h2o	0.658585	23.2125	0.249	0.64	0.452039	Water	0	0.005	8.90562e-07
sphs1p	0.234469	0.304757	0.567	0.287	0.458191	Sphingosine 1-Phosphate	0.708	0.432	0.668186
g3p	0.431224	0.790988	0.514	0.317	0.45857	Glyceraldehyde 3-Phosphate	0.161	0.06	0.0544801
hc00664	0.439875	0.179455	0.344	0.483	0.46437	D-Tagatofuranose 6-Phosphate	0.129	0.15	0.095687
paps	0.499315	1.93683	0.552	0.307	0.470282	3'-Phosphoadenylyl Sulfate	0.223	0.064	0.0749202
galacglcgal14acglcgalgluside_hs	0.259105	0.270957	0.511	0.333	0.471521	Nlc6Cer	0.055	0.11	0.0369516
akg	0.534534	1.29277	0.436	0.395	0.475152	2-Oxoglutarate	0.414	0.257	0.34479
glutcoa	0.534732	0.275234	0.298	0.581	0.476764	Glutaryl Coenzyme A	0.158	0.183	0.131369
ce5101	0.336269	0.179487	0.409	0.439	0.487893	1-Phosphatidyl-1D-Myo-Inositol 5-Phosphate	0.068	0.155	0.0585242
succoa	0.534732	0.275234	0.306	0.602	0.495838	Succinyl Coenzyme A	0.298	0.463	0.411258
tn_antigen	0.321951	1.46082	0.815	0.227	0.497177	Tn Antigen	0.496	0.044	0.105295
fdp	0.439875	0.179455	0.365	0.509	0.498492	D-Fructose 1,6-Bisphosphate	0.137	0.186	0.118995
pail45p_hs	0.381501	2.5434	0.844	0.221	0.499734	Phosphatidylinositol 4,5-Bisphosphate	0.136	0.076	0.0575935
cmpacna	0.330933	0.855768	0.67	0.3	0.523495	Cytidine-5'-Monophosphate-N-Acetyl-Beta-Neuraminate	0.717	0.288	0.532238
q10h2	0.663486	4.56557	0.3	0.685	0.530665	Ubiquinol-10	0.011	0.194	0.0152576
m03168	0.400146	0.427235	0.494	0.421	0.534564	3-Oxopropionyl Coenzyme A	0.025	0.114	0.0195522
nad	0.654351	6.5953	0.34	0.612	0.534731	Nicotinamide Adenine Dinucleotide	0.023	0.072	0.0122599
dhap	0.127979	0.332546	0.743	0.282	0.536996	Dihydroxyacetone Phosphate	0.652	0.157	0.335674
coa	0.581876	2.90402	0.459	0.475	0.550109	Coenzyme A	0.222	0.12	0.123219
q10	0.663486	4.56557	0.317	0.697	0.554543	Ubiquinone-10	0.011	0.194	0.0152576
succ	0.385615	0.110025	0.377	0.589	0.556207	Succinate	0.481	0.794	0.749529
fe2	0.277832	0.16869	0.491	0.456	0.558973	Iron (Fe2+)	0.128	0.179	0.10943
fe3	0.277832	0.16869	0.503	0.467	0.575177	Iron (Fe3+)	0.12	0.03	0.0238566
pap	0.445345	1.52784	0.641	0.369	0.577529	Adenosine 3,5-Bismonophosphate	0.306	0.114	0.151945
pail4p_hs	0.402066	2.57717	0.844	0.284	0.582074	1-Phosphatidyl-1D-Myo-Inositol 4-Phosphate	0.102	0.089	0.0517619
cmp	0.356778	1.94883	0.827	0.302	0.596232	Cytidine 5'-Monophosphate	0.75	0.133	0.329683
od2coa	0.371241	0.357006	0.516	0.498	0.606137	(2E)-Octadecenoyl Coenzyme A	0.341	0.176	0.22885
3hbcoa_r	0.29221	0.123058	0.474	0.56	0.617511	(R)-3-Hydroxybutanoyl Coenzyme A	0.095	0.092	0.0501662
3hpcoa	0.477045	0.449164	0.433	0.614	0.61807	3-Hydroxypropanoyl Coenzyme A	0.031	0.162	0.0316081
gthrd	0.511612	0.621475	0.442	0.618	0.627634	Reduced Glutathione	0.444	0.534	0.578346
sphings	0.456413	0.706826	0.53	0.526	0.634875	Sphingosine	0.404	0.398	0.454662
gcald	0.182093	0.195167	0.651	0.43	0.636341	Glycolaldehyde	0.297	0.121	0.155463
co2	0.493898	2.47113	0.667	0.426	0.641673	Carbon Dioxide	0.433	0.147	0.238968
ppmi12346p	0.30852	0.0967589	0.455	0.625	0.641966	5-Diphosphoinositol Pentakisphosphate	0.554	0.631	0.71699
mi134p	0.283345	0.108116	0.482	0.595	0.644992	1D-Myo-Inositol 1,3,4-Trisphosphate	0.479	0.573	0.629332
dopa	0.444823	0.455273	0.481	0.616	0.656709	Dopamine	0.169	0.321	0.21234
frdp	0.29711	0.0874029	0.471	0.654	0.670758	Farnesyl Diphosphate	0.184	0.225	0.173237
c04805	0.312776	0.0741144	0.44	0.701	0.671236	5-Hydroxyeicosatetraenoate	0.187	0.234	0.18068
ndmelys	0.427223	1.58864	0.702	0.451	0.680729	Protein N6,N6-Dimethyl-L-Lysine	0.086	0.061	0.032789
minohp	0.30852	0.0967589	0.481	0.661	0.682266	Myo-Inositol Hexakisphosphate	0.554	0.631	0.71699
m00213	0.427223	1.58864	0.696	0.459	0.684008	Protein N6-Methyl-L-Lysine	0.086	0.061	0.032789
peplys	0.427223	1.58864	0.709	0.452	0.685152	Peptidyl-L-Lysine	0.086	0.061	0.032789
amet	0.463221	1.76202	0.665	0.492	0.69272	S-Adenosyl-L-Methionine	0.059	0.108	0.0385878
ahcys	0.427223	1.58864	0.698	0.469	0.692923	S-Adenosyl-L-Homocysteine	0.098	0.121	0.0644453
udpg	0.225676	0.111637	0.571	0.588	0.702181	Uridine-5'-Diphosphate-Glucose	0.488	0.467	0.564924
gdp	0.36254	0.711632	0.655	0.519	0.706736	Guanosine-5'-Diphosphate	0.378	0.281	0.344387
so4	0.215493	0.399343	0.74	0.472	0.716681	Sulfate	0.678	0.36	0.588296
nh4	0.374539	0.45225	0.602	0.582	0.71782	Ammonium	0.696	0.746	0.859528
3pg	0.377148	0.171853	0.489	0.734	0.726696	3-Phospho-D-Glycerate	0.483	0.629	0.665751
ntmelys	0.430831	1.61269	0.691	0.531	0.734799	Protein N6,N6,N6-Trimethyl-L-Lysine	0.095	0.121	0.0628299
o2	0.592419	4.49533	0.521	0.711	0.738302	Oxygen	0.013	0.048	0.00522872
h	0.618895	40.2793	0.758	0.496	0.743759	Proton	0	0	2.40259e-09
na1	0.457504	0.658223	0.543	0.693	0.744083	Sodium	0.069	0.14	0.0544801
ser_l	0.311461	0.0553915	0.483	0.789	0.748732	L-Serine	0.296	0.433	0.391478
cdp	0.212488	0.0849123	0.607	0.653	0.763175	Cytidine-5'-DIphosphate	0.206	0.261	0.21093
cytd	0.198225	0.112861	0.647	0.619	0.766968	Cytidine	0.262	0.227	0.227322
mi3p_d	0.252373	0.0516062	0.536	0.786	0.785473	1D-Myo-Inositol 3-Phosphate	0.106	0.406	0.178415
k	0.474994	0.672911	0.552	0.778	0.792448	Potassium	0.073	0.198	0.0756925
ala_b	0.117023	0.13138	0.779	0.563	0.800061	Beta-Alanine	0.829	0.56	0.820476
2pg	0.273049	0.195522	0.65	0.708	0.817359	2-Phospho-D-Glycerate	0.448	0.316	0.41833
ipdp	0.0372903	0.14704	0.94	0.5	0.824861	Isopentenyl Diphosphate	0.338	0.203	0.252449
mi34p	0.245796	0.215447	0.709	0.663	0.824911	1D-Myo-Inositol 3,4-Bisphosphate	0.13	0.237	0.138026
ump	0.00785454	0.163701	0.987	0.482	0.829155	Uridine-5'-Monophosphate	0.434	0.204	0.303178
h2o2	0.31077	0.589194	0.769	0.631	0.836122	Hydrogen Peroxide	0.633	0.247	0.446484
amp	0.539222	2.73628	0.647	0.756	0.838921	Adenosine Monophosphate	0.015	0.151	0.0160593
s7p	0.207812	0.0401887	0.591	0.83	0.839919	Sedoheptulose 7-Phosphate	0.175	0.219	0.163328
ppi	0.543709	2.70211	0.62	0.797	0.842477	Diphosphate	0.263	0.32	0.292459
glu_l	0.377717	2.10877	0.878	0.565	0.843834	L-Glutamate	0.726	0.188	0.408306
asp_l	0.10356	0.105429	0.804	0.621	0.846077	L-Aspartate	0.763	0.64	0.83834
mercppyr	0.113758	0.0800681	0.794	0.651	0.858001	3-Mercaptopyruvate	0.488	0.406	0.518866
2hb	0.113758	0.0800681	0.783	0.665	0.860496	2-Hydroxybutyrate	0.27	0.208	0.217876
2obut	0.113758	0.0800681	0.778	0.674	0.862882	2-Oxobutanoate	0.27	0.208	0.217876
accoa	0.330765	0.492527	0.745	0.705	0.863432	Acetyl Coenzyme A	0.636	0.492	0.676464
mercplac	0.113758	0.0800681	0.785	0.67	0.863899	3-Mercaptolactate	0.27	0.208	0.217876
oxa	0.113758	0.0800681	0.785	0.681	0.869377	Oxalate	0.27	0.208	0.217876
sphgn	0.306216	0.293375	0.709	0.768	0.875502	Sphinganine	0.697	0.722	0.848805
gthox	0.274872	0.107162	0.651	0.838	0.876125	Glutathione Disulfide (Oxidized Glutathione)	0.554	0.602	0.699729
uacgam	0.390801	1.04775	0.767	0.72	0.880145	Uridine-5'-Diphosphate-N-Acetyl-Alpha-D-Glucosamine	0.289	0.313	0.307814
camp	0.548024	1.19764	0.569	0.971	0.880299	3,5-Cyclic Adenosine Monophosphate	0.006	0.548	0.0220871
3mop	0.177069	0.19502	0.836	0.679	0.889079	3-Methyl-2-Oxopentanoate	0.574	0.367	0.538762
focytc	0.383345	2.11003	0.896	0.634	0.889316	Ferrocytochrome C	0.128	0.139	0.0894761
lac_l	0.191766	0.208425	0.828	0.687	0.889752	(S)-Lactate	0.601	0.389	0.573563
ficytc	0.383345	2.11003	0.893	0.638	0.890258	Ferricytochrome C	0.128	0.139	0.0894761
3mob	0.177069	0.19502	0.832	0.71	0.901683	3-Methyl-2-Oxobutanoate	0.574	0.367	0.538762
ca2	0.184687	0.0232089	0.664	0.902	0.905947	Calcium	0.582	0.792	0.817935
udpgal	0.432378	0.989834	0.713	0.852	0.910268	Uridine-5'-Diphosphate-D-Galactose	0.425	0.461	0.515287
chol	0.228573	0.114253	0.751	0.831	0.91832	Choline	0.505	0.514	0.60966
hc00617	0.154616	0.020117	0.704	0.889	0.919154	Ferricytochrome B5	0.556	0.663	0.736507
hc00619	0.154616	0.020117	0.708	0.884	0.919162	Ferrocytochrome B5	0.556	0.663	0.736507
pmtcoa	0.154616	0.020117	0.697	0.899	0.919504	Palmitoyl Coenzyme A (N-C16:0 Coenzyme A)	0.642	0.749	0.832934
ethamp	0.0876396	0.0505289	0.811	0.774	0.920022	Ethanolamine Phosphate	0.577	0.531	0.668814
udpglcur	0.30275	0.564174	0.829	0.764	0.922624	Uridine-5'-Diphosphate-Glucuronate	0.468	0.416	0.513267
tdcoa	0.154616	0.020117	0.707	0.902	0.924599	Myristoyl Coenzyme A	0.469	0.558	0.612526
hdcoa	0.154616	0.020117	0.706	0.915	0.928269	Palmitoleyl Coenzyme A	0.389	0.475	0.496789
udp	0.449014	3.9445	0.897	0.729	0.931683	Uridine Diphosphate	0.303	0.174	0.207868
stcoa	0.154616	0.020117	0.721	0.915	0.934122	Stearoyl Coenzyme A (N-C18:0 Coenzyme A)	0.468	0.557	0.611149
dhbpt	0.12386	0.0296859	0.764	0.87	0.936168	6,7-Dihydrobiopterin	0.01	0.01	0.00102103
gln_l	0.335012	0.438045	0.777	0.866	0.939468	L-Glutamine	0.708	0.644	0.814042
pep	0.173336	0.101903	0.821	0.855	0.950367	Phosphoenolpyruvate	0.729	0.516	0.743951
4abut	0.0959	0.16893	0.951	0.768	0.959855	4-Aminobutanoate	0.91	0.457	0.780747
taur	0.0577599	0.0316866	0.889	0.858	0.969325	Taurine	0.902	0.771	0.948032
lcyst	0.0577599	0.0316866	0.89	0.859	0.969796	L-Cysteic Acid	0.94	0.859	0.980145
mi14p	0.221236	0.328613	0.898	0.861	0.972075	(1R,2R,3R,4R,5R,6S)-2,3,5,6-Tetrahydroxy-4-(Phosphonatooxy)Cyclohexyl Phosphate	0.289	0.795	0.567665
mi1p_d	0.152952	0.0819603	0.862	0.899	0.972526	1D-Myo-Inositol 1-Phosphate	0.548	0.939	0.856464
o2s	0.301235	1.02775	0.935	0.833	0.973515	Superoxide	0.272	0.338	0.311356
hyptaur	0.0577599	0.0316866	0.916	0.861	0.975907	Hypotaurine	0.902	0.771	0.948032
3sala	0.0577599	0.0316866	0.903	0.879	0.977093	3-Sulfino-L-Alanine	0.949	0.891	0.987408
acngal14acglcgalgluside_hs	0.0571691	0.0226799	0.9	0.882	0.977107	Alpha-N-Acetylneuraminyl-2,3-Beta-D-Galactosyl-1,4-N-Acetyl-Beta-D-Glucosaminyl-1,3-Beta-D-Galactosyl-1,4-D-Glucosylceramide	0.83	0.743	0.914791
m01869	0.027858	0.0344239	0.947	0.84	0.977493	(GlcNAc)6 (Man)3 (Asn)1	0.73	0.547	0.765883
odecoa	0.144491	0.0721689	0.879	0.907	0.977897	Octadecenoyl Coenzyme A (N-C18:1 Coenzyme A)	0.603	0.534	0.686894
35cgmp	0.3033	0.919487	0.931	0.87	0.980678	3,5-Cyclic Guanosine Monophosphate	0.892	0.53	0.826936
mal_l	0.175784	0.0445545	0.848	0.956	0.980829	(S)-Malate	0.767	0.809	0.916622
mi145p	0.184617	0.145991	0.898	0.918	0.983584	1D-Myo-Inositol 1,4,5-Trisphosphate	0.447	0.936	0.782952
gmp	0.28693	0.750264	0.943	0.894	0.986982	Guanosine-5'-Monophosphate	0.889	0.637	0.888312
etha	0.0935469	0.198427	0.977	0.864	0.987166	Ethanolamine	0.868	0.498	0.794812
pyr	0.153624	0.382922	0.983	0.88	0.990453	Pyruvate	0.963	0.578	0.882725
gm2_hs	0.129425	0.0231559	0.896	0.988	0.993149	N-Acetyl-Beta-D-Galactosaminyl-(1->4)-[Alpha-N-Acetylneuraminosyl-(2->3)]-Beta-D-Galactosyl-Beta-D-Glucosyl-(1<->1)-Ceramide Anion	0.793	0.881	0.949184
gm3_hs	0.0334177	0.00790825	0.929	0.953	0.993159	Alpha-N-Acetylneuraminosyl-(2->3)-Beta-D-Galactosyl-(1->4)-Beta-D-Glucosylceramide	0.744	0.749	0.883101
ga1_hs	0.129425	0.0231559	0.908	0.977	0.993374	Gibberellin A1	0.677	0.773	0.862203
gm1_hs	0.129425	0.0231559	0.908	0.984	0.994113	Ganglioside Gm1	0.677	0.773	0.862203
ga2_hs	0.129425	0.0231559	0.907	0.986	0.994206	Gibberellin A2	0.792	0.88	0.948582
gal	0.123072	0.0203322	0.92	0.994	0.996234	D-Galactose	0.588	0.682	0.767446
paf_hs	0.00571549	0.00299431	0.988	0.988	0.999713	1-Alkyl 2-Acteylglycerol 3-Phosphocholine	0.665	0.658	0.79923
ak2lgchol_hs	0.00571549	0.00299431	0.994	0.989	0.999856	1-Alkyl 2-Lysoglycerol 3-Phosphocholine	0.665	0.658	0.79923
