## Supplementary material for "Identifying neuron subtype-specific metabolic network changes in single cell transcriptomics of Alzheimer’s Disease using perturb-Met": Table S8

### Sheet: Sheet 1
mets	KL	Dirichlet	pval_KL	pval_Dirichlet	combined_pval	names
nadh	0.774519	12.4879	0.001	0	1.94207e-07	Nicotinamide Adenine Dinucleotide - Reduced
nad	0.753972	12.6621	0.005	0.001	6.60304e-05	Nicotinamide Adenine Dinucleotide
biliverd	1.69591	1.81862	0.006	0.007	0.000465269	Biliverdin
thf	1.04074	2.37647	0.002	0.022	0.000485378	5,6,7,8-Tetrahydrofolate
dhf	1.15018	1.34815	0.012	0.007	0.000872314	7,8-Dihydrofolate
fadh2	0.695823	3.18941	0.092	0.002	0.00176651	Flavin Adenine Dinucleotide Reduced
s7p	1.24951	1.47871	0.012	0.017	0.00193747	Sedoheptulose 7-Phosphate
tmlys	1.08338	1.45846	0.005	0.041	0.00194596	N6,N6,N6-Trimethyl-L-Lysine
e4p	1.05138	1.40215	0.026	0.01	0.00240626	D-Erythrose 4-Phosphate
fad	0.695823	3.18941	0.089	0.003	0.00246395	Flavin Adenine Dinucleotide Oxidized
gthox	1.07316	1.47086	0.011	0.036	0.0034983	Glutathione Disulfide (Oxidized Glutathione)
asn_l	1.10602	0.585575	0.014	0.03	0.00368561	L-Asparagine
fol	0.854963	1.2918	0.047	0.009	0.00370892	Folate
sql	1.1449	0.828478	0.022	0.022	0.00417858	Squalene
r5p	1.01442	1.18727	0.008	0.065	0.00445207	Alpha-D-Ribose 5-Phosphate
ssq23epx	0.809944	0.738398	0.059	0.018	0.00833415	Squalene 2,3-Epoxide
r1p	1.0352	0.645796	0.021	0.069	0.0109209	Alpha-D-Ribose 1-Phosphate
f6p	0.791189	2.19872	0.046	0.039	0.013138	D-Fructose 6-Phosphate
nadp	0.519166	8.26235	0.367	0.006	0.0156747	Nicotinamide Adenine Dinucleotide Phosphate
btcoa	0.681655	0.779963	0.105	0.022	0.0163329	Butanoyl Coenzyme A
b2coa	0.814157	1.26204	0.063	0.047	0.0202006	Crotonoyl Coenzyme A
acgpail_hs	0.885397	0.942666	0.035	0.093	0.0218982	6-(N-Acetyl-Alpha-D-Glucosaminyl)-1-Phosphatidyl-1D-Myo-Inositol
acmana	1.02069	0.261154	0.022	0.157	0.023032	N-Acetyl-D-Mannosamine
itp	0.735337	0.456671	0.077	0.052	0.0261079	Iinosine-5'-Triphosphate
g3p	0.648247	1.46479	0.136	0.03	0.0265268	Glyceraldehyde 3-Phosphate
acmanap	1.02069	0.261154	0.024	0.18	0.0278402	N-Acetyl-D-Mannosamine 6-Phosphate
gthrd	0.762699	2.09238	0.05	0.087	0.0280035	Reduced Glutathione
prpp	0.719594	0.919358	0.086	0.051	0.0281991	5-Phospho-Alpha-D-Ribose 1-Diphosphate
nadph	0.522133	8.21483	0.397	0.012	0.0302355	Nicotinamide Adenine Dinucleotide Phosphate - Reduced
idp	0.735337	0.456671	0.085	0.062	0.032915	Inosine-5'-Diphosphate
mi134p	0.797435	1.08882	0.064	0.111	0.0422482	1D-Myo-Inositol 1,3,4-Trisphosphate
xu5p_d	0.674794	0.407673	0.105	0.07	0.043461	D-Xylulose 5-Phosphate
arachdcoa	0.723302	0.274795	0.08	0.167	0.0710149	Arachidonoyl Coenzyme A
l2xser	0.663456	0.526645	0.129	0.106	0.0723664	(Gal)2-Xyl-L-Ser (Protein)
hx2coa	0.576939	0.316006	0.132	0.108	0.0748522	Trans-Hex-2-Enoyl Coenzyme A
docoscoa	0.569209	0.361453	0.147	0.105	0.0798162	Docosanoyl Coenzyme A
uri	0.837367	0.516655	0.066	0.239	0.0812265	Uridine
acgam6p	0.651747	0.506463	0.14	0.124	0.0877303	N-Acetyl-D-Glucosamine 6-Phosphate
cit	0.775378	0.368391	0.077	0.234	0.0903852	Citrate
core4	0.509215	0.662102	0.259	0.076	0.0970018	Core 4
glc_d	0.596986	1.47184	0.187	0.108	0.0990063	D-Glucose
man1p	0.52123	0.600902	0.252	0.084	0.102776	D-Mannose 1-Phosphate
q10h2	0.612053	6.11607	0.125	0.172	0.104054	Ubiquinol-10
g1p	0.668526	0.70708	0.129	0.174	0.107665	D-Glucose 1-Phosphate
acgam	0.474155	1.12156	0.336	0.067	0.107916	N-Acetyl-D-Glucosamine
arg_l	0.675402	0.237004	0.11	0.205	0.10806	L-Arginine
q10	0.612053	6.11607	0.132	0.183	0.114094	Ubiquinone-10
gly	0.750199	0.613665	0.071	0.361	0.119542	Glycine
cytd	0.694444	0.502471	0.115	0.225	0.120435	Cytidine
ura	0.582371	0.443624	0.182	0.159	0.131454	Uracil
his_l	0.580032	0.182747	0.129	0.265	0.149592	L-Histidine
cys_l	0.346946	0.592515	0.449	0.078	0.152408	L-Cysteine
ac	0.485944	1.39527	0.366	0.098	0.155233	Acetate
5mthf	0.440558	0.289665	0.266	0.149	0.167575	5-Methyltetrahydrofolate
glyclt	0.471627	0.232671	0.214	0.191	0.171559	Glycolate
lac_l	0.705124	0.486295	0.112	0.367	0.172294	(S)-Lactate
chsterol	0.648922	0.447139	0.148	0.281	0.173835	Cholesterol
nh4	0.617976	1.64435	0.151	0.279	0.175552	Ammonium
3hbcoa	0.377566	0.287211	0.311	0.147	0.186767	(S)-3-Hydroxybutanoyl Coenzyme A
dudp	0.61758	0.15627	0.141	0.325	0.1871	Deoxyuridine-5'-Diphosphate
carn	0.580032	0.182747	0.169	0.273	0.188061	Carnosine
g6p	0.252918	0.618982	0.635	0.073	0.188731	D-Glucose 6-Phosphate
lpam	0.497188	0.233832	0.229	0.205	0.190539	Lipoamide
hc02060	0.598268	1.14461	0.208	0.231	0.1939	1,2-Diacylglycerol-Ld-Sm-Pool
fru	0.497869	0.221906	0.222	0.22	0.196298	D-Fructose
3hbcoa_r	0.589098	0.143169	0.142	0.344	0.196322	(R)-3-Hydroxybutanoyl Coenzyme A
hxcoa	0.582773	0.315477	0.172	0.29	0.199427	Hexanoyl Coenzyme A (N-C6:0Coenzyme A)
minohp	0.532121	0.488826	0.24	0.211	0.2017	Myo-Inositol Hexakisphosphate
13dpg	0.59033	0.807582	0.191	0.27	0.204466	3-Phospho-D-Glyceroyl Phosphate
cholp	0.577244	0.347392	0.195	0.268	0.206507	Choline Phosphate
3pg	0.594888	0.76979	0.175	0.301	0.20773	3-Phospho-D-Glycerate
paps	0.490774	2.16313	0.395	0.135	0.209639	3'-Phosphoadenylyl Sulfate
mi1345p	0.576924	0.740122	0.222	0.242	0.210807	1D-Myo-Inositol 1,3,4,5-Tetrakisphosphate
acglcgalgluside_hs	0.439948	0.49136	0.362	0.149	0.211433	Lactotriaosylceramide
aprut	0.55329	0.16496	0.174	0.314	0.213466	N-Acetylputrescine
man6p	0.227657	0.564002	0.644	0.085	0.213768	D-Mannose 6-Phosphate
acglcgal14acglcgalgluside_hs	0.317528	0.492854	0.501	0.119	0.227732	N-Acetyl-D-Glucosaminyl-1,3-Beta-D-Galactosyl-1,4-N-Acetyl-Beta-D-Glucosaminyl-1,3-Beta-D-Galactosyl-1,4-Beta-D-Glucosylceramide
succ	0.507306	1.03616	0.29	0.212	0.23295	Succinate
datp	0.345446	0.239223	0.356	0.178	0.238187	Deoxyadenosine Triphosphate
h	0.52641	44.7272	0.262	0.247	0.241887	Proton
hcys_l	0.483538	0.141984	0.195	0.335	0.243556	L-Homocysteine
gbside_hs	0.616844	0.27011	0.174	0.378	0.244775	Globoside
ppmi12346p	0.532121	0.488826	0.253	0.261	0.245484	5-Diphosphoinositol Pentakisphosphate
acgam1p	0.47453	0.155015	0.207	0.328	0.250521	N-Acetyl-D-Glucosamine 1-Phosphate
dutp	0.60828	0.222585	0.159	0.431	0.252221	Deoxyuridine-5'-Triphosphate
hc01712	0.459079	0.166668	0.229	0.3	0.252679	S-Glutaryldihydrolipoamide
ru5p_d	0.511723	0.152738	0.206	0.339	0.255707	D-Ribulose 5-Phosphate
pap	0.432292	1.88689	0.507	0.141	0.260087	Adenosine 3,5-Bismonophosphate
m02683	0.317528	0.492854	0.532	0.143	0.272049	Paragloboside
man	0.112325	0.341151	0.76	0.102	0.275756	D-Mannose
pail34p_hs	0.643723	1.22452	0.129	0.625	0.283634	1-Phosphatidyl-1D-Myo-Inositol 3,4-Bisphosphate
gam6p	0.596007	0.582165	0.2	0.412	0.288084	D-Glucosamine-6-Phosphate
ethamp	0.543046	0.242777	0.215	0.408	0.301196	Ethanolamine Phosphate
leuktra4	0.457159	0.348426	0.333	0.268	0.304892	Leukotriene A4
hc02057	0.52409	1.21521	0.298	0.303	0.307423	1,2-Diacylglycerol-Ld-Pe-Pool
orn	0.542777	0.245773	0.231	0.401	0.313012	Ornithine
inost	0.499193	0.381941	0.281	0.347	0.324487	Myo-Inositol
hc02056	0.490297	1.20044	0.366	0.275	0.331753	1,2-Diacylglycerol-Ld-Pc-Pool
dadp	0.373859	0.670011	0.527	0.192	0.332978	Deoxyadenosine Diphosphate
hc02054	0.515571	1.73202	0.346	0.309	0.345945	Phosphatidate-Ld-Sm-Pool
3sala	0.278521	0.729174	0.673	0.167	0.358052	3-Sulfino-L-Alanine
ptrc	0.517996	0.192094	0.222	0.518	0.363716	Putrescine
hc02051	0.442512	1.1879	0.475	0.246	0.367711	Phosphatidate-Ld-Pe-Pool
ppcoa	0.293469	0.376701	0.591	0.199	0.369338	Propanoyl Coenzyme A
m00245	0.42115	0.0913206	0.257	0.482	0.382584	1,2-Dihydroxy-5-(Methylthio)Pent-1-En-3-One
hco3	0.304259	0.875267	0.709	0.175	0.383003	Bicarbonate
hc02050	0.442512	1.1879	0.479	0.26	0.383973	Phosphatidate-Ld-Pc-Pool
ump	0.568958	0.244949	0.216	0.581	0.385961	Uridine-5'-Monophosphate
galacglcgal14acglcgalgluside_hs	0.22428	0.585753	0.779	0.165	0.392231	Nlc6Cer
asp_l	0.468641	0.704508	0.373	0.345	0.392539	L-Aspartate
cdp	0.288911	0.176844	0.452	0.295	0.402001	Cytidine-5'-DIphosphate
44mctr	0.459149	0.0778409	0.257	0.545	0.415384	4,4-Dimethyl-5Alpha-Cholesta-8,14,24-Trien-3Beta-Ol
malttr	0.437847	0.221596	0.31	0.453	0.416101	Maltotriose
fum	0.350283	0.447975	0.519	0.273	0.418563	Fumarate
phytcoa	0.335082	0.153759	0.414	0.345	0.420791	Phytanoyl Coenzyme A
leuktrc4	0.41493	0.260786	0.375	0.394	0.430283	Leukotriene C4
mi34p	0.232844	0.369243	0.668	0.222	0.431326	1D-Myo-Inositol 3,4-Bisphosphate
3mob	0.49592	0.352876	0.271	0.549	0.432247	3-Methyl-2-Oxobutanoate
2mb2coa	0.400495	0.107652	0.328	0.458	0.434993	2-Methylcrotonoyl Coenzyme A
m03168	0.302493	0.467058	0.625	0.243	0.438113	3-Oxopropionyl Coenzyme A
2pg	0.395764	0.254482	0.393	0.387	0.43852	2-Phospho-D-Glycerate
hpyr	0.224647	0.373395	0.697	0.222	0.443475	3-Hydroxypyruvate
dmpp	0.355416	0.0917738	0.328	0.48	0.448501	Dimethylallyl Diphosphate
o2	0.554894	4.41084	0.286	0.558	0.452457	Oxygen
acgal	0.393606	0.076196	0.295	0.547	0.455709	N-Acetyl-D-Galactosamine
ipdp	0.446981	0.17966	0.309	0.533	0.461752	Isopentenyl Diphosphate
arachd	0.416907	0.187501	0.334	0.504	0.468276	Arachidonate
malt	0.437847	0.221596	0.372	0.458	0.471899	Maltose
3mop	0.49592	0.352876	0.305	0.561	0.473187	3-Methyl-2-Oxopentanoate
fald	0.358357	0.0805445	0.332	0.524	0.478218	Formaldehyde
cdpchol	0.310456	0.291087	0.535	0.327	0.479924	Cytidine-5'-Diphosphatecholine
4mop	0.387229	0.0692611	0.297	0.59	0.48042	4-Methyl-2-Oxopentanoate
dgmp	0.377816	0.0862823	0.346	0.528	0.493253	Dgmp
gd3_hs	0.49349	0.373234	0.32	0.571	0.493308	Gd3
val_l	0.387229	0.0692611	0.326	0.571	0.499099	L-Valine
ile_l	0.387229	0.0692611	0.327	0.57	0.499509	L-Isoleucine
pail3p_hs	0.578654	1.53755	0.21	0.889	0.500013	1-Phosphatidyl-1D-Myo-Inositol 3-Phosphate
leu_l	0.387229	0.0692611	0.33	0.567	0.500717	L-Leucine
h2o2	0.481422	0.632315	0.359	0.529	0.505391	Hydrogen Peroxide
gln_l	0.500143	0.683179	0.314	0.606	0.50601	L-Glutamine
mlthf	0.407664	0.326891	0.434	0.442	0.508566	5,10-Methylenetetrahydrofolate
damp	0.359103	0.394838	0.533	0.36	0.508652	Deoxyadenosine Monophosphate
icit	0.538662	0.33683	0.264	0.728	0.509167	Isocitric Acid
oaa	0.372824	0.354684	0.498	0.387	0.510047	Oxaloacetate
cmpacna	0.497079	0.782265	0.341	0.567	0.511068	Cytidine-5'-Monophosphate-N-Acetyl-Beta-Neuraminate
hmgcoa	0.371437	0.343399	0.481	0.412	0.518937	Hydroxymethylglutaryl Coenzyme A
glx	0.213729	0.478199	0.791	0.259	0.529665	Glyoxylate
gm1b_hs	0.502917	0.467465	0.33	0.623	0.530807	Gm1B
gd1a_hs	0.502917	0.467465	0.317	0.651	0.532035	N-Acetylneuraminosyl-D-Galactosyl-N-Acetyl-D-Galactosaminyl-(N-Acetylneuraminosyl)-D-Galactosyl-D-Glucosylceramide Dianion
nmn	0.25536	0.43935	0.708	0.294	0.534844	Nicotinamide Ribotide
sucsal	0.32456	0.0917395	0.427	0.518	0.554901	Succinic Semialdehyde
adn	0.209309	0.111877	0.536	0.415	0.556789	Adenosine
hyptaur	0.27653	0.240357	0.563	0.399	0.560081	Hypotaurine
utp	0.443522	0.20643	0.356	0.652	0.57112	Uridine-5'-TrIphosphate
so4	0.400751	0.637599	0.526	0.447	0.575497	Sulfate
taur	0.27653	0.240357	0.589	0.403	0.578736	Taurine
sph1p	0.288298	0.368757	0.646	0.373	0.583873	(2S,3R)-2-Azaniumyl-3-Hydroxyoctadecyl Phosphate
aacoa	0.298518	0.217251	0.536	0.451	0.584979	Acetoacetyl Coenzyme A
lcyst	0.27653	0.240357	0.595	0.413	0.590624	L-Cysteic Acid
hc00617	0.340202	0.315018	0.548	0.459	0.598693	Ferricytochrome B5
pi	0.537274	8.72362	0.32	0.805	0.606995	Orthophosphate
imp	0.326607	0.190521	0.523	0.513	0.621287	Inosine-5'-Monophosphate
hc00619	0.340202	0.315018	0.554	0.489	0.624705	Ferrocytochrome B5
ala_b	0.387851	0.20978	0.422	0.644	0.625829	Beta-Alanine
tdcoa	0.277071	0.217656	0.589	0.468	0.630862	Myristoyl Coenzyme A
c04805	0.261759	0.068467	0.486	0.582	0.640046	5-Hydroxyeicosatetraenoate
pail345p_hs	0.456508	0.941138	0.459	0.619	0.641646	1-Phosphatidyl-1D-Myo-Inositol 3,4,5-Trisphosphate
hc00361	0.149592	0.110583	0.687	0.417	0.644604	Sedoheptulose 1,7-Bisphosphate
hc02042	0.422278	0.653406	0.506	0.567	0.645132	1-Acylglycerol-3P-Ld-Sm-Pool
3mgcoa	0.218094	0.0737572	0.539	0.537	0.648294	Trans-3-Methylglutaconyl Coenzyme A
3hpcoa	0.264155	0.467798	0.752	0.387	0.650249	3-Hydroxypropanoyl Coenzyme A
ntmelys	0.290112	2.14799	0.937	0.316	0.656461	Protein N6,N6,N6-Trimethyl-L-Lysine
creat	0.137813	0.109022	0.697	0.426	0.65747	Creatine
gua	0.307941	0.0637531	0.473	0.63	0.658765	Guanine
hc00664	0.149592	0.110583	0.682	0.446	0.666186	D-Tagatofuranose 6-Phosphate
gt1b_hs	0.384568	0.34524	0.512	0.596	0.667351	Gt1B
pcreat	0.137813	0.109022	0.717	0.436	0.676115	Phosphocreatine
gt3_hs	0.238811	0.0577046	0.517	0.61	0.67931	Gt3
stcoa	0.213235	0.0711291	0.561	0.579	0.690074	Stearoyl Coenzyme A (N-C18:0 Coenzyme A)
prostge2	0.242977	0.0631653	0.526	0.62	0.691534	Prostaglandin E2
mi3p_d	0.235711	0.0544189	0.522	0.627	0.692847	1D-Myo-Inositol 3-Phosphate
hdca	0.0122476	0.148227	0.972	0.342	0.698537	Hexadecanoate (N-C16:0)
estrone	0.378815	0.0923	0.423	0.791	0.700919	Estrone
hdcoa	0.213235	0.0711291	0.593	0.569	0.703999	Palmitoleyl Coenzyme A
acac	0.283967	0.159319	0.569	0.595	0.705233	Acetoacetate
ametam	0.360665	0.0877123	0.441	0.771	0.706807	S-Adenosylmethioninamine
co2	0.452673	3.30815	0.619	0.551	0.707947	Carbon Dioxide
methf	0.240372	0.0513776	0.527	0.662	0.716254	5,10-Methenyltetrahydrofolate
gtp	0.411344	0.846472	0.565	0.623	0.719526	Guanosine-5'-Triphosphate
na1	0.405447	0.324571	0.476	0.74	0.719782	Sodium
h2o	0.518724	23.9724	0.424	0.835	0.721656	Water
galacglcgalgluside_hs	0.146246	0.086487	0.706	0.506	0.72496	D-Glucosylceramide
ce2314	0.301088	0.108214	0.532	0.704	0.742348	4,4-Dimethylcholesta-8(9)-En-3Beta-Ol
ctp	0.376798	0.343746	0.545	0.699	0.748605	Cytidine-5'-Triphosphate
udp	0.44427	5.26893	0.705	0.55	0.755102	Uridine Diphosphate
accoa	0.336349	0.965386	0.75	0.522	0.758637	Acetyl Coenzyme A
cdpea	0.186561	0.0552283	0.616	0.645	0.764052	Cytidine-5'-Diphosphate-Ethanolamine
hc02070	0.302703	0.090276	0.529	0.759	0.767898	Fatty-Acid-Ld-Sm-Pool
hc00822	0.15473	0.0686059	0.685	0.597	0.774613	Chitobiose
amp	0.413819	3.07762	0.749	0.546	0.774621	Adenosine Monophosphate
k	0.408856	0.332558	0.501	0.823	0.77762	Potassium
44mzym	0.301088	0.108214	0.564	0.733	0.778583	14-Demethyllanosterol
2oxoadp	0.311749	0.169508	0.57	0.73	0.780949	2-Oxoadipate
mal_l	0.320153	0.378461	0.648	0.644	0.78201	(S)-Malate
oxa	0.126599	0.198663	0.87	0.485	0.786037	Oxalate
pcholole_hs	0.279486	0.0918308	0.574	0.743	0.789924	1-Oleoylglycerophosphocholine (Delta 9)
odecoa	0.249081	0.125918	0.64	0.669	0.79135	Octadecenoyl Coenzyme A (N-C18:1 Coenzyme A)
cmp	0.437384	1.46674	0.587	0.731	0.792144	Cytidine 5'-Monophosphate
pcholn204_hs	0.279486	0.0918308	0.562	0.772	0.796151	1-Eicosatetraenoylglycerophosphocholine (Delta 8, 11, 14, 17), Sn1-Lpc (20:4)
2hb	0.126599	0.198663	0.861	0.504	0.796218	2-Hydroxybutyrate
thcrm_hs	0.219943	0.275002	0.782	0.557	0.797575	Trihexosyl Ceramide
pcholn24_hs	0.279486	0.0918308	0.576	0.763	0.800811	1-Lignocericylglycerophosphocholine (24:0), Lysopc A C24
sphs1p	0.291222	0.423214	0.743	0.593	0.801723	Sphingosine 1-Phosphate
gmp	0.385272	1.47177	0.705	0.625	0.801744	Guanosine-5'-Monophosphate
2obut	0.126599	0.198663	0.874	0.505	0.802354	2-Oxobutanoate
pcholhep_hs	0.279486	0.0918308	0.584	0.763	0.805787	1-Heptadecanoylglycerophosphocholine
mercplac	0.126599	0.198663	0.888	0.502	0.805936	3-Mercaptolactate
ahcys	0.276869	1.56015	0.911	0.492	0.807897	S-Adenosyl-L-Homocysteine
pmtcoa	0.24391	0.246554	0.728	0.621	0.810991	Palmitoyl Coenzyme A (N-C16:0 Coenzyme A)
paf_hs	0.245282	0.113561	0.651	0.702	0.814865	1-Alkyl 2-Acteylglycerol 3-Phosphocholine
10fthf	0.345959	0.296176	0.602	0.764	0.817147	10-Formyltetrahydrofolate
pcholmyr_hs	0.279486	0.0918308	0.598	0.772	0.818486	1-Myristoylglycerophosphocholine
pcholste_hs	0.279486	0.0918308	0.616	0.761	0.823935	1-Stearoylglycerophosphocholine
ak2lgchol_hs	0.245282	0.113561	0.667	0.707	0.826043	1-Alkyl 2-Lysoglycerol 3-Phosphocholine
for	0.314934	0.153947	0.605	0.781	0.826745	Formate
35cgmp	0.383602	1.56402	0.739	0.643	0.828741	3,5-Cyclic Guanosine Monophosphate
hc01434	0.314348	0.124085	0.586	0.815	0.83053	Oxalosuccinate
focytc	0.420401	1.35032	0.622	0.769	0.831068	Ferrocytochrome C
fdp	0.164424	0.138352	0.799	0.606	0.835365	D-Fructose 1,6-Bisphosphate
udpgal	0.384676	1.63347	0.754	0.646	0.837453	Uridine-5'-Diphosphate-D-Galactose
nicrnt	0.20199	0.128953	0.74	0.659	0.837867	Nicotinate D-Ribonucleotide
ficytc	0.420401	1.35032	0.635	0.77	0.838791	Ferricytochrome C
pheme	0.197331	0.0157109	0.565	0.879	0.84423	Protoheme
glutcoa	0.265676	0.15788	0.675	0.746	0.849022	Glutaryl Coenzyme A
dnad	0.20199	0.128953	0.749	0.673	0.849383	Deamino-Nad+
o2s	0.380722	0.855368	0.666	0.757	0.849441	Superoxide
tn_antigen	0.375778	0.582969	0.641	0.787	0.84965	Tn Antigen
acngal14acglcgalgluside_hs	0.128309	0.0349798	0.699	0.729	0.853117	Alpha-N-Acetylneuraminyl-2,3-Beta-D-Galactosyl-1,4-N-Acetyl-Beta-D-Glucosaminyl-1,3-Beta-D-Galactosyl-1,4-D-Glucosylceramide
udpglcur	0.226998	0.742452	0.931	0.553	0.856644	Uridine-5'-Diphosphate-Glucuronate
ser_l	0.246025	0.0478416	0.601	0.881	0.866156	L-Serine
gq1b_hs	0.145745	0.0268497	0.676	0.787	0.867759	Gq1B
mi14p	0.117297	0.945193	0.996	0.537	0.869544	(1R,2R,3R,4R,5R,6S)-2,3,5,6-Tetrahydroxy-4-(Phosphonatooxy)Cyclohexyl Phosphate
uacgam	0.24599	1.55611	0.967	0.555	0.870688	Uridine-5'-Diphosphate-N-Acetyl-Alpha-D-Glucosamine
ce5101	0.0920161	0.0449526	0.783	0.693	0.874348	1-Phosphatidyl-1D-Myo-Inositol 5-Phosphate
gm3_hs	0.3645	0.390775	0.634	0.856	0.8744	Alpha-N-Acetylneuraminosyl-(2->3)-Beta-D-Galactosyl-(1->4)-Beta-D-Glucosylceramide
udpacgal	0.353758	0.903876	0.752	0.728	0.877284	Uridine-5'-Diphosphate-N-Acetyl-D-Galactosamine
gcald	0.0413845	0.0676433	0.91	0.612	0.882904	Glycolaldehyde
peplys	0.262666	1.09317	0.927	0.605	0.885182	Peptidyl-L-Lysine
mercppyr	0.140606	0.240411	0.917	0.615	0.886978	3-Mercaptopyruvate
56dura	0.232941	0.0791052	0.7	0.808	0.887917	5,6-Dihydrouracil
m01869	0.0259406	0.0564997	0.952	0.597	0.889475	(GlcNAc)6 (Man)3 (Asn)1
akg	0.375931	1.08312	0.733	0.78	0.891383	2-Oxoglutarate
gal	0.271034	0.22079	0.735	0.781	0.892662	D-Galactose
dopa	0.272716	0.314411	0.776	0.741	0.893205	Dopamine
phe_l	0.258673	0.0373811	0.62	0.931	0.894421	L-Phenylalanine
coa	0.398087	2.38314	0.782	0.749	0.899028	Coenzyme A
dhap	0.214278	0.0701863	0.721	0.818	0.901186	Dihydroxyacetone Phosphate
pyr	0.357719	0.469986	0.683	0.876	0.905629	Pyruvate
m00213	0.262666	1.09317	0.931	0.652	0.910036	Protein N6-Methyl-L-Lysine
ndmelys	0.262666	1.09317	0.94	0.649	0.91155	Protein N6,N6-Dimethyl-L-Lysine
amet	0.262256	1.44463	0.958	0.656	0.920363	S-Adenosyl-L-Methionine
lald_l	0.0262127	0.0541141	0.946	0.67	0.922836	(S)-Lactaldehyde
glu_l	0.403289	1.26524	0.705	0.902	0.923785	L-Glutamate
gdp	0.219874	0.700403	0.948	0.673	0.92473	Guanosine-5'-Diphosphate
od2coa	0.134841	0.0979134	0.878	0.741	0.930266	(2E)-Octadecenoyl Coenzyme A
pnto_r	0.120188	0.0120356	0.726	0.898	0.930845	(R)-Pantothenate
m00673	0.223964	0.030024	0.696	0.942	0.932411	2-Phenylacetamide
phpyr	0.152959	0.0843454	0.829	0.791	0.932456	Keto-Phenylpyruvate
pan4p	0.120188	0.0120356	0.736	0.901	0.935536	Pantetheine 4-Phosphate
ptth	0.120188	0.0120356	0.746	0.895	0.937383	Pantetheine
spmd	0.0486273	0.030953	0.88	0.76	0.937838	Spermidine
succoa	0.332306	0.284196	0.719	0.931	0.938075	Succinyl Coenzyme A
c14771	0.10688	0.0120998	0.759	0.882	0.938095	14,15-Epoxy-5,8,11-Eicosatrienoic Acid
tststerone	0.10688	0.0120998	0.751	0.892	0.938277	Testosterone
3dsphgn	0.0811283	0.0185808	0.813	0.828	0.93958	(2S)-1-Hydroxy-3-Oxooctadecan-2-Aminium
pail5p_hs	0.35316	0.741142	0.761	0.888	0.940605	1-Phosphatidyl-1D-Myo-Inositol 5-Phosphate
udpg	0.276162	0.115739	0.73	0.926	0.940688	Uridine-5'-Diphosphate-Glucose
sphgn	0.306765	0.45422	0.799	0.847	0.94099	Sphinganine
pail35p_hs	0.399766	1.30631	0.71	0.954	0.941219	1-Phosphatidyl-1D-Myo-Inositol 3,5-Bisphosphate
fe3	0.0374466	0.040539	0.935	0.731	0.943586	Iron (Fe3+)
lnlc	0.10688	0.0120998	0.753	0.91	0.944247	Linoleate
4ppan	0.120188	0.0120356	0.757	0.911	0.945895	D-4-Phosphopantothenate
c14770	0.10688	0.0120998	0.765	0.902	0.946045	11,12-Epoxyeicosatrienoic Acid
c14768	0.10688	0.0120998	0.763	0.905	0.946225	5,6-Epoxy-8,11,14-eicosatrienoic Acid
c14769	0.10688	0.0120998	0.759	0.912	0.94685	8,9-Epoxyeicosatrienoic Acid
4abut	0.23519	0.0668136	0.754	0.927	0.9493	4-Aminobutanoate
sprm	0.0486273	0.030953	0.906	0.773	0.949793	Spermine
cala	0.0605606	0.0239213	0.871	0.81	0.951616	N-Carbamoyl-Beta-Alaninate
c14826	0.10688	0.0120998	0.774	0.914	0.952285	(9Z)-12,13-Epoxyoctadecenoic acid (12(13)-EpOME)
cholcoa	0.100523	0.00985076	0.776	0.919	0.954238	Choloyl Coenzyme A
5mta	0.0486273	0.030953	0.903	0.8	0.957307	5-Methylthioadenosine
adp	0.439046	9.34858	0.834	0.872	0.958868	Adenosine Diphosphate
glyc3p	0.180629	0.0325394	0.781	0.941	0.961271	Glycerol 3-Phosphate
camp	0.351382	1.47717	0.848	0.886	0.966142	3,5-Cyclic Adenosine Monophosphate
atp	0.430219	10.7942	0.879	0.872	0.970325	Adenosine Triphosphate
2mop	0.0866356	0.00451101	0.802	0.956	0.970384	2-Methyl-3-Oxopropanoate
etha	0.196946	0.167462	0.884	0.869	0.970777	Ethanolamine
ppi	0.37504	2.2648	0.857	0.903	0.972253	Diphosphate
frdp	0.0755294	0.0048954	0.825	0.953	0.975322	Farnesyl Diphosphate
lkynr	0.0430521	0.0107453	0.886	0.896	0.97712	L-Kynurenine
sphings	0.286004	0.472711	0.874	0.933	0.981813	Sphingosine
gd2_hs	0.122511	0.0395253	0.897	0.922	0.984096	GalNac-Beta1->4(Neuac-Alpha2->8Neuac2->3)Gal-Beta1->4Glc-Beta1->1'Cer
hlkynr	0.0430521	0.0107453	0.904	0.923	0.98546	3-Hydroxy-L-Kynurenine
prostgh2	0.0952139	0.11682	0.977	0.856	0.985806	Prostaglandin H2
mi145p	0.094138	0.628735	0.999	0.839	0.986134	1D-Myo-Inositol 1,4,5-Trisphosphate
fe2	0.0565088	0.0559917	0.973	0.869	0.987404	Iron (Fe2+)
met_l	0.048316	0.00681046	0.903	0.94	0.987948	L-Methionine
acnam	0.154934	0.0475984	0.886	0.96	0.988232	N-Acetylneuraminate
pep	0.107292	0.0245813	0.911	0.964	0.992262	Phosphoenolpyruvate
galside_hs	0.0893378	0.0154832	0.926	0.984	0.995934	D-Galactosyl-N-Acylsphingosine
gm1_hs	0.177808	0.125413	0.936	0.985	0.996872	Ganglioside Gm1
ga1_hs	0.177808	0.125413	0.943	0.983	0.997266	Gibberellin A1
chol	0.0995933	0.110204	0.979	0.948	0.99735	Choline
ga2_hs	0.180477	0.141652	0.945	0.983	0.997413	Gibberellin A2
mi1p_d	0.0606666	0.264318	1	0.938	0.998037	1D-Myo-Inositol 1-Phosphate
pail45p_hs	0.219299	1.04657	0.987	0.959	0.998544	Phosphatidylinositol 4,5-Bisphosphate
gm2_hs	0.186896	0.14493	0.964	0.989	0.998897	N-Acetyl-Beta-D-Galactosaminyl-(1->4)-[Alpha-N-Acetylneuraminosyl-(2->3)]-Beta-D-Galactosyl-Beta-D-Glucosyl-(1<->1)-Ceramide Anion
pail4p_hs	0.21601	1.05335	0.984	0.972	0.999038	1-Phosphatidyl-1D-Myo-Inositol 4-Phosphate
3hmp	0.0102074	0.000415874	0.976	0.995	0.999579	3-Hydroxy-2-Methylpropanoate
ca2	0.0431876	0.0230182	0.996	0.991	0.999916	Calcium
